# From telomere to telomere: the transcriptional and epigenetic state of human repeat elements

**DOI:** 10.1101/2021.07.12.451456

**Authors:** Savannah J. Hoyt, Jessica M. Storer, Gabrielle A. Hartley, Patrick G. S. Grady, Ariel Gershman, Leonardo G. de Lima, Charles Limouse, Reza Halabian, Luke Wojenski, Matias Rodriguez, Nicolas Altemose, Leighton J. Core, Jennifer L. Gerton, Wojciech Makalowski, Daniel Olson, Jeb Rosen, Arian F. A. Smit, Aaron F. Straight, Mitchell R. Vollger, Travis J. Wheeler, Michael C. Schatz, Evan E. Eichler, Adam M. Phillippy, Winston Timp, Karen H. Miga, Rachel J. O’Neill

**Author notes:** Corresponding author: Rachel J. O’Neill. Authors contributed equally (Jessica M. Storer, Gabrielle A. Hartley, Patrick G. S. Grady).

## Abstract

Mobile elements and highly repetitive genomic regions are potent sources of lineage-specific genomic innovation and fingerprint individual genomes. Comprehensive analyses of large, composite or arrayed repeat elements and those found in more complex regions of the genome require a complete, linear genome assembly. Here we present the first de novo repeat discovery and annotation of a complete human reference genome, T2T-CHM13v1.0. We identified novel satellite arrays, expanded the catalog of variants and families for known repeats and mobile elements, characterized new classes of complex, composite repeats, and provided comprehensive annotations of retroelement transduction events. Utilizing PRO-seq to detect nascent transcription and nanopore sequencing to delineate CpG methylation profiles, we defined the structure of transcriptionally active retroelements in humans, including for the first time those found in centromeres. Together, these data provide expanded insight into the diversity, distribution and evolution of repetitive regions that have shaped the human genome.
