## Supplementary material for "From telomere to telomere: the transcriptional and epigenetic state of human repeat elements": Supplmentary Excel Tables: TableS1. SetAsides-RepeatModeler_CHM13v1.xlsx

### Sheet: Sheet1
Table S1: Repeats identified by RepeatModeler whose alignment scores impeded classification. These repeats were set aside as potentially older TEs.
MODELER REPEAT ID	EXCLUDED FROM LIBRARY	FINAL CALL	CONSENSUS
rnd-6_family-904	Thought to be MER54 extension, but high divergence and not always next to MER.	Either genomic sequence found in multiple places or VERY old TE; set aside for further assessment	GGGCTCCCTGACCTCCGTGTGTGTGGCCTCCAGGCGTGCCGTGTGCCCCCCAGGGTCTGTAAGTACTAAAAACTCTTAAACTTTCACATTGTGGTTGTGTCATTGAAGCCGCGCCCGCAATCCGACCCCTGACGGTGAGGCCGCCCCAAGGGACCCATGCAGGTGGATCCCCTGCTGGTGCTCTTNTCTCGGGCCTCTGGTGCTGCTGGGGACAGTAGCTACCAGCTAAGTTGATAGAAAACTCAAGAGTTTCATTCAAAACA
rnd-6_family-6188	Possibly an uncharacterized element.	Ancestral or new?	GGGAAGTTTTAATCTGGATAAAATTGTTCATTTGCGAGGCACATTAGAAAAAGAGGGATCCAAACGCCTCAAAAAACAATGGGATGTATTTTTTGATTGGCATGCAGAGGCTTCTAAAAGACTAAACGAATCAAAATTGCCCCTTAAAAGANTCCTTGCAAAAGGCAAATGAAAAGCTTAAGCAACAGACTAAGGACATGACGAAAGAGGACTGTACTCTGACTGAACTAACCCCGACTGTTCCTTCTCTTTATCCGTCTCTACCTANATACTCTGAGTCCACTAACCCTTTTGCTNAATTACCCTTTCACCCTGAAGATGATGAAAAAAGAAGGAAGTTAGACAATGCCTTACAAAGTNAGGCCCTCTGATCAGCCAGGCCTGCCTGCTATAACCACT…
rnd-6_family-12507	Highly diverged but match very old hAT element.	Ancestral or new?	CAGAAATGCAAAGAGAAGATGTGAATGTTGNTGTGGAATACTCCGACATGAAATCAGAAACTGATCTAAAAATCTGAATTAGCAAAAGCAATATCGATTTCGATGGCAAAACCAAAATCAGGGNAAGCAGACAAAATGTTTTCATCATTAAAAAAGGAAATGAGCTTATATGAAGCAACATGTACCCTAACGCCCAACTTGAAGATGCTTTTGGACACACTCTTATCAGCTACAACGTCAACGCAAAATGAAAGAAATTTTTCTATGTCTGGAATATTTGTCACGAAACAAAGATCAAGACTATCGGATAGGGCAATTAATGCTTTGTGTGTTTTAAAATTTCATTTTAAGAATAATGCTTTAAAATATTAAATATTGTGGTGTCATCTTTAANTTTTA…
rnd-6_family-3987	No match and highly diverged.	Either genomic sequence found in multiple places or VERY old TE; set aside for further assessment	ACAGAGCCCGAGGCAAAAGGAAAAATGTGTGCCCCTATATACACTTATCAAAATATCCTCCCATATTTTGAACCAAGTGGAAAAAGTTAATAAAAGCTCTACAATCAAAAAACACGACTATATATAAAGCCCCGCGTTGCCCAATCTGTTCGCACGCCATTGTCAACCCTCATAAACCCGCCGTGCGGGGAGGTGACAGCCACCAGGCCCGGGAACCGCGGGCTGATTGGAAATGACTGTTCCCATTGCACAATAACGCAGGGTCGTAAAACAAACAAC
rnd-6_family-4482	No match, highly diverged, and few alignments with itself.	Either genomic sequence found in multiple places or VERY old TE; set aside for further assessment	GGGGATGCCATGCTGAAGAGACTGGCCGGCGCCATAGCGCCGCAGGGGCACGATCCGCGGGAAGGCCCGAATCCCTGGCCGGATTTTCCACAAAGCCCAGGTGCTCGCGTGGAGCCTTCCCCTGGCCCGGAAACAACTAAAAGGTCGGGATTAAGTTCCGGTGCCCGCTTAAGTCTTCCCCAGACTGGGAAACAATGGCAGGGCAGCGATATAGTTCCAGNGCAGCGTTTAAGTTCCGGTGCTCACTATAAGTCTTCCCCAGACCGGGAAACAACGGCAGGGCAGCGATTTAGTTCCAGTGCAGTGTTTAAGTTCCGGTGCTCACTATAAGTCTTCCCCAGAATGGAAACAACGGCAGGGCAACGAGTTAGTTCCAGTGCAGTGTTTTAGTTCTGGTGC…
rnd-6_family-1312	Interspersed, no match and highly diverged.	Either genomic sequence found in multiple places or VERY old TE; set aside for further assessment	TTTTGCCACTCAGCATCCACTCTTGTCCTTCGTCCAGGTGAAAAGCTCNCGTCCCCAACACAGGGGANACACAAAGTCCCATCAGCTACCGTATCATCATGGGGTGATGTCAATTCAGTCATATTCCCACCTGGAACCTAAATGAACGTTAGCCACCACCAGTACTCTTCATACAAGGTAGCAGGAAGAGGGGAGGGGAAAAAGAAATAATCGATTAACATAAAA
rnd-6_family-1001	Interspersed, no match and highly diverged.	Either genomic sequence found in multiple places or VERY old TE; set aside for further assessment	TGCTCAGGCGGTGGGAGCCCGAGGGCAGATCACAGGCCTGTGGGGGCTGGGCTTTCAGAAAAAGCTGTGCTGCGGGCCTTTCACTGGGGAGGGCAGGNCCCCTCAGCTGGGGCAATGGAGACTGGCAGCTGTGGGGCACGTGGCNCGCTCGCACTTCCCTCCCACAGAAGCGGCGCTGGATTTT
rnd-6_family-4829	Interspersed, no match and highly diverged.	Either genomic sequence found in multiple places or VERY old TE; set aside for further assessment	GACTAGAGAAAATATTTTTATGTTTCTGCACAGTTAGGGCTTTCTGAGNAAATTTTACTGAAACTTGGGACCTGGGCTAAAAGACAAGCCTTGGAAGTTAANTTACGACTGAATAGATAGTGAGAGAACTCCAGATC
rnd-6_family-5599	Relatively diverged and small portion aligns to an LTR.	Ancestral or new?	TTTTCTGTTGTCCTAATCCTTTCCTTTTCCNTACAGGAAAATCCATGGGACCATAATCAGTGGATGGCTTTAGCTCGAGCTTATGCTCTAGCACAAAACCAGAGTAATTGTTGGGTTTGTGGGCTAATGCCAAAAAATCAGGAAACGATTCCACTGATGCCAATGCCTCTCCACGTTCCCAATGAGAGTCACCCTGAAACTCCAAGGGAAGAATGGAAAGCTATCCTTGATATTCTAAACATCACTGCTACTTGCTTTCCTACACTCACTGAAAGCAGTACTCTAACTTTTTCAATTAATAACCTAATCGTTACCAAATATAGAAAANCAATCCAAGTGATGCCTGCAAAAGGTATACTGTGCTTCCAGGCATCACGCACTCAAGACCTGGGAATTACC…
rnd-6_family-6565	Interspersed, not very diverged, some match to an LTR but not clear.	Either genomic sequence found in multiple places or VERY old TE; set aside for further assessment	CCAAGGTTAACACTAAAGTTACTCTAGCCACCCAATAACGTATTTCTCCCAATCATATTGCAAGTTATAAAGATGGCCTAGGCCTAAAATTATCCCCTAATGGCAAGTCAAGGGGGAAATGTATGCTTTTCTCAAAGAAAAATGTTGCTTTTATATTAACGTTTCTGGTAAAGTACAGCGACATCTGGTGGAGGCAAACCAGTATTACAACCCATCGGAATGGCTGACAGGTATCAAACTCTACTGTCATGGTTATGGCCTATAGTACCCCCACTAATAGTGGTAATCTTAATACTCATACATTCAAAGTAAAA
rnd-6_family-3476	Most align to MER34B but are highly diverged overall.	Ancestral or new?	CACTCGGAACCCCAGAGTTGNTATGAAGATTATTTTAAGCTGAAGACATTTGAGATTCAACAGATGCAGAAAAAAGCCTTCTCGGAGCTTCCCTTATCTGATGAAGAAACTTCTGGGAAATGAAGGCTGCCATAAATTCCCTCTTCGGGGCGGCTTCTACTCCCAGGAGGGAGACCGAGAGTAAACCTACCATAAATCCCCTCTCCGGGGGAGTTTCATGGCCATGAAGAAGACGGAAAGACCACTCGCACCTGCATAAACAAACATTATCACAAACTTTCTTATCTCCCGTTTGTTCTCTAAAAACCCATTTGTCTTTCCTAAAGAAACCTATTTGTTCTTCCCATAGAAGCCTTTTCTCCCCTCCCTTTCCCCTACTAAGTG
rnd-6_family-4630	Interspersed, no match and highly diverged.	Either genomic sequence found in multiple places or VERY old TE; set aside for further assessment	TGGTACCTTGGGAGATAACTTGGACAGCCCAGGCAGCAGCTCAGCGTGGCTGGAGGCTGCCTCAGGGGATATTAAAATGCACAAAACAATAGAGTGGAAATGCTGGTTGCAGGCGCTGAGACAATGCAGATGGAAGTGGAGCTCTGAGCCAGGTGGGCACAGGAGGAAGTGCAACCTGCTTCCTAGGATGCGCCTCTCTGGGGAGGGAGCCCGGGTGCAGGCGCTCATTTTTAATTTTCTTAAAATAGAGCTGAAAGGGCTCCTGCCTGTGCAGCAGCCGAGCTGAGGGCTTTTTCCTTTCCTGCTGAAGGTTATAATTCTACTCCTGCTATT
rnd-6_family-2929	Interspersed, no match and highly diverged.	Either genomic sequence found in multiple places or VERY old TE; set aside for further assessment	CTAAACCTTGAGCCTAGCTGCGCATGCGGGACCCCGGAGAAGTCCCTAGCCCTCCCGAGGCAGGAATTTGTAGCTAATAGCTTCTTGGGCTTTTGGTGCTGATTGGCTGGAGATTGGGGAAGCTACAGTCNGAGTAAGGGGCTTTTGTTCTCTTTCCCGGGCCGTATCGGGTATCAGGAACTTGTAACCATCTGGCAGTCTGCTGGTATCCTGTAGGACCGCTTATCTTGCAAAAGAGTTAGGTGCTGACGCACGAGGGTGCAAAGGGAGCCCGCTGCGAAAGGAGCCCGCGGGGCTTCACAAAGGGGACAAGTCAGTATGGCCTCCTAACCTTA
rnd-6_family-14932	Interspersed, no match and highly diverged.	Either genomic sequence found in multiple places or VERY old TE; set aside for further assessment	GTAAAATGATAAAATTTTCTTTGAGGAGGGAGGCGACTGCCTCCCCACGCTCTCCTCCTTAGGGTGTCTCCTTGAAAACACTAAGGCCCGATAANAGGCCCGACCTTTGATTTTACAATGCAAGGTCGCGGGCCTTCTGACCCTTGGAACTGTAAACACGTACCTCCAAAATAACTTAGAAGTCTCTCACGGGGTATACGAGACAATCACAAGGTGCATCCNTTTGTCTCTCAAGGAGATAAGAGAATTTTAATTGTTNTTTCTTCTGCTTTACTGNATAAATTTGTGTGAAATTCTGTCCAGACTTTGTAGTCACTTTCGTGCTACCTTACATGCACGTANATCTGATAATGCTTACCCGATANTAAATTGTTNCTCTCTCTTCTATATTGGTACGGA…
rnd-6_family-4489	Repeat pattern unclear; looks different from neighbors, always has different repeats near it. Often overlaps CAT annotations, but many instances where it does not. Size ranges between 100-450 bp; highly diverged.	Either genomic sequence found in multiple places or VERY old TE; set aside for further assessment	TATTCNTTCCTATTCGTTTTCTGCCAGTAAAACTGAGCTCTACAGGCCTGCTTTTTGCTTTTAATGCTAACTAATGAAATTCCAGAGCCTGGCCTTAAAAATGCAAGTCTTCATAATTAACAAAAAGAGTCTCAGAAAGAGATGAAGGAGATGTCTCCTCCCGCTCCNCCAGGGAGAGAGACCTTTCTGCGTCATAAAACTGGTTCAAAGAATCTGATTTGATAAGGTGTTNAATTGAGAACATTCACGAGAATATCAATCTTGTTTTCCTGTGCAATATGGAGATTTTGTGAATATTCGTAACTATTACCAACTTGTTCTGTTCACTGTTCTCGGAAGANTGATTTGAACAAAGGGGTCTTGTAAGACTCCNAAGACTTTAGAAATTGTTGCATGTTG…
rnd-6_family-1002	Usually alone and not associated w/ other repeats; 68% intronic overlap; no repeat overlap; no obvious patterns; highly diverged.	Either genomic sequence found in multiple places or VERY old TE; set aside for further assessment	CATAAAGTCTGGAAACACAGATAATATCATTTTATCATGTATTGTAATGTAATATCAATAAACCATTTATTATGTATTCGCCTGCGTTTCCAGACTTGGCGGCCAT
rnd-6_family-10490	No repeat overlaps; consistently a few hundred bp in size; min exon overlap, 1/2 intron overlap; no clear blast hits; no clear closest repeat; low ID; high divergence.	Either genomic sequence found in multiple places or VERY old TE; set aside for further assessment	TGGTTCGGGTTCGAGGACGGGTAAGAATANAACTTGGACTCAGGTCTTCATTGGTTTACTNCCGAAGCAGCAAATAAGCAGTGCAAAGATAAGGATGCAGGTACGTAGGTGCTCCCCGTTCCCCCCTCATATCAGGCAGAGGCACAGCCACTCGGTGTCTTGGCAGCCCCTGNATAGGGGAATGCCCGCCAGGTCGGAGATGGGCTCGCTGCCTTTTATATCCCCGGCCACGTCAGCACCCAGAAACAACTTATNCTACCACGCAAGGCAATAATTCCGCTACTCAGAAGCCACGTCACCCAGGCCTAANGTCTGGGTTCCGGGCCTTGAAATTCTTGCTGTGCCAGCACTGGGGCANTCTCCCCTTATCTGAGTTTTCCATTTACGTCTCCCTAGGGG…
rnd-6_family-1043	No obvious patterns; few LINE/SINE overlaps; size variation not explained by overlaps; some intronic in PCG & few exonic lncRNA overlaps; closest is ALuSx.	Either genomic sequence found in multiple places or VERY old TE; set aside for further assessment	TCCCCTNCTGCTGTGTATATAGTCGACAATGTTAACACTTTTTTGAAACATCTAGTCTTTCTAGATGTTCTGAGGTGCNCGAAGTATGTTAAAANTAGAGGTAGTAAAATAACACATTTTGTAGATATCCTTTTGTTAAAATTCATATGAAATGTTGTCTTTTGGGAANTGGTCAAACCACCTCTCTGAGCAGTACACATTGTTATNTGTGCGCTGGTTCGGGGAGGAAGGAGGAGAAGAAAGTGCGAAGAGCTCTGTGCCACCAGTGTGTTTATGGTGAGGCAAGATTGACCATTGTCCCTTATGTCTGTGCATTTCGTTTTACTNTGCTGTGTATATAGTGTATATAAAGGACAAACGAGTCCTAATTTACAACATCTAGTCTTTCTAGATGTTAAA…
rnd-6_family-670	Possibly an uncharacterized element.	Ancestral or new?	ATTGAAAGGCTAAACCACTGTGGGAAGCGGCCTCCCTTATGGAATATTACAAAGATATGTGAGGGCACAGCTTCTGCCCTGATGGGCTACAGGGATGNGTTCTCTGAGATGACACGTTGCAGACAAATGCAGGGAGTAGTATAACCCCTTTTNCGTGTAAACTCCTCCCTATTTTTGTAAAGTATTAGTGATAGTGGTGGCTTTTAAGTCTTGGAGAAGGTCTGGCAGTACCGTGAAGCTGCCTGCTACAGGNGATACCTGGGGGGATAATTAAAACNATACAAACTGTAGCAACATGCATAAATACTCACGGCCTAGTGTAAAGTAAAAACAACACAAAGTTCTTCTTTGATATTTCTACAAGNATGTGAANAGGGACTTTGCACTTAACCAAGTTGC…
rnd-6_family-247	Interspersed, no match and highly diverged.	Either genomic sequence found in multiple places or VERY old TE; set aside for further assessment	ACCAAAAATAANAGGGTCATCCCGTCTAGTTCTGGCTCCCCAAAATAAATGAAACCTTGAGCNTTTCCCGTAAGTTACTGACTCCNTAACGAAACAATTTTATCCCTGACTTTCGCAATGCTGATATCTGAAGACGTGTCACGACCTTTGCGGATATGATAATCACGTGAGAAAACTGCTGTTTTCCACCATGAACGGACTAAACAAACTTAGTAACCTTGGTAATCTTGTGCGCTTTTTTCCTTAAATACCTGTTGTGTTTTATTTGGTGAGCCAGTCCTTCTAAAGTCTGACTCTCTTGAGCTTCTTTGCAAGTAAACTTCTCTTCTTTTCTAAATGCTNTTGTCTCTGAGTCTTCCTTTCACATTAAGTAATGCACAGAACTANTGGGCAGGACGG…
rnd-5_family-102	78% overlap; mix of SR & LC; Short tandem repeat; 25% div. from EnSpm-17_OS#DNA/CMC-EnSpm consensus (aka rice) in cross_match_lib (nearly full-length).	Ancestral or new?	ATGTGCATATACATGCNTGCATGTGTGTACATGTATGTGTACANATATACATATGCATACATGTAGTGTATATACATGCATACATGCGTGTACACACGTGTATACATGTATGCATGTACACATATATACATGCATGCATACACGTATACATGTATGCGTATATATATGTGTACATGTGTGTATATACACATATACATGTATACATGCGTATATATACGTGTATGTGTGTATATACATACATATATGCATG
rnd-6_family-1649	Possibly an uncharacterized element.	Ancestral or new?	GCCCTGTGTGTGCGGGCATGTGTGTGTGTGCACACACGTACATGCACACACATNTACACACATACGCACTCACNCAAGCCACACACACGCACNCACAGTTTAGACTCCAGCCAAACAC
