## Supplementary material for "From telomere to telomere: the transcriptional and epigenetic state of human repeat elements": Supplmentary Excel Tables: TableS3_RepeatFamilies_CHM13v1.0-GRCh38noY.xlsx

### Sheet: TableS3
Table S3. Repeat annotations shown in basepairs for CHM13v1.0 by repeat class and family based on CHM13v1.0 RMv2, GRCh38 RMv2 and Dfam3.3 only. All classifications are based on the RepeatMasker output. The new repeat additions laid out in Table S2 are also included in this table as follows: Alu-VAR_rnd-5_family-1084 was added to the SINE/Alu family, satellite variants (and LSAU-BSAT composite sub…
Repeat Class	Repeat Family	CHM13v1.0	GRCh38 (excluding the Y)
		RMv2	RMv2	Dfam3.3
SINE	5S-Deu-L2	220307	218155	210937
	Alu	307108324	304734397	305457374
	MIR	80946015	80726215	79989025
	tRNA-Deu	47913	48087	46068
	tRNA-RTE	547201	546878	525874
Retroposon	SVA	4637858	4507837	4520744
LINE	CR1	10825637	10804971	10571072
	Dong-R4	121420	120965	115174
	I-Jockey	15640	15632	14758
	L1	512286734	507385601	507866660
	L1-Tx1	48959	50307	49063
	L2	104080923	103819648	102055035
	RTE-BovB	875507	875338	843185
	RTE-X	3196086	3190024	3097828
	Penelope	68644	68445	63096
LTR	ERV1	83256690	82370227	82641010
	ERVK	8611816	8370877	8468028
	ERVL	59047663	58682412	58645998
	ERVL-MaLR	110772913	110098584	109957477
	Gypsy	4840240	4826347	4629331
	Undefined	3172082	3176126	3081725
DNA	Crypton	44288	45062	44481
	Crypton-A	22404	21953	20601
	Kolobok	66083	65697	63922
	MULE-MuDR	1009895	985515	986843
	Merlin	40514	40590	39973
	PIF-Harbinger	68675	69967	67579
	PiggyBac	541370	541419	539530
	TcMar	45747	45476	45198
	TcMar-Mariner	2956956	2888158	2872101
	TcMar-Pogo	4362	4217	4048
	TcMar-Tc1	134454	135829	134065
	TcMar-Tc2	1679529	1666632	1665620
	TcMar-Tigger	37979339	37725030	37557789
	hAT	559762	561637	543090
	hAT-Ac	634920	634672	610531
	hAT-Blackjack	2608059	2603858	2589829
	hAT-Charlie	46978485	46779607	46468161
	hAT-Tag1	478825	476453	463247
	hAT-Tip100	12068655	12034502	11914982
	hAT-hAT19	1685	1680	1584
	undefined	1203596	1202892	1163125
Satellite	acro	483241	41615	40928
	centr	84596428	71426110	71419618
	undefined	65055813	4959382	2615436
	subtelo	130498	82155	267909
Simple repeat	undefined	75600230	36496717	35962926
Low complexity	undefined	6407914	6161414	5941812
Unknown	undefined	4196951	2118830	736449
Rolling circle	Helitron	456553	459066	429195
tRNA	undefined	325295	307585	373937
rRNA	undefined	294115	206269	207642
scRNA	undefined	193150	190642	128003
snRNA	undefined	458833	457089	448793
srpRNA	undefined	297416	294253	272272
basepairs of TEs		1403856175	1393167919	1390645761
basepairs of non-TEs		238496437	123201127	11884492
basepairs masked		1642352612	1516369046	1509490681
assembled basepairs		3045424952	2922175721	2922175721
% TE masked across assembly		0.460972	0.476757	0.475894
% non-TEs masked across assembly		0.539285	0.518918	0.516564
% repeat masked		0.539285	0.518918	0.516564
