## Supplementary material for "From telomere to telomere: the transcriptional and epigenetic state of human repeat elements": Supplmentary Excel Tables: TableS4_GRCh38_Ychrom.xlsx

### Sheet: Sheet1
Table S4. Repeat annotations for GRCh38 Y chromosome by repeat class and family based on CHM13v1.0 RMv2, Dfam3.3, and the previous GRCh38 annotation (2018).
		GRCh38 Chromosome Y
Repeat class and family		RMv2	Dfam3.3	2018 annot
SINE	undefined	0	0	0
	5S-Deu-L2	473	473	571
	Alu	2488574	2488155	2482907
	MIR	150044		166345
	tRNA-Deu	48	48	183
	tRNA-RTE	826	826	914
LINE	CR1	55370	54765	63577
	Dong-R4	127	0	0
	I-Jockey	0	0	0
	L1	6093662	6069279	6199498
	L1-Tx1	0	0	0
	L2	225623	222226	229413
	Penelope	567	495	835
	RTE-BovB	2280	2280	3464
	RTE-X	7318	6764	7238
Retroposon	SVA	21087	21087	20523
LTR	ERV1	2837362	2835250	2826324
	ERVK	579727	579641	577045
	ERVL	391044	388155	380843
	ERVL-MaLR	781910	778610	779466
	Gypsy	14152	12784	14443
	LTR	6614	5640	4339
DNA	Crypton	0	0	0
	Crypton-A	0	0	0
	undefined	5107	5220	2172
	Kolobok	58	58	0
	MULE-MuDR	4123	4078	3430
	Merlin	853	853	917
	PIF-Harbinger	0	0	0
	PiggyBac	3682	3682	3668
	TcMar	278	278	239
	TcMar-Mariner	14952	14846	14801
	TcMar-Pogo	0	0	0
	TcMar-Tc1	637	637	0
	TcMar-Tc2	4218	4218	4089
	TcMar-Tigger	171512	170776	168766
	hAT	2188	1825	6032
	hAT-Ac	1846	1813	2729
	hAT-Blackjack	30027	29849	29526
	hAT-Charlie	198392	197172	196034
	hAT-Tag1	976	976	0
	hAT-Tip100	24905	24666	21276
	hAT-hAT19	0	0	0
Satellite	acro	0	0	0
	centr	635753	634870	509558
	undefined	990787	891006	762544
	subtelo	5285	5134	5417
Simple repeat	undefined	984788	852518	958597
Low complexity	undefined	99942	95850	87852
Unknown	undefined	114620	3541	773
Rolling circle	Helitron	3370	3198	3585
tRNA	undefined	1004	1004	1180
rRNA	undefined	4118	4118	4135
scRNA	undefined	447	447	259
snRNA	undefined	3001	2966	2883
srpRNA	undefined	1075	1001	790
total bases masked		16964752	16423078	16549180
BP in assembly		57227415	57227415	57227415
% of assembly masked		0.296444	0.286979	0.289183
