## Supplementary material for "From telomere to telomere: the transcriptional and epigenetic state of human repeat elements": Supplmentary Excel Tables: TableS7_Unlifted_chm13v1-to-hg38.xlsx

### Sheet: TE_unlifted-from-chm13tohg38
Table S7. Bp of unlifted TE classes from CHM13v1.0 to GRCh38 by chromosome and normalized to total chromosome length.
Chrom	length of chromosome in chm13v1	BP unlifted per TE class						BP unlifted per TE class/length of chromosome
		DNA	LTR	LINE	SINE	Retroposon	All TEs	DNA	LTR	LINE	SINE	Retroposon	All TEs
1	248387497	13398	69929	111698	118914	73377	387316	5.39399e-05	0.00028153	0.00044969	0.00047874	0.000295413	0.00155931
2	242696747	14566	48398	122677	131479	66894	384014	6.00173e-05	0.00019942	0.00050547	0.00054174	0.000275628	0.00158228
3	201106605	13061	47813	178898	103482	51853	395107	6.49457e-05	0.00023775	0.00088957	0.00051456	0.000257838	0.00196466
4	193575430	4969	40308	81478	70655	31775	229185	2.56696e-05	0.00020823	0.00042091	0.000365	0.000164148	0.00118396
5	182045437	8922	39313	203540	66504	33548	351827	4.90097e-05	0.00021595	0.00111807	0.00036532	0.000184284	0.00193263
6	172126870	12577	45569	175588	80030	38471	352235	7.30682e-05	0.00026474	0.00102011	0.00046495	0.000223504	0.00204637
7	160567423	5821	26687	108144	99762	45117	285531	3.62527e-05	0.0001662	0.00067351	0.00062131	0.000280985	0.00177826
8	146259322	7099	52079	107688	72779	21329	260974	4.85371e-05	0.00035607	0.00073628	0.0004976	0.00014583	0.00178432
9	150617274	7190	49298	78668	56953	32542	224651	4.77369e-05	0.00032731	0.0005223	0.00037813	0.000216058	0.00149153
10	134758122	7457	57176	113751	64622	39446	282452	5.53362e-05	0.00042429	0.00084411	0.00047954	0.000292717	0.00209599
11	135127772	6548	22498	212258	72725	66941	380970	4.84578e-05	0.00016649	0.00157079	0.00053819	0.00049539	0.00281932
12	133324781	6868	41188	132058	85251	31917	297282	5.15133e-05	0.00030893	0.0009905	0.00063942	0.000239393	0.00222976
13	114240146	14088	32129	187560	77863	27502	339142	0.000123319	0.00028124	0.0016418	0.00068157	0.000240738	0.00296867
14	101219177	4588	49901	291452	104074	39175	489190	4.53274e-05	0.000493	0.00287941	0.0010282	0.000387031	0.00483297
15	100338308	6976	46805	189493	130701	22372	396347	6.95248e-05	0.00046647	0.00188854	0.0013026	0.000222966	0.0039501
16	96330493	4466	16599	38790	77738	22269	159862	4.63612e-05	0.00017231	0.00040268	0.00080699	0.000231173	0.00165951
17	84277185	5428	18505	71569	87202	40394	223098	6.44065e-05	0.00021957	0.00084921	0.0010347	0.000479299	0.00264719
18	80542536	3028	13650	25380	25242	13188	80488	3.7595e-05	0.00016948	0.00031511	0.0003134	0.00016374	0.000999325
19	61707359	4497	9568	67852	113211	22571	217699	7.28762e-05	0.00015505	0.00109958	0.00183464	0.000365775	0.00352792
20	66210247	7772	24904	122653	39409	18343	213081	0.000117384	0.00037614	0.00185248	0.00059521	0.000277042	0.00321826
21	45827691	3099	32609	159586	64214	14759	274267	6.76229e-05	0.00071156	0.00348231	0.00140121	0.000322054	0.00598476
22	51353906	2632	53617	200374	139995	20046	416664	5.12522e-05	0.00104407	0.00390183	0.00272608	0.00039035	0.00811358
X	154259625	3194	31760	81550	57559	50502	224565	2.07054e-05	0.00020589	0.00052865	0.00037313	0.000327383	0.00145576
