## Supplementary material for "From telomere to telomere: the transcriptional and epigenetic state of human repeat elements": Supplmentary Excel Tables: TableS8_PrimatePhylo_final.xlsx

### Sheet: Sheet1
Table S8. Copy numbers of new repeats found in CHM13, GRCh38 and other primate genomes. Copies are delineated by array (>2 monomers in tandem) or monomeric (<2 monomers in tandem). Variants of known centromeric satellites are included in (7). The novel AluJb was not assessed as it could not be distinguished with high-confidence from other Alu subfamilies in non-human primates.
	Repeat of interest	CHM13		GRCh38		Chimpanzee (Pan troglodytes)		Gorilla (Gorilla gorilla)		Orangutan (Pongo abelii)		Gibbon (Hylobates)		Rhesus Macaque (Macaca mulatta)		Golden Snubed Nose (Rhinopithecus roxellana)		Marmoset (Callithrix jacchus)		Lemur (Microcebus murinus)
		arrayed	monomer	arrayed	monomer	arrayed	monomer	arrayed	monomer	arrayed	monomer	arrayed	monomer	arrayed	monomer	arrayed	monomer	arrayed	monomer	arrayed	monomer
COMPOSITES (includes subunits)	ACRO composite (6kbHsap)	227	0	19.5	1	0	0	0	1	0	0	0	0	0	0	0	0	0	0	0	0
	TAF11 composite	42	0	21	0	3	0	5	0	2	0	0	2	0	1	0	1	0	0	0	0
	5SrRNA composite	174.5	0	42	0	0	1	0	0	0	0	0	0	53	0	4	0	0	0	0	0
	VNTR composite	70	0	9	0	0	0	0	0	0	0	0	0	0	0	0	0	0	0	0	0
	FAM90A composite (fam-7382)	57	0	19	0	0	1	0	0	0	0	0	0	0	0	0	0	0	0	0	0
	TELO composite	24	0	31	0	14	0	22	0	0	0	0	0	0	0	0	0	0	0	0	0
	LSAU-BSAT composite	539.5	0	41	0	29	0	2	0	0	0	0	0	0	0	0	0	0	0	0	0
	tRNA composite	21.5	0	5.5	0	0	0	0	0	0	0	0	0	0	1	0	0	0	0	0	0
	PRR20_LA composite	5.5	0	5.5	0	0	0	0	0	0	0	0	0	0	1	0	0	0	0	0	0
	AMY composite	9	0	5	1	0	0	0	0	0	0	0	0	0	0	0	0	0	0	0	0
	TRGV composite	7.5	0	6.5	0	4	0	6	0	5	0	2	0	3	0	0	1	0	1	0	0
	GAGE composite	20	0	8.5	0	0	1	0	0	0	0	0	0	0	0	0	0	0	0	0	0
	CT45 composite	9	0	9	0	0	2	0	1	0	0	0	0	0	0	0	0	0	0	0	0
	CT47 composite	8	0	12	0	2	0	4	0	3	0	0	1	2	0	0	0	0	0	0	0
	GUSBP composite	18	0	6.5	0	0	0	0	0	0	0	0	0	0	0	0	0	0	0	0	0
	Charlie5 composite	22.5	0	7.5	0	0	0	0	0	0	1	0	0	0	0	0	0	0	0	0	0
	MER33 composite	69	0	19	1	0	0	0	0	0	0	0	0	0	0	0	0	0	0	0	0
	ANKRD30A composite	8	0	7	0	5	0	0	0	0	0	0	0	0	0	0	0	0	0	0	0
	ZAV composite	10.5	0	6	0	0	0	0	2	0	0	0	0	0	0	0	0	0	0	0	0
SATELLITE ARRAYS	GAP_chr1_80bp (ghimalia)	343	0	190	0	125	0	125	0	8	3	0	3	29	0	9	0	0	0	0	0
	GAP_chr14_64bp (Chrs 15, 21, 22) (WaluSat)	7099	0	22	4	0	1	0	0	0	0	7	0	1	0	0	0	0	0	0	0
	GAP_chr4_59bp (callisto)	239	0	242	0	10	0	0	4	5	0	0	0	6	6	0	0	0	0	0	0
	GAP_chr6_34bp (amalthea)	839	0	88	0	54	0	17	0	0	0	0	0	0	0	0	0	0	0	0	0
	GAP_chr7_49bp (ajax)	416	0	368	0	225	0	235	0	0	0	0	0	0	0	0	0	0	0	0	0
	GAP_chr7_51bp (ananke)	710	0	33	0	114	0	66	0	172	0	38	0	45	0	8	8	392	0	0	0
	GAP_chr7_83bp (elara)	252	0	111	0	0	2	0	0	0	0	0	0	0	0	0	0	0	0	0	0
	GAP_chrX_37bp (sinope)	379	0	130	0	6	0	0	3	0	0	0	0	0	0	0	0	0	0	0	0
	GAP_chrX_52bp (cyllene)	17	0	19	0	0	0	0	0	0	0	0	0	0	0	0	0	0	0	0	0
	GAP_chrX_54bp (harpalyke)	129	0	138	2	0	1	0	2	0	0	1	1	4	0	1	1	0	0	0	0
	GAP_chrX_55bp (pasiphae)	244	0	49	0	0	0	0	0	0	0	0	0	0	0	0	0	0	0	0	0
	GAP_chrX_61bp (kalyke)	763	0	1119	0	0	2	6	0	0	0	0	0	0	0	0	0	0	0	0	0
	GAP_chr13_100bp (aoede)	16	0	0	0	20	0	8	0	10	0	13	0	7	0	6	0	0	0	0	0
	SAT_rnd-1_family-0 (erinome)	169	0	124	0	0	0	0	0	0	0	0	0	0	0	0	0	0	0	0	0
SAT Variants *	SAT-VAR_rnd-1_family-9 (SST1v)	340	0	216	0	13	0	0	9	0	19	0	5	0	3	0	4	0	0	0	0
	SAT-VAR_rnd-6_family-1431 (GSATII)	64	0	51	0	205	0	450	0	50	0	300	0	0	0	0	0	0	0	0	0
	SAT-VAR_rnd-6_family-1509 (HSAT5)	135	0	123	0	9	0	3	5	3	2	7		62	60	0	6	0	1	0	0
	SAT-VAR_rnd-6_family-3554 (HSAT5)	115	0	86	0	0	8	0	9	0	3	0	2	0	5	0	2	0	0	0	0
	SAT-VAR_rnd-6_family-1442 (SATR1v)	81	0	92	0	110	150	80	200	37	0	0	1	0	0	0	0	0	0	0	0
NEW REPEATS**	TIF_rnd-6_family-4384 (TIFr)	165	0	103	0	0	26	0	28	0	0	0	0	0	0	0	0	0	0	0	0
	DNM1_rnd-6_family-2176 (DNM1r)	185	0	391	0	4	0	0	11	0	8	0	4	0	4	0	10	0	2	0	0
	MER5A1_rnd-6_family-5959 (MER5A1r)	0	315	214	0	0	0	0	0	0	0	0	0	0	0	0	0	0	0	0	0
	FAM90A_rnd-6_family-663 (FAM90Ar)	137	0	7	0	5	0	0	2	0	3	0	0	0	3	0	0	0	0	0	0
	Alu-VAR_rnd-5_family-1084 (AluJb within HSAT2/3)	18	0	0	0	0	456	0	0	0	0	0	280	0	49	0	50	0	32	0	3
	teucer 5' consensus	17	0	18	0	26	0	0	0	0	0	0		0	0	0	0	0	0	0	0
	teucer 3' consensus	17	0	21	0	6	0	0	0	0	0	0	0	0	0	0	0	0	0	0	0
	teucer internal consensus	90	0	7	0	1	0	0	60	0	3	0	0	0	0	0	0	0	0	0	0
