## Supplementary material for "From telomere to telomere: the transcriptional and epigenetic state of human repeat elements": Supplmentary Excel Tables: TableS9_TELOA_phyloseqs.xlsx

### Sheet: Sheet1
Table S9. Subunit A sequences used in phylogenetic analyses (Fig. 2D) for the TELO Composites in CHM13
>chr1:156495-158914
ATGTAAGCACATTTGCATTTATTAGGCACTTTATTTCCATTATTACACTGTAATATATAATAAAATAATTATAGAACTCACCATAATGTAGAATTAGTGGGCGTGTTAAGCTTGTTTTCCTGCAACTGAATGGTCCCACCTGAGCGTGATGGGAGAAAGTGACAGATCAATAGGTATTAGATTCTCATAAGGACAGCGCAACCTCGATCCCTCACATGCACGGTTCACAACAGGGTGCGTTCTCCTATGAGCATCTAATGCTGCTGCTCATCTGAGAAGGTGGAGCTCAGGTGGGAATGTGAGCAAAGGGGAGTGGCTCTAAATACAGACGAAGCTTCCCTCACTCCCTCACTCGACACCGCTCACCTCCTGCTGTGTGGCTCCTTGCGGCTCCATGGC…
>chr1:221711288-221713710
ATTTAAGCACATTTACATTTATTAGGCGCTTTATTTCCATTATTACACTGTAATATATAATAAAATAATTATAGAACTCACCATAATGTAGAATCAGTGGGCATGTTAAGCTTGTTTTCCTGCAACTGGATGGTCCCACCTGAGCGTGATGGGAGAAAGTGACAGATCAATAGGTATTAGATTCTCATAAGGACAGCGCAACCTAGATCCCTCACATGCACGGTTCACAACAGGGTGCGTTCTCCTATGAGAATCTAATGCTGCTGCTGATCTGAGAAGGTGGAGCTCAGGTGGGAATGTGAGCAAAGGGGAGTGGCTGTAAATACAGACGAAGCTTTCCTCACTCCCTCACTCGACACCACTCACCTCCTGCCGTGTGGCTCCTTACGGCTCCATGGC…
>chr1:223142261-223144653
ATTTAAGCACATTCACATTTATTAGGCACTTCATTTCCATTATTACACTGTAATATATAATAAAATAATTATAGAATTCACCATAATGTAGAATCAGTGGGCGTGTTAAGCTTGTTTTCCTGCAACTGGATGGTCCCACCTGAGCGTGATGGGAGGAAGTGACAGATCAATAGGTATTAGACTCTCATTAAGGACAGCGCAACCTAGATCCCTCACATGCACGGTTCACAACAGGGTGCGTTCTATGAGAATCTAATGCTGCTGCTGATCTGAGAAGGTGGAGCTCAGGCGGGAATGTGAGCAAAGGGGAGTGGCTGTAAATACAGACGAAGCTTCCCTCACTCCCTCACTCGACACCACTCACCTCCTGCTGTGTGGCTCCTTGCGGCTCCATGGCTC…
>chr1:227154842-227156764
CATCCCTACAGAAAAATACATGAATTAGCCTAGTGTGGTGGCATTTTCCTGTAGTCCCAGCTACTTGGGAGGCTGAGGTGGGAGGATCACTTGAGCCCAGGGAGGCTGAGACTGCAGTGAGTCATGATCAGGCCTCTGCACTCCAGCCTGGGTGACAGAGTGAGACCCTGTCTCAAAACAACAAAAAAGTAGCAGCTAACATCAACTGACCTTTCATACCAGGTGCCTATTGATATCATAGTTTAATTTCTTATAACTGTTTCTTATTTCACTTACCAACTCTGTCTTCAGTTACTCCCAGATTTTTACTGTGTTTGTACAGATGACCTTTTGTTTAGATTGAATTGTCTCCCCAGAAGTAAGATTACTGTGAGACATGGTGAATGGACATTCTCATTA…
>chr1:242468464-242470000
ATGTAAGCACATTTGCATTTATTAGGCACTTTATTTCCATTATTACACTGTAATATATAATAAAATAATTATAGAACTCACCATAATGTAGAATCAGTGGGCGTGTTAAGCTTGTTTTCCTGCAACTGGATGGTCCCACCTGAGCGTGATGGGAGAAAGTGACAGATCAATAGGTATTAGATTCTCATAAGGACAGCGCAACCTAGATCCCTCACATGCACAGTTCACAACAGGGTGCGTTCTCCTATGAGAATCTAATGCTGCTGCTGATCTGAGAAGGTGGAGCTCAGGCGGGAATGTGAGCAAAGGGGAGTGGCTGTAAATACAGACGAAGCTTCCCTCACTCCCTCACTCGACACCACTCACCTCCTGCTGTGTGGCTCCTTGCGGCTCCATGGC…
>chr3:200947784-200950207
TTATTTATTTATTTATTTTTTTCTGAGACAGGGTCTCCCTCTGTTGTCCAAGGCTGGAGTGTAGTAGTGCTATCGCAGCTGACTGCAGCCTCAACCTTCCAGGCTGAAGCGATCCTCCCACCTCAACCTCCCACGTGGCTGAGACTACAGGTGCTTGCCACTATGCCCAACTAACATTTGGAATTTTCGTATACGTGGATTCTAGAGGGGTGACAGCGAAACGTGAGTAAGCATGGATTTTGGTATATGCAGAGATGGGGGGCTGGAACTAATTCTGTATACTGAGGGATGACGACTGTGTATGTTTTTACAATTACGCTGTAGGATACATACTGTTGCATAGCCTTGAAAATAATAATTTTTAATTGAGTGGAATAAGAATAATATTGATAAAAGTAG…
>chr4:121933408-121935823
TTTGTTTTTTTTTCTGAGACAGGGTCTCCCTCTGTTGTCCAAGGCTGGAGTGTAGTAGTGCTATCACAGCTGACTGCAGCCTCAACCTTCCAGGCTGAAGTGATTCTCCCATCTCAACCTCCCACGTGGCTGAGACTACAGGTGCTTGCCACCATGCCCAACTAATATTTGGAATTTTCATATAAGTGGATTCCAGAGGGGTGACAGCAAAACGTGAGTAAGCATGGGTTTTGGTATATGCAGAGATGGGGGGCTGGAACTAATTCTGTATACTGAGGGACGACGACTGTATATGTTTTTACAATTACGCTGTAGGATACATACTGTTGCATAGCCTTGAAAATAATAATTTTTAATTGAGTGGAATAATAATAATATTGCTAAAAGTAGCAGCTGGCC…
>chr4:122715350-122717768
ATTTAAGCACATTTACATTTATTAGGCACTTCGTTTCCATTATTACACTGTAATATCTAATAAAATAATTATAGAACTCACCATAATGTAGAATCAGTGGGCATGTTAAGCTTGTTTTCCTGCAACTGGATGGTCCCACCTGAGCGTGATGGGAGAAAGTGACAGATCAATAGGTATTAGATTCTCATAAGGACAGCGCAACCTAGATCCCTCACATGCACGGTTCACAACAGGGTGCATTCTCCTATGAGAATCTAATGCTGCTGCTGATCTGAGAAGGTGGAGCTCAGGCGGGAATGTGAGCAAAGGGGAGTGGCTGTAAATACAGACGAAGCTTCCCTCACTCCCTCACTCGACACCACTCACCTCCTGCTGTGTGGCTCCTTACGGCTCCATGGC…
>chr5:181885076-181887502
TTTATTTATTTATTTATTTTTTTCTGAGACAGGGTCTCCCTCTGTTGTCCAAGGCTGGAGTGTAGTAGTGCTATCGCAGCTGACTGCAGCCTCAACCTTCCAGGCTGAAGCGATCCTCCCACCTCAACCTCCCACGTGGCTGAGACTACAGGTGCTTGCCACTATGCCCAACTAATATTTGGAATTTTCGTATACGTGGATTCCAGAGGGGTGACAGCAAAACGTGAGTAAGCATGGATTTTGGTATATGCAGAGATGGGGGGCTGGAACTAATTCTGTATACTGAGGGATGACGACTGTGTATGTTTTTACAATTACGCTGTAGGATACATACTGTTGCATAGCCTTGAAAATAATAATTTTTAATTGAGTGGAATAAGAATAATATTGATAAAAGTA…
>chr7:70120-72546
ATGTAAGCACATTTGCATTTATTAGGCACTTTATTTCCATTATTACACTGTAATATATAATAAAATAATTATAGAACTCACCATAATGTAGAATCAGTGGGCGTGTTAAGCTTGTTTTCCTGCAACTGGATGTTCCCACCTGAGCGTGATGGGAGAAAGTAACAGATCAATAGGTATTAGATTCTCATAAGGACAGCGCAACCTCGATCCCTCACATGCACGGTTCACAACAGGGTGCGTTCTCCTATGAGAATCTAACGCTGCTGCTCATCTGAGAAGGTGGAGCTCAGGCGGGAATGTGAGCAAAGGGGAGTGGCTGTAAATACAGAGGAAGCTTCCCTCACTCCCTCACTCGACACCACTCACCTCCTGCTGTGTGGCTCCTTGCGGCTCCATGGC…
>chr7:39946867-39949278
TTTATTTATTTATTTTTTTTTTTCTGAGACAGGGTCTCCCTCTGTTGTCCAAGGCTGGAGTGTAGTAGTGCTATCACAGCTGACTGCAGCCTCAACCTTCCAGGCTGAAGCGATCCTCCCATCTCAACCTCCCACGTGGCTGAGACTACAGGCGCTTGCCACTATGCCCAACTAATATTTGGAATTTTCCTATACGTGGATTCCAGAGGGGTGACAGCGAAACGTGAGTAAGCATGGATTTTGGTATATGCAGAGATGGGGGGCTGGAACTAATTCTGTATACTGAGGGAGGACTGTATATGTTTTTACAATTACGCTGTAGGATACATACTGTTGCGTAGCCTTGAAAATAATAATTTTTAATTGAGTGGAATAATAATAATATTGATAAAAGTAGCA…
>chr7:45966813-45969223
TTTATTTTGTTTTGTTTTTTTCTGAGACAGGGTCTCCCTCTCTTGTCCAAGGCTGGAGTGTAGTAGTGCTATCACAGCTGACTGCAGCCTCAACCTTCCAGGCTGAAGCGATCCTCCCATCTCAACCTCCCACGTGGCTGAGACTATAGGTGCTTGCCACTATGCCCAACTAATATTTGGAATTTTCCTATACGTGGATTCCAGAGGGGTGACAGCGAAACGTGAGTAAGCATGGATTTTGGTATATGCAGAGATGGGGGGCTGGAACTAATTCTGTATACTGAGGGACAACAGTATATGTTTTTACAATTACGCTGTAAGATACATACTGTTGCATAGCCTTGAAAATAATAATTTTTAATTGAGTGGAATAATAATATTGATAAAAGTAGCAGCTGG…
>chr7:51554004-51556399
ATTTAAGCACATTACATTTATTGGCACTTTATTTCCATTAGTACACTGTAATATGTAATAAAATAATTATAGAACTCACCATAATGTAGAATCAGTGGGCATGTTAAGCTTGTTTTCCTGCAACTGGATGGTCCCACCTGAGCGTGATGGGAGAAAGTGACAGATCAATAAGTATTAGATTCTCATAAGGACAGTGCAACCTAGATCCCTCACATGCACGGTTCACAACAGGGTGTGTTCTCCTATGAGAATCTAATGCTGCTGCTGATCTGAGAAGGTGGAGCTCAGGCGGGAATGTGAGCAAAGGGGAGTGGCTGTAAATACAGACGAAGCTTCCCTCTCTCCCTCACTCGACACCACTCACCTCCTGCTGTGTGGCTCCTTACGGCTCCATGGCTC…
>chr7:55908328-55911060
ATTTAAGCACATTACATTTATTAGGCACTTTATTTCCATTATTACACTGTAATATATAATAAAATAATTATACAACTCACCATAATGTAGAATCAGTGGGCGTGTTAAGCTTGTTTTCCTGCAACTGGATGGTCCCACCTGAGCGTGATGGGAGAAAGTGACAGATCAATAGGTATTAGATTCTCATAAGGACAGCGCAACCTAGATCCCTCACATGCACGGTTCACAACAGGGTGCGTTCTCCTATGAGAATCTAATGCTGCTGCTCATCTGAGAAGGTGGAGCTCAGGCGGGAATGTGAGCAAAGGGGAGTGGCTGTAAATACAGACGAAGCTTCCCTCACTCCCTCACTCGACACCACTCACCTCCTGCTGTGTGGCTCCTTACGGCTCCATGGCT…
>chr7:56610874-56613288
ATTTAAGCACATTACATTTATTAGGCACTTTATTTCCATTATTACACTGTAATATATAATAAAATAATTATACAACTCACCATAATGTAGAATCAGTGGGCGTGTTAAGCTTGTTTTCCTGCAACTGGATGGTCCCACCTGAGCGTGATGGGAGAAAGTGACAGATCAATAGGTTTAGATTCTCATAAGGACAGCGCAACCTAGATCCCTCACATGCACGGTTCACAACAGGGTGCGTTCTCCTATGAGAATCTAATGCTGCTGCTCATCTGAGAAGGTGGAGCTCAGGCGGGAATGTGAGCAAAGGGGAGTGGCTGTAAATACAGACGAAGCTTCCCTCACTCCCTCACTCGACACCACTCACCTCCTGCTGTGTGGCTCCTTACGGCTCCATGGCTC…
>chr7:57070038-57072450
AAGCACATTACATTTATTAGGTACTTTATTTCCCCTATTATGTTGTAAGATATAATGAAATTATAGAATTCACCATAATGTAGAATCAGTGGCCGTGTTAAGCCTGTTTTCCTGCGACTAGATGGTCCCATCCTCTCAGTGTGATGGGAGAAAGTGACAGATCATCAGGCATTAGATTCTCACAGGGACAGCGCAACCTAGATCCCTCACATGCACAGTTCACAAATAGGGTGTGAGCTCCTATGAGAATCTAATGCTGCTGCTGATCTGAGAGGAGGAGGAGCTCAGGCAGGAATGTGAGCAAAGGGGAGTGGCTGTACATACAGATGAAGCTTCCCTCACTCGACACCACTCACCTCCTGCTGTGTGGCTCCTTACAGCTCCATGGCTCAGGGGTTG…
>chr7:64942236-64944648
TTTGTTTTTTTTTTCCCCCCCCAAGACAAGGTCTTGCTCAGTTGTCCAGGCTGGAGTGTGGTGGTGCTATCACAGCTGTCTGCAGTCTCAACCTCCCAGGCTCAAGCAATCCTCCCACCTCAGCCTCCCAAGTTGCTGAGACTATAGGTGCTTGCCTCTATGCCCAACTCATATTTGGACTTTTTCTATATGTGGGTTCCAGAGGGATGACTGCGAAACGTGAGTATGCATGGATTTTGTTATATGCAGAGATAGGTGGCTGGAACTAATTCTCTCTGTATACCAAGGGACAACTGTATGTGGTTTTACAATTATGCTGTGGGACACATATTGTTCCATAGCCTTTAAAATAATAATTTGTAATGACAAATAATTTTTAATGGAGTGGAATAATAATAT…
>chr7:129961283-129963696
TTTATTTTGTTTTTTTTCTGAGACAGGGTCTCCATCTGTTGTCCAAGGCTGGAGTGTAGTAGTGCTATCACAGCTGACTGCAGCCTCAACCTTCCAGGCTGAAGCGATCCTCCCATCTCAACCTCCCACGTGGCTGAGACTACAGGTGCTTGCCACTATGCCCAACTAATATTTGGAATTTTCGTATACGTGGATTCCAGAGGGGTGACAGTGAAACGTGAGTAAGCATGGATTTTGGTATATGCAGAGATGGGGGGCTGGAACTAATTCTGTATACTGAGGGACGACTGTATATGTTTTTACAATTATGCTGTAGGATACATACTGTTGCATAGCCTTGAAAATAATAATTTTTAATTGAGTGGAATAATAATAATATTGATAAAAGTAGCAGCTGGC…
>chr9:150545037-150547462
TTTTTATTTATTTATTTTTTTTGTTCTGAGACAGGGTCTCCCTCTGTTGTCCAAGGCTGGAGTGTAGTAGTGCTATCGCAGCTGACTGCAGCCTCAACCTTCCAGGCTGAAGTGATCCTCCCACCTCAGCCTCCCACGTGGCTGAGACTACAGGTGCTTGCCACTATGCCCAACTAACATTTGGAATTTTCGTATACGTGGATTCTAGAGGGGTGACAGCGAAACGTGAGTAAGCATGGATTTTGGTATATGCAGAGATGGGGGGCTGGAACTAATTCTGTATACTGAGGGATGACGACTGTGTATGTTTTTACAATTACGCTGTAGGATACATACTGTTGCATAGCCTTGAAAATAATAATTTTTAATTGAGTGGAATAAGAATAATATTGATAAAAG…
>chr10:38489388-38491804
TTTATTTTGTTTTTTTTTTTCTGAGACAGGGTCTCCCTCTGTTGTCCAAGGCTGGAGTGTAGTAGTGCTATCGCAGCTGACTGCAGCCTCAACCTTCCAGGCTGAAGCGATCCTCCCATCTCAACCTCCCACGTGGCTGAGACTACAGGTGCTTGCCACTATGCCCAACTAATATTTGGAATTTTCGTATACGTGGATTCCAGAGGGGTGACAGCAAAACGTGAGTAAGCATGGATTTTGGTATATGCAGAGATGGGGGGCTGGAACTAATTCTGTATACTGAGGGACGGCGACTGTATATGTTTTTACAATTACGCTGTAGGATACATACTGTTGCATAGCCTTGAAAATAATAATTTTTAATTGAGTGGAATAATAATATTGATAAAAGTAGCAGCT…
>chr11:157545-159973
ATGTAAGCACATTTGCATTTATTAGGCACTTTATTTCCATTATTACACTGTAATATATAATAAAATAATCATAGAACTCACCATAATGTAGAATCAGTGGGCGTGTTAAGCTTGTTTTCCTGCAACTGGATGGTCCCACCTGAGCGTGATGGGAGAAAGTAACAGATCAATAGGTATTAGATTCTCATAAGGACGGCGCAACCTTGATCCCTCACATGCACGGTTCACAACAGGGTGCGTTCTCCTATGAGAATCTAACGCTGCTGCTCATCTGAGAAGGTGGAGCTCAGGCGGGAATGTGAGCAAAGGGGAGTGGCTGTAAATACAGACGAAGCTTCCCTCACTCCCTCACTCGACACCGCTCACCTCCTGCTGTGTGGCTCCTTGCGGCTCCATGGC…
>chr11:50255867-50258287
ATTCAAGCACATTACATTTATTAGGTACTTTATTTCCACTATTCTGTTGTAAGATATAATGAAATATAGAATTCATCATAATGTAGAATCAGTGGGCGTGTTAACCTTGTTTTCCTGTGACTAGATGGTCCCATCCTCTGAGCGTGATGGGAGAAAGTGATAATCAGGCATTAGATTCTCATAGGGACAGCGCAACCTAGATCCCTCACATGTACGGTTCGCAATAGGGTATGAGCTCCTATGAGAATCTAATGGTGCTGCTGATCTGAGAGAAGGTGGAGCTCAGGCAGGAATGTGAGCAAATGGGAGTGGCTGTAAATACAGATGAAACTTCCCTCACTCGACACCACTCACCTCCTGCTGTGTGGCTCCTTACATCTCCATGGCTCAGGGGTTGGG…
>chr16:96251841-96254267
TTTTTATTTATTTATTTTTTTTGTTCTGAGACAGGGTCTCCCTCTGTTGTCCAAGGCTGGAGTGTAGTAGTGCTATCGCAGCTGACTGCAGCCTCAACCTTCCAGGCTGAAGCGATCCTCCCACCTCAACCTCCCACGTGGCTGAGACTACAGGTGCTTGCCACTATGCCCAACTAACATTTGGAATTTTCGTATACGTGGATTCCAGAGGGGTGACAGCGAAACGTGAGTAAGCATGGATTTTGGTATATGCAGAGATGGGGGGCTGGAACTAATTCTGTATACTGAGGGATGACGACTGTGTATGTTTTTACAATTACGCTGTAGGATACATACTGTTGCATAGCCTTGAAAATAATAATTTTTAATTGAGTGGAATAAGAATAATATTGATAAAAG…
>chr19:152929-155352
ATGTAAGCACATTTGCATTTATTAGGCACTTTATTTCCATTATTACACTGTAATATATAATAAAATAATTATAGAACTCACCATAATGTAGAATTAGTGGGCGTGTCAAGCTTGTTTTCCTGCAACTGGATGGTCCCACCTGAGCGTGATGGGAGAAAGTGACAGATCAATAGGTATTAGACTCTCATAAGGACAGCGCAACCTCGATCCCTCACATGCACGGTTCACAACAGGGTGCGTTCTCCTATGAGCATCTAATGCTGCTGCTCATCTGAGAAGGTGGAGCTCAGGCGGGAATGTGAGCAAAGGGGAGTGGCTGTAAATACAGACAAAGCTTCCCTCACTCCCTCACTCGACACCGCTCACCTCCTGCTGTGTGGCTCCTTGCGGCTCCATGGC…
