## Supplementary material for "From telomere to telomere: the transcriptional and epigenetic state of human repeat elements": Supplmentary Excel Tables: TableS10_TELO_segdups_chr7-CEN_chm13v1.xlsx

### Sheet: Sheet1
Table S10. Syntenic locations of TELO-Comp units from Chromosome 7 to other loci in CHM13v1.0.
chrom	chromStart	chromEnd	chrom2	Start2	End2
chr7	55895972	55923290	chr7	129949314	129972398
chr7	55896369	55923290	chr7	51542855	51568652
chr7	55896369	55923290	chr7	39934857	39956626
chr7	55896471	55904769	chr7	56520625	56529834
chr7	55896471	55923290	chr1	223137236	223156651
chr7	55896471	55923290	chr1	242460638	242482878
chr7	55896471	55910227	chr1	227154849	227167719
chr7	55896471	55923290	chr3	200938005	200958822
chr7	55896471	55923290	chr7	60949	82299
chr7	55896471	55923289	chr7	45954826	45981084
chr7	55896471	55923290	chr11	149168	169715
chr7	55896471	55923290	chr16	96242094	96264264
chr7	55896471	55923290	chr19	144172	165125
chr7	55896853	55902321	chrY	25388785	25394319
chr7	55896853	55902321	chrY	24275827	24281361
chr7	55896853	55923290	chr4	121921403	121944388
chr7	55896853	55923290	chr10	38477150	38500003
chr7	55897021	55923290	chr1	221702202	221728113
chr7	55898250	55923290	chr4	122708270	122729769
chr7	55901048	55903312	chr7	55902658	55904769
chr7	55901048	55904769	chr7	56527951	56531132
chr7	55901081	55904769	chr7	56529206	56532430
chr7	55901081	55904769	chr7	56530504	56533728
chr7	55901081	55904769	chr7	56531802	56535027
chr7	55901081	55904769	chr7	56533100	56536326
chr7	55901081	55904769	chr7	56534399	56537624
chr7	55901081	55904769	chr7	56535698	56538922
chr7	55901081	55904769	chr7	56536996	56540220
chr7	55901081	55904769	chr7	56538294	56541518
chr7	55901081	55904769	chr7	56539592	56542816
chr7	55901081	55904769	chr7	56540890	56544114
chr7	55901081	55904769	chr7	56542188	56545412
chr7	55901081	55904769	chr7	56543486	56546710
chr7	55901081	55904769	chr7	56544784	56548008
chr7	55901081	55904769	chr7	56546082	56549306
chr7	55901081	55904769	chr7	56547380	56550458
chr7	55901081	55904769	chr7	56548678	56551756
chr7	55901081	55904769	chr7	56549830	56553054
chr7	55901081	55904769	chr7	56551128	56554352
chr7	55901081	55904769	chr7	56552426	56555650
chr7	55901081	55904769	chr7	56553724	56556948
chr7	55901081	55904769	chr7	56555022	56558246
chr7	55901081	55904769	chr7	56556320	56559544
chr7	55901081	55904769	chr7	56557618	56560842
chr7	55901081	55904769	chr7	56558916	56562140
chr7	55901081	55904769	chr7	56560214	56563438
chr7	55901081	55904769	chr7	56561512	56564736
chr7	55901081	55904769	chr7	56562810	56566034
chr7	55901081	55904769	chr7	56564108	56567332
chr7	55901081	55904769	chr7	56565406	56568630
chr7	55901081	55904769	chr7	56566704	56569929
chr7	55901081	55904769	chr7	56568002	56571227
chr7	55901081	55904769	chr7	56569301	56572525
chr7	55901081	55904769	chr7	56570599	56573823
chr7	55901081	55904769	chr7	56571897	56575121
chr7	55901081	55904769	chr7	56573195	56576419
chr7	55901081	55904769	chr7	56577056	56580280
chr7	55901081	55904769	chr7	56578354	56581578
chr7	55901081	55904769	chr7	56579652	56582876
chr7	55901081	55904769	chr7	56580950	56584174
chr7	55901081	55904769	chr7	56582248	56585439
chr7	55901081	55904769	chr7	56583546	56586737
chr7	55901081	55904769	chr7	56584811	56588035
chr7	55901081	55904769	chr7	56586109	56589333
chr7	55901081	55904769	chr7	56587407	56590631
chr7	55901081	55904769	chr7	56588705	56591929
chr7	55901081	55904769	chr7	56590003	56593227
chr7	55901081	55904769	chr7	56591301	56594525
chr7	55901081	55904769	chr7	56592599	56595823
chr7	55901081	55904769	chr7	56593897	56597121
chr7	55901081	55904769	chr7	56595195	56598419
chr7	55901081	55904769	chr7	56596493	56599717
chr7	55901081	55904769	chr7	56597791	56600966
chr7	55901081	55904769	chr7	56599089	56602265
chr7	55901081	55904769	chr7	56600338	56603564
chr7	55901081	55904769	chr7	56601637	56604862
chr7	55901081	55923290	chr7	56602936	56625526
chr7	55901084	55904769	chr7	56574496	56577684
chr7	55901084	55904769	chr7	56575794	56578982
chr7	55902658	55904769	chr7	55901048	55903312
chr7	55906690	55923295	chr7	67045278	67063369
chr7	56482180	56532442	chr7	45972767	46019814
chr7	56516002	56530442	chrY	25384068	25394319
chr7	56516002	56531132	chr9	150549170	150561552
chr7	56516002	56530442	chrY	24275827	24286078
chr7	56516002	56529834	chr1	143873	154754
chr7	56516002	56531132	chr1	227160372	227172300
chr7	56516002	56528605	chr4	121939432	121949074
chr7	56516002	56529834	chr7	56379	68379
chr7	56516002	56531132	chr11	144595	155804
chr7	56516002	56531132	chr16	96255971	96268841
chr7	56516002	56529834	chr19	139598	152368
chr7	56516003	56531129	chr10	38492587	38504691
chr7	56516011	56525670	chr1	223132651	223142262
chr7	56516011	56529834	chr1	242456062	242466739
chr7	56516011	56525509	chr20	66108958	66118356
chr7	56520024	56529834	chr7	51542304	51549493
chr7	56520024	56529834	chr7	39950114	39957177
chr7	56520556	56529834	chr7	129965436	129971973
chr7	56520625	56529834	chr7	55896471	55904769
chr7	56520950	56529834	chr1	221702226	221707747
chr7	56525006	56532105	chr7	56543489	56550133
chr7	56525006	56535985	chr7	56539595	56557905
chr7	56525006	56541193	chr7	56533103	56550133
chr7	56525006	56582535	chr7	56544787	56603223
chr7	56525006	56585437	chr7	56546085	56607505
chr7	56527682	56588033	chr7	56534078	56607505
chr7	56527951	56531132	chr7	55901048	55904769
chr7	56529206	56532430	chr7	55901081	55904769
chr7	56529263	56531132	chr7	51547662	51549493
chr7	56530504	56533728	chr7	55901081	55904769
chr7	56530507	56533740	chr7	45972767	45976728
chr7	56530561	56532430	chr7	51547662	51549493
chr7	56531802	56535027	chr7	55901081	55904769
chr7	56531805	56535039	chr7	45972767	45976728
chr7	56531859	56533728	chr7	51547662	51549493
chr7	56533100	56536326	chr7	55901081	55904769
chr7	56533103	56550133	chr7	56525006	56541193
chr7	56533103	56536338	chr7	45972767	45976728
chr7	56533157	56535027	chr7	51547662	51549493
chr7	56534075	56535027	chr9	150549170	150550255
chr7	56534078	56607505	chr7	56527682	56588033
chr7	56534084	56535027	chr19	151337	152368
chr7	56534399	56537624	chr7	55901081	55904769
chr7	56534402	56537636	chr7	45972767	45976728
chr7	56534456	56536326	chr7	51547662	51549493
chr7	56535374	56536326	chr9	150549170	150550255
chr7	56535698	56538922	chr7	55901081	55904769
chr7	56535701	56538934	chr7	45972767	45976728
chr7	56535755	56537624	chr7	51547662	51549493
chr7	56536996	56540220	chr7	55901081	55904769
chr7	56536999	56540232	chr7	45972767	45976728
chr7	56537053	56538922	chr7	51547662	51549493
chr7	56538294	56541518	chr7	55901081	55904769
chr7	56538297	56541530	chr7	45972767	45976728
chr7	56538351	56540220	chr7	51547662	51549493
chr7	56539592	56542816	chr7	55901081	55904769
chr7	56539595	56557905	chr7	56525006	56535985
chr7	56539595	56542828	chr7	45972767	45976728
chr7	56539649	56541518	chr7	51547662	51549493
chr7	56540890	56544114	chr7	55901081	55904769
chr7	56540893	56544126	chr7	45972767	45976728
chr7	56540947	56542816	chr7	51547662	51549493
chr7	56542188	56545412	chr7	55901081	55904769
chr7	56542191	56545424	chr7	45972767	45976728
chr7	56543486	56546710	chr7	55901081	55904769
chr7	56543489	56550133	chr7	56525006	56532105
chr7	56543489	56546722	chr7	45972767	45976728
chr7	56543543	56545412	chr7	51547662	51549493
chr7	56544784	56548008	chr7	55901081	55904769
chr7	56544787	56603223	chr7	56525006	56582535
chr7	56544787	56548020	chr7	45972767	45976728
chr7	56546082	56549306	chr7	55901081	55904769
chr7	56546085	56607505	chr7	56525006	56585437
chr7	56546085	56549318	chr7	45972767	45976728
chr7	56546139	56548008	chr7	51547662	51549493
chr7	56547380	56550458	chr7	55901081	55904769
chr7	56547383	56550470	chr7	45972767	45976728
chr7	56548678	56551756	chr7	55901081	55904769
chr7	56548681	56551768	chr7	45972767	45976728
chr7	56549308	56606159	chr7	56564738	56607505
chr7	56549830	56553054	chr7	55901081	55904769
chr7	56549833	56553066	chr7	45972767	45976728
chr7	56549887	56551756	chr7	51547662	51549493
chr7	56551128	56554352	chr7	55901081	55904769
chr7	56551131	56554364	chr7	45972767	45976728
chr7	56551185	56553054	chr7	51547662	51549493
chr7	56552426	56555650	chr7	55901081	55904769
chr7	56552429	56555662	chr7	45972767	45976728
chr7	56552483	56554352	chr7	51547662	51549493
chr7	56553724	56556948	chr7	55901081	55904769
chr7	56553727	56556960	chr7	45972767	45976728
chr7	56555022	56558246	chr7	55901081	55904769
chr7	56555025	56558258	chr7	45972767	45976728
chr7	56555079	56556948	chr7	51547662	51549493
chr7	56556320	56559544	chr7	55901081	55904769
chr7	56556323	56559556	chr7	45972767	45976728
chr7	56556377	56558246	chr7	51547662	51549493
chr7	56557618	56560842	chr7	55901081	55904769
chr7	56557621	56560854	chr7	45972767	45976728
chr7	56558916	56562140	chr7	55901081	55904769
chr7	56558919	56562152	chr7	45972767	45976728
chr7	56558973	56560842	chr7	51547662	51549493
chr7	56560214	56563438	chr7	55901081	55904769
chr7	56560217	56563450	chr7	45972767	45976728
chr7	56561512	56564736	chr7	55901081	55904769
chr7	56561515	56564748	chr7	45972767	45976728
chr7	56562810	56566034	chr7	55901081	55904769
chr7	56562813	56566046	chr7	45972767	45976728
chr7	56562867	56564736	chr7	51547662	51549493
chr7	56564108	56567332	chr7	55901081	55904769
chr7	56564111	56567344	chr7	45972767	45976728
chr7	56564738	56607505	chr7	56549308	56606159
chr7	56565406	56568630	chr7	55901081	55904769
chr7	56565409	56568642	chr7	45972767	45976728
chr7	56565463	56567332	chr7	51547662	51549493
chr7	56566704	56569929	chr7	55901081	55904769
chr7	56566707	56569941	chr7	45972767	45976728
chr7	56566761	56568630	chr7	51547662	51549493
chr7	56568002	56571227	chr7	55901081	55904769
chr7	56568005	56571239	chr7	45972767	45976728
chr7	56568059	56569929	chr7	51547662	51549493
chr7	56569301	56572525	chr7	55901081	55904769
chr7	56569304	56572537	chr7	45972767	45976728
chr7	56569358	56571227	chr7	51547662	51549493
chr7	56570599	56573823	chr7	55901081	55904769
chr7	56570602	56573835	chr7	45972767	45976728
chr7	56571897	56575121	chr7	55901081	55904769
chr7	56571900	56575133	chr7	45972767	45976728
chr7	56571954	56573823	chr7	51547662	51549493
chr7	56573195	56576419	chr7	55901081	55904769
chr7	56573198	56576431	chr7	45972767	45976728
chr7	56573252	56575121	chr7	51547662	51549493
chr7	56574496	56577684	chr7	55901084	55904769
chr7	56574496	56577696	chr7	45972767	45976728
chr7	56574550	56576419	chr7	51547662	51549493
chr7	56575794	56578982	chr7	55901084	55904769
chr7	56575794	56578994	chr7	45972767	45976728
chr7	56575848	56577684	chr7	51547662	51549493
chr7	56577056	56580280	chr7	55901081	55904769
chr7	56577059	56580292	chr7	45972767	45976728
chr7	56577113	56578982	chr7	51547662	51549493
chr7	56578354	56581578	chr7	55901081	55904769
chr7	56578357	56581590	chr7	45972767	45976728
chr7	56578411	56580280	chr7	51547662	51549493
chr7	56579652	56582876	chr7	55901081	55904769
chr7	56579655	56582888	chr7	45972767	45976728
chr7	56579709	56581578	chr7	51547662	51549493
chr7	56580950	56584174	chr7	55901081	55904769
chr7	56580953	56584186	chr7	45972767	45976728
chr7	56581007	56582876	chr7	51547662	51549493
chr7	56582248	56585439	chr7	55901081	55904769
chr7	56582251	56585451	chr7	45972767	45976728
chr7	56582305	56584174	chr7	51547662	51549493
chr7	56583523	56644600	chr7	65328	101599
chr7	56583546	56586737	chr7	55901081	55904769
chr7	56583549	56586749	chr7	45972767	45976728
chr7	56583603	56585439	chr7	51547662	51549493
chr7	56584811	56588035	chr7	55901081	55904769
chr7	56584814	56588047	chr7	45972767	45976728
chr7	56584868	56586737	chr7	51547662	51549493
chr7	56586102	56644603	chr10	38457708	38495719
chr7	56586109	56589333	chr7	55901081	55904769
chr7	56586112	56589345	chr7	45972767	45976728
chr7	56586166	56588035	chr7	51547662	51549493
chr7	56586692	56589331	chr7	56604817	56607505
chr7	56587407	56590631	chr7	55901081	55904769
chr7	56587410	56590643	chr7	45972767	45976728
chr7	56587464	56589333	chr7	51547662	51549493
chr7	56587990	56590629	chr7	56604817	56607505
chr7	56588705	56591929	chr7	55901081	55904769
chr7	56588708	56591941	chr7	45972767	45976728
chr7	56588762	56590631	chr7	51547662	51549493
chr7	56589288	56591927	chr7	56604817	56607505
chr7	56590003	56593227	chr7	55901081	55904769
chr7	56590006	56593239	chr7	45972767	45976728
chr7	56590060	56591929	chr7	51547662	51549493
chr7	56590586	56593225	chr7	56604817	56607505
chr7	56591301	56594525	chr7	55901081	55904769
chr7	56591304	56594537	chr7	45972767	45976728
chr7	56591358	56593227	chr7	51547662	51549493
chr7	56591884	56594523	chr7	56604817	56607505
chr7	56592599	56595823	chr7	55901081	55904769
chr7	56592602	56595835	chr7	45972767	45976728
chr7	56592656	56644600	chr9	150512591	150552534
chr7	56592656	56594525	chr7	51547662	51549493
chr7	56593897	56597121	chr7	55901081	55904769
chr7	56593900	56597133	chr7	45972767	45976728
chr7	56593954	56595823	chr7	51547662	51549493
chr7	56595195	56598419	chr7	55901081	55904769
chr7	56595198	56598431	chr7	45972767	45976728
chr7	56595252	56597121	chr7	51547662	51549493
chr7	56596493	56599717	chr7	55901081	55904769
chr7	56596496	56599729	chr7	45972767	45976728
chr7	56596550	56598419	chr7	51547662	51549493
chr7	56597791	56600966	chr7	55901081	55904769
chr7	56597794	56600978	chr7	45972767	45976728
chr7	56597848	56599717	chr7	51547662	51549493
chr7	56599089	56602265	chr7	55901081	55904769
chr7	56599092	56602277	chr7	45972767	45976728
chr7	56599146	56600966	chr7	51547662	51549493
chr7	56599146	56644600	chr11	153601	189144
chr7	56600338	56603564	chr7	55901081	55904769
chr7	56600341	56603576	chr7	45972767	45976728
chr7	56600395	56602265	chr7	51547662	51549493
chr7	56601637	56604862	chr7	55901081	55904769
chr7	56601640	56604874	chr7	45972767	45976728
chr7	56601694	56603564	chr7	51547662	51549493
chr7	56602936	56625526	chr7	55901081	55923290
chr7	56602939	56614850	chr7	45965231	45976728
chr7	56602993	56604862	chr7	51547662	51549493
chr7	56604100	56612789	chr1	227154832	227163382
chr7	56604233	56644600	chr1	221706266	221747586
chr7	56604233	56644600	chr1	242464990	242502409
chr7	56604237	56644604	chr7	45941391	45976728
chr7	56604291	56644600	chr1	152892	194943
chr7	56604291	56628941	chr7	51547662	51572114
chr7	56604817	56607505	chr7	56586692	56589331
chr7	56604817	56607505	chr7	56587990	56590629
chr7	56604817	56607505	chr7	56589288	56591927
chr7	56604817	56607505	chr7	56590586	56593225
chr7	56604817	56607505	chr7	56591884	56594523
chr7	56605526	56644600	chr7	129936476	129967152
chr7	56605535	56640536	chr7	39919850	39951823
chr7	56605536	56640930	chr4	121905487	121940110
chr7	56605536	56644603	chr5	181852112	181891147
chr7	56605590	56644600	chr4	122711173	122749271
chr7	56607519	56644600	chr1	223141436	223176191
chr7	56609236	56636329	chr7	67034919	67063369
chr7	56950987	57380850	chr7	64637649	65060320
chr7	57031166	57036531	chrY	25388566	25393808
chr7	57031166	57036531	chrY	24276339	24281580
chr7	57031166	57036314	chr1	223137132	223142224
chr7	57031172	57038518	chr4	121938155	121944601
chr7	57031172	57036129	chr20	66108957	66113877
chr7	57031286	57039811	chr7	39949290	39956508
chr7	57032777	57038339	chr4	122708270	122712814
chr7	57035777	57063469	chr7	57038228	57065388
chr7	57035777	57063469	chr7	57038228	57065388
chr7	57038228	57065388	chr7	57035777	57063469
chr7	57038228	57065388	chr7	57035777	57063469
chr7	57039569	57040697	chr7	64979385	64980540
chr7	57041311	57042487	chr7	64979385	64980540
chr7	57043101	57044325	chr7	64979385	64980540
chr7	57044320	57047019	chr4	122710935	122712598
chr7	57044939	57046163	chr7	64979385	64980540
chr7	57044939	57046163	chr7	57030053	57031172
chr7	57046777	57048001	chr7	64979385	64980540
chr7	57046777	57048001	chr7	57030053	57031172
chr7	57048615	57049839	chr7	64979385	64980540
chr7	57048615	57049839	chr7	57030053	57031172
chr7	57050453	57051581	chr7	64979385	64980540
chr7	57052195	57053419	chr7	64979385	64980540
chr7	57054033	57055401	chr7	57030053	57031172
chr7	57056015	57057248	chr7	64979385	64980540
chr7	57056015	57057248	chr7	57030053	57031172
chr7	57057862	57058990	chr7	64979385	64980540
chr7	57057862	57058990	chr7	57030053	57031172
chr7	57059604	57060836	chr7	57030053	57031172
chr7	57061450	57062578	chr7	64979385	64980540
chr7	57061450	57062578	chr7	57030053	57031172
chr7	57063192	57064416	chr7	57030053	57031172
chr7	64637649	65060320	chr7	56950987	57380850
chr7	64920577	64953937	chr4	121916418	121940301
chr7	64920578	64953941	chr1	221706113	221733095
chr7	64920578	64952118	chr4	122710935	122734744
chr7	64920917	64951149	chr7	129945997	129966226
chr7	64920917	64951053	chr7	39931569	39950859
chr7	64948772	64972573	chr7	64949346	64974646
chr7	64949346	64974646	chr7	64948772	64972573
chr7	64950290	64951499	chr7	64979385	64980540
chr7	64950343	64951499	chr7	57030074	57031172
chr7	64952113	64953322	chr7	64979385	64980540
chr7	64952113	64953322	chr7	57030053	57031172
chr7	64953996	64955097	chr7	64979385	64980512
chr7	64953996	64955097	chr7	57030081	57031172
chr7	64955711	64956872	chr7	64979385	64980540
chr7	64955711	64956872	chr7	57030053	57031172
chr7	64957486	64958695	chr7	64979385	64980540
chr7	64957486	64958695	chr7	57030053	57031172
chr7	64959309	64960518	chr7	64979385	64980540
chr7	64959309	64960518	chr7	57030053	57031172
chr7	64961132	64962341	chr7	64979385	64980540
chr7	64961132	64962341	chr7	57030053	57031172
chr7	64962953	64964162	chr7	64979385	64980540
chr7	64962953	64964162	chr7	57030053	57031172
chr7	64964776	64965985	chr7	64979385	64980540
chr7	64964776	64965985	chr7	57030053	57031172
chr7	64966599	64967712	chr7	64979385	64980540
chr7	64967485	64979271	chr7	39949290	39956508
chr7	64968326	64969391	chr7	64979385	64980540
chr7	64969124	64978982	chr1	221702226	221708605
chr7	64970005	64971229	chr7	64979385	64980540
chr7	64970005	64971227	chr7	57030053	57031170
chr7	64970993	64979172	chr7	129964614	129971515
chr7	64971843	64973072	chr7	57030053	57031077
chr7	64972826	64977780	chr4	122708270	122712672
chr7	64973878	64979391	chrY	24276339	24281580
chr7	64973878	64979391	chrY	25388566	25393808
chr7	64974311	64979391	chr20	66108956	66113883
