## Supplementary material for "From telomere to telomere: the transcriptional and epigenetic state of human repeat elements": Supplmentary Excel Tables: TableS15_SST1_Sequences.xlsx

### Sheet: Table S15_SST1_Sequences
Table S15. SST1 sequences subsampled for phylogenetic analyses in Fig. 4A.
SST1 location (coords in CHM13v1.0)	FASTA sequence
SST1_chr1_126824312-126824560_23.7_array	CCCTTTGGTTCCCTGACATTCGCTTCGGCCAGAAGATCAAGGGAGTCTGTCCACCCAGGAGCAGAGGAGAGGATGTCTCTCAAGAATGAGACAGGAAGTGCACAGGAACTGCGACACCACCTGTCCTGGAAGACGAGGCCTGTCACGGTCGCCTAGGGCTCATTCTAAGCAATCCACCCACCCATGAGGGGAAAAGTGGAGAAGTAGGAAGCTTCCCTGCCTGAGACATGCAGGGAAGCCAAGAGCTC
SST1_chr13_12974134-12974340_20.9_array	GAGTCAGGCCACCCAGGAGCAGAGGAGAGGATGTCCCTCAAGAATGAGACAGGAAATGCAGAGGAAATGGGACACCACCTGTCCTGGAAGACAAGGCCAGTCACGGTCTCGTAGCACTCATTCTAGGCAATCCACCCACCCATGAGGGGAAACGTGGGGAAGAAGAAAGCTTCCCTGCCTGAGACACGTATGGAAGCCAAGAGCTC
SST1_chr9_41649229-41649479_18.2_array	GTCCCTTTGGTTTCCTGACATTTGTTTCGTCCAGAAGATCAAGGGAGTCAGGCCACCCAGGAGCAGAGGAGAGGATGTCCCTCAAGAATGAGACAGGAAGTGCAGAGGAAATGGGACACCACCTGTCCTGGAAGTCAAGGCCAGTCACGGTCGCCTAGCGCTCATTCTAGGCAATCCACCCACCCATGAGGGGAAACGTGGGGAAGAAGGAAGCTTCCCTGCCTGAGACACGTATGGAAGCCAAGAGCTC
SST1_chr17_21626450-21626700_22.2_array	GTCCCCTTGGTTCCCTGACATCCGTTACGGCTAAAAGATCCAGGGAGTCAGTCCACCCAGGAGCAGAGGAGAGGATGTCCCTCAAGAGTGAGACAGGAAGTGCAGAGGAAATGCTACACCACCTGTCCTAGAAGACAAGGCCAGTCACGGTCGCCTAGCACTCATTCTAGGCAATCCACCCACCCATGAGGGGAAACACGGAGAACAAGCAAGCTTTCCTGTCTGAGACACTTATGGGAGCAAAGAGCTC
SST1_chr14_7046097-7046303_22.3_array	GGAGTCAGGCCACCCAGAAGCAGAGGAGAGGATGTCCCTCAAGAATGAGACAGGAAATGCAGAGGAAATGGGACACCACCTGTCCTGGAAGACAAGGCCAGTCACAGTCTCGTAGCACTCATTCTAGGCAATCCACCCACCCATGAGGGAAAACGTGGGGAAGAAGAAAGCTTCCCTGCCTGAGACACGTATGGAAGCCAAGAGCT
SST1_chr20_26064575-26065834_21.2_array	AGCCCCTTCACCAAAGCACAGTCATGGAGAACTCCTGCTATGCCAAAATTAAGGGACTGGATATTAAGACAACAGTGGAAATCACTGTGACGAGACAATCAGCTAGAGCCACGTGGAGGCACACTGGCTGGGCCGACTAAAGCTCCGGTGCTGGACGGCAGGCAGCTGCCCCTTTCAACAATGGCTACTGTGCGGTAGCAGATGGGCTCCTGTTGCAGCCTCGGCAGCGACTGGATCCGGGGTAAAGTTTGCAGCGGCCCGGTAGAGGGTGTGGCCAGTGTCCTGTCCCAGGGTGAAACCCCCAGGAGTCCTGTCCTCAGGACTTCCTTGAGCCAATTCTCACCAAGGGAGGGAGAGCTTCAGGACACCTGCTGGGTTCTCGGGACTCCCCTTCAGATC…
SST1_chr9_48360636-48362215_19.3_array	ATACAGCAGAGGCATTGAAACACACACCCCCAGGCAACCCCTGAGGCTGCGGGTTTCTGCTCTGGAGGAGAAAGACCCTCGGGTGAGAGAGTAGCCCAGGGGCACGCAGGCCGACCCGTCCTCGAGATCACGGATGGCGGCACGACTTTTGGGGAGACTCACCCGAACCAACGCCGACCGTGCAGGCCTGAGGCTGGGATCCCATGCTGCTTCCTCCGTCTCCGCCTGGGGTTTCATCATCATGGTCCACCCTTTGCGACTCCTGGCATCCGGGGACGTTCCTTTCGACCCCGTGGCAGGTGAGGCCAGAGCCTCAGAGCCTCGACACCCAAGCACTGCCATGGAGGGCTCCTGGACTGCCAAGCCTCGGGGCCTGGTTTCTAAGACAACCCTGGGAAC…
SST1_chr7_57895042-57896532_18.2_array	ATACAGCAGAGGCATTGAAACACACTCCCCCAGGCAACCCCTGAGACTGCGGGGTTCTGCTCTCGATGAGAAAGACCCTCGGGTGAGAGAGCAGCCCAGGGGCACGCAGCCCGACCTGTCCTTGAGATCACGGCGGCACGACTTTTGGGGAGACTCACCCCAACCAACACCGTCCGGGCAGGCCTGAGGCTGGGATGCCGTGCTGCTTCCCCCGGACTCCGCCTGGGGTTTGCCCCGACACCCAAGCACCTCCATGGAGGGCTCCTGCTTTGCCAAGCCTCGGGGACTGGTTTCTAAGACAACGGTGGGAACCACTGTGATGGGAGAAGCCGCTGGCTCCTCGCGCATGCGCATTGGCTGGGCCGACTCCCGCTCCACTCCTGGCAGTCAGGCTGCGTC…
SST1_chr20_25871617-25873184_20_array	ATACAGCAGAGGCATTGAAACACACACCCCCACGCAACCCCTGAGGCTTCGGGGTTCTGCTCTGGATGAGAAGGACCCTCGGGTGAGAGAGCAGCCCAGGAGCACGCAGGCCGACCTGTCCTCGAGATCACGGCGGCACGACTTTTGGGGAGACTCACCCCAACCAACACCGTCCGGGCAGGCCTGAGGCTGGGATGCCGTGCTGCTTCCCCCGGACTCCGCCTGGGGTGTCCTCATCCTGGTCGGCCCTTTGGGACTCCTGGCATCCGGAGACGATCCCGTCGACCCCGTGAAGAGGTCAGGCCGGAGCCTCAGAGCCCCGACACCCAAGCACTGCCAAGGAGGGCTCCTGCTTTGCCAAGCCTCGGAGACTGGTTTCTAAGACAACCGTGGGAACCA…
SST1_chr12_37369872-37370125_23.2_array	CCAGTCCCTTTGGTTCCATAACATTCGTTTCCACCAGAAGATCAAGGGAGTCAGTCCACCCAGGAGCAGAGGAGAGGATGTCCCTCAAGAATGAGACAGGAAGTGCAGAGGAACTGTGACACCACCTGTTCTAGAAGACAAGGCCAGTCACCGTCGCCTAGGGCTCATTCTAGGCAATCCACCCACCCATGAGGGGAAACGTGGAGAAGAAGGAAGCTTCCCTGCCTTAGTTACGTAGGGAAACCAAGAGCTC
SST1_chr20_31319650-31321220_19.6_duplication	CATAGAGCAGAGGCATTGAAACACACACCCCCAGGCAACCCCTGAGGCTGCCGGGTTCTGCTTTCCACGAGAACGACCCTCGGGTGACAGAGCAGCCCAGTGGCACGCAGGCCGACCTGTCCTCGAGACCACGGCGGCATGACTTTTGGGGAGACTCACCCCAACACCGTCTGGGCAGGCCTGAGGCTGGGATGCCATGCTGCTTCCCGCGGACTCCTCCTGGGGTTTCCTCAACCTGGTCGGCCCTTTGCGACCCCTGGCATCCGGAGACGTTCCCGTCGACCCCGTGGAGAGGTCAGGCCAGAGCCTCAGAGCCCCGACACCCAAGCACTGCCACGGAGGGCTCCTGCTCTGCCAAGCCTCAGGGACTGGTTTCTAAGACAACGGCGGGAAGCATTG…
SST1_chr20_25987720-25989302_18.6_array	CATACAGCAGTGGCACAGAAACACACACCCCCAGGCAACACCTGAGGCTGCGGGGTTCTGCTCTGGATGAGAACGACCCTCGGGTGAGAGAGCAGCCCAGGGGCACGCAAGCCGACCTGTCCTTGAGATCCCGGGGGCACGACTTTTGGGGAGACTCACCCGAACACCGTCCGGGCAGGCCTGAGGCTGGGATGCCTTGCTGCTTCCCCTGGACTCCGCCCGTGGTCTCGTCGTCGTGGTCGGCTCTTTGCGACTCCTGGCATCTGGAGACGTTCCTGTCGACCCCGTGGAGCGGTCAGGCCGGAACCTCGGAGTCCCGACACCCAAGCACTGCCAAGGAGAACTGCTTTGCCAAGCCTGGGAGACTGGTTTCTAAGACAACCGTGGGAACCACTGTGA…
SST1_chr7_58065175-58066704_17.6_array	CATACAGCAGAGGCATTGAAACACACACCCCCAGGCAAGCCCTGAGGCTGCGGGGTTCTGCTCTCGAGGAGAACGACACTCGGGTGAGAGAGCAGCCCAGGGGCATGCAGGCAGACCTGTCCTCGAGATGACGGCGGCACGACTTTTGGGGAGACTCACCCCAACCAACACCGTCTGGGCAGGCCTGAGGCTGGGATGCCGTGCTGCCTCCCCCAGACTCTGCCTGGGGCTTCCTCATCCTGGTCGGCCCTTTGCGACTCCTGGCATCCGGAGACGTCCCGGTCGACCCCGTGGAGAGGTCAGGCCGGAGTCTCAGAGCCCCGACACCCAAGCACTGCCACGGAGGGCTCCTGTTAGCCAAGCCTTGGGGACTGGTTTCTAAGACAACCGTGGGAACCA…
SST1_chr7_58062751-58064322_20.8_array	CATACAGCAGAAGCATTGAAACACACACCGCCAGCCAAGCCCTGAGCCTGCGGAGTTCTGCTCTCAACGAGAACGACCCCTGGGTGTGAGAGCAGCCCAGGGGCACGCAGGCCGACCTGTCCTCGAGATCACGGCGGCACGACTTTTGGGGAGACTCACCCCAACCAACACCGTCCGGGAAGGCCTGGGGCTGGGATGCGGTGCTGCTTCCTCCGGACTCCGCCTGGTGTTTCCTCATCCTGGTCGGCCCTTTGTGACTCCTGGCATCCGGAGAGGTTCCCGTCGACCCCGTGGAGAGGTCAGGCTGGAGCCTCAGAGCCCCGACACCCAAGCACTGCCACAGTAGGCTCCCACTTTGCCAAGCCTCGAGGACTGGTTTCTACGACAACAGTGGGAAGC…
SST1_chr17_23099071-23100417_19.8_array	CATACAGCACTGGCACAGAAACACACCACACCCCAAGGCAACCTCTGAGGCAGCAGGGTTCTGCTCCACATGAGAACGACCCTCAGGTGAGAGAGCAGCCCATAGGCATGCAAGCAGACCGGTCCTTGAGATCACGGGGGCACGACTTCTGGGGAGACTCACCCGAACACCGTCCTGGCAGGCCTGAGGCTGGCATGCCATGCCGCTTCCCCCGGACTTCGCCTGTGGTTTCGTCATCCTGGTCGGCCCTTTGCGACTCCTGGCAGCCAGAGATGTTCCTGTCGACCCCGTGGAGAGGTCAGGCCGGAGCCTCGGAGCCCCGACACCCAAGCACTGCCACGGAGGGCTCCTACTTTGCCAAGCCTCAGGGACGGGTTTCTAAGACAACCGTGGGAATAA…
SST1_chr7_58067636-58067886_22.8_array	AGTCCCCTTGGTTCCCTGACATTCGTTAAAGCCAAAAGATCCAGGGAGTCAGTCCACCCAGGAGCAGAGGAGAGGATGTCCCTCAAGAATGAGACAGGAAGTGCAGAGGAAATGTGACACAACCTGTGCTAGAAGACAAGGCAAGGCCAAGTCGGCTAGAGCTCATTCTAGGCAATCCACCCACCCATGAAGGGAAACATGGAGAACAAGCAAGCTTTTCTGTCTGAGACACTTATGGGAGCAAAGAGCT
SST1_chr1_126826140-126826996_20.7_array	GGGGTCGGCTGGATCCGGGGTCCAGTTTGGGGTGGAGTGGGAGAGGGGCCGCGGGTGTCCTGTCAAAGGGCCAAATCCCCACGAGTGCTGTCCTCGGGACCTCCGTGAGCCGACTTCCACCGAGGGAGGGGGAGTTTCAGGACGCCTGTTGTGTTCTCAAGACTCCCCTTCAGATCCGATTTTGGCCCCCTCCGAGTGAGATAGGATGGGCTCCCCTCATCTGTTGAGGCAGGCAGGGCCTCGCTGCAGCACAGAATGATCCCATAGGAATCAAGGCTAAGTGTCAGCTGCAAGTGCACTGATCCATCAGCCCTCTGCCTCCCTCGTCCTTTGAAAGAGCAGTGGCCTGCCCTGCTTCTAAAATTCCTGGGGCTCCGGAAAGCCGACCCCGCTTTACAG…
SST1_chr7_58013641-58014918_19.2_array	CATACAGCAGTGGCACAGAAACACACCCCGCCAGGCAACCCCTGAGGCTGCAGGGTTCTGATCTGGATGAGAACGACCCTAGGCTGAGAGAGCAGCCCAGGGGCACGCAGGCCGATCTGTCCTTGAGATCCCGGGGGCACGACTTTTGGGGAGACTCACCCAAACACCGTGCAGGCAGGCCTGAGGCTGGGATGCCTTGCTGCTTCCCCTGGACTCCGCCAGTGGTCTCGTCATCCTGGTCGGCGCTTTGCGACTCCTGGCATCTGGAGACATTCCTGTCGACCCCGTGGAGAGGTCAGACTGAAACCTCGGAATCCCGACACCCAAGCGCTGCCAAGGAGGACTCCTGCTTTGCCAAGCCTCAGGGACTGGTTTCTAAGACAACCATGGGAAGCACTG…
SST1_chr12_37493001-37494285_18.5_array	CATACAGCAGTGGCACAGAAACACACACCCCCAGGCAACCCCTGAGGCTGCGGGGTTCTGCTCTGGATGAGAATGACCCTGGCTGAGAGAGCAGCCCAGGGGCACGCAGGCTGACCTGTCCTTGAGATCCCGGGGGCACGACTTTTGGGGAGACTCACCCGAACACCGTCCGGGCAGGCCTGAGGCTGGGATGCCTTGCTGCTTCCCCTGGACTCTGCCAGTGGTCTTGTCATCCTGGTCGGCGCTTTGAGACTCCTGGCATCTGGAGACATTACTGTCTACCGTGTGGAGAGGTCAGGCCGGAACCTCGGAGTCCCGACACCCAAGCTCTGCCAAGGAGGACTCCTGCTTTGCCAAGCCTCAGGGACTGGTTTCTAACACAACCGTGGGAAGCACTGT…
SST1_chr9_48363087-48364374_19.2_array	ATCCAGCAGAGGTATTGAAATACTCACCCCCAGGACACCCCTGAGACTGCGGGGTTCTACTCTCGACAAGAACGACCCCCGGATGAGAGAGCAGCCCAGGGGCACGCAGGCCGACCTGTCTTAGAGATCACAGACGGTGGCACGACTTTTGGGGAGAGTCACCCCAACCAACACCGTCCAGGCAGGCCTGAGGCTGGGATGCTGTGCTGCTTTTCCCAGACTCCGCCTGGGGTTTCCTCTTTCTGTTCGGCGCTTTGCGACTCCTGGCATCTGGAGACTTTCCCGTAGACCCCGTGGAGAGGTCAGGACCAGAGCCTCAGAGCCCTGATACCCAAAGACTGCCAGGGAGGGCTCCTGCTTTTCTAAGCCTCGGGGACTGGTTTCTAAGACAACCGTGGA…
SST1_chr14_7263124-7263615_15.7_monomer	CATACAGCAGAGGCATTGAAACACACACCACCGGCAACCCCTGAGGCTGCGGGGTTCTGCTCACGACGAGAACGACCCTCAGGTGAGAGAGCAGCCCAGGGGCACGCAGGCCAACCTGTCCTCGAGATCACGGATGGCGGCACGACTTTTGGGGAGACTCACCCCAACCAACACCATCCGGGCAGGCCTGAGGCTGGGATCCCGTGCTGCTTCCCCCGTCCCCGCCTGGGGTTTCCTCATGGTGGTCGGCCCTTTGCGACTCCTGGCATCTGGAGAAGTTCCCGTCGCCCCCGTGGAGAGGTCAGGCCGGAGCCTCGGAGCCCCGACACACAAGCACTGCCACGGAGGGCTTCTGCTTTGCCAAGCCTCGGGGACTGGTTTCTAAGACAACCGTGGGAA…
SST1_chr9_41650345-41651166_14.9_array	ATACAGCAGAGGCATTGAAACACACACCACCAGGCAACCCCTGAGGCTGCGGGGTTCTGCTCACGACGAGAACGACCCTCGGGTGAGAGAGCAGCCCAGGGGCACGCAGGCCGACCTGTCCTCGAGATCACGGATGGCGGCACGACTTTTGGGGAGACTCACCCCAACCAACACCGTCCGGGCAGGCCTGAGGCTGGGATCCCGTGCTGCTTCCCCCGTCCCCGCCTGGGGTTTCCTCATCGTGGTCGGCCCTTTGCGACTCCTGGCATCCGGAGACGTTCCCGTCGACCCCGTGGAGAGGTGAGGCCGGATCCTCAGAGCCCCGACACCCAAGCACTGCCACAGAGGGCTCCTGCTTTGCCAAGCCTCGGGGACTGGTTTCTAAGACAACCATGGGAA…
SST1_chr9_48141203-48142024_15.6_array	CATACAGCAGAGGCATTGAAACACACACCACCAGGCAACCCCTGAGGCTGCGGGGTTCTGCTCACGACGAGAAAGACCCTCGGGTGAGAGAGCAGCCCAGGGGCACGCAGGCCGACCTGTCCTCGAGATCACGGATGGCGGCACGACTTTTGGGGAGACTCACCCCAACCAACACCGTCCGGGCAGGCCTGAGGCTGGGATCCCGTGCTGCTTCCCCCGTCCCCGCCTGGGGTTTCCTCATCGTGGTCGGCCCTTTGCGACTCCTGGCATCCGGAGACGTTCAGGTCGACCCCGTGGAGAGGTCAGGCTGGATCCTCAGAGCCCCGACACCCAAGCACTGCCACGGAGGGCTCCTGCTTTGCCAAGCCTCGGGGATTGGTTTCTAAGACAACCGTGGGA…
SST1_chr9_79506522-79507801_18.3_array	ATACAGCAGAGGCATTGAAACACACACCCCCAGGCAACCCCTGAGGCTGCGGGGTTCTGCTCTGGAGGAGAACGACCCTCGGGTGAGAGAGCAGCCCAGGGGCACGCAGGCCGACCCGTCCTCGAGATCACGGACGGCGGCACGACTTTTAGGGAGACTCACCCCAACCAACACCGTCCGTGCAGGCCTGAGGCTGGGATCCCGTGCTGCTTCCCCCGTCTCTGCCTGGGGTTTCATCATCATGGTCGGCCCTTTGCGACTCCTGGCATCCGGAGACGTTCCCTTCGACCCCGTGGAGAGGTGAGGCCGGAGCCTCAGAGCCTCGACACCCAAGCACTGCCACCGAGGGCTCCTGCTCTGCCAAGCCTCGGGGTCTGGTTTCTAAGACAACCGTGGGAA…
SST1_chr20_30509635-30509866_14_array	CATACAGCAGAGGCATTGAAACACACACCACCAGGCAACCCCTGAGGCTGCGGGGTTCTGCTGTCAACCAGAACGACCCCCGGGTGAAAGAGCAGCCCAGGGGCACGCAGGCCAACCGGTCCTCGAGATCACGGACGGCGGCACGACATTTGGGGAGACTCACTCCAACCAACACCGTCCGGGCAGGCCTGAGGCTGGGAGCCCCTGCTGCTTCCCCCGTCTCCGCCTGGG
SST1_chr13_12975172-12976466_20.2_array	ATACAACAGAGGCATTGAAACACACACCCTCTGGCAACCCCTGAGGCTGCGGGATTCTGCTCTGGAGGAGAACGACCCTCGGGTGAGAGAGCAGCCGAGGGGCACGCAGGCCGACCCGTCCTCGAGATCACAGACAGCGGTAAGGCTTTTGGTGAGACTCACCCCAACCAACACCGTCCGTGCAGGCCTGAGGCTGGGATCCCGTGCTGCTTCCCCCGTCTCCGCCTGGGGTTTCATCATCATGGTCGGCCCTTTGCGACTGCTGTCATCAGGAGAGGTTCCCTTCGACCCCGTGGAAAGGTGAGACCGGAGCCTCAGAGCCTGGATGCCCAAGCAGTGCCACGGAGGGCTCCTGCTCTGCCAAGCCTCGGGAACTGGTGTCTAAGACAACCGTGGGAA…
SST1_chr21_10113408-10114702_20.9_array	ATACAACAGAGGCATTGAAACACACACCCTCTGGCAACCCCTGAGGCTGCGGAATTCTGCTCTGGAGGAGAACGACCCTCGGGTGAGAGAGCAGCCGAGGGGCACGCAGGCCGACCCGTCCTCGAGATCACAGACAGCGGTAAGGCTTTTGGTGAGACTCACCCCAACCAACACGGTCCGTGCAGGCCTGAGGCTGGGATCCCGTGCTGCTTCCCCCGTCTCCGCCTGGGGTTTCATCATCATGGTCGGCCCTTTGCGACTGCTGTCATCAGGAGAGGTTCCCTTCGACCCCGTGGAAAGGTGAGGCCGGAGCCTCAGAGCCTGGATGCACAAGCAGTGCCACGGAGGGCTCCTGCTCTGCCAAGCCTCGGGAACTGGTGTCTAAGACAACCGTGGGAA…
SST1_chr21_10119037-10120331_20.4_array	ATACAGCAGAGGCATTGAAACACACACACCCAGGCAACCCCTGAGGATCCGGGGTTCTGCTCTGGAGGAGAACGACCCTCGGGTGAGAGAGCAGCCGAGGGGCACGCAGGCCGACCCGTCCTCGAGATCACGGACGGCGGCACGACTTTTGGTGAGACTCACCCCAACCAACACCGTCCGTGCAGGCCTGAGGCTGGGATCCCGTGCTGCTTCCCCCGTCTCCGCCTGGGGTTTCATCATCATGGTCGGCCCTTTGCGACTGCTGTCATCAGGAGAGTTTCCCTTCGACCCCGTGGAAAGGTGAGGCCGGAGCCTCAGAGCCTGGATACCCAAGCACTGCCACGGAGGGCTCCTGCTCTTCCAAGCCTCGGGGACTAGTGTCTAAGACAACCGTGGGAA…
SST1_chr21_10183853-10185147_20.3_array	ATACAGCAGAGGCATTGAAACACACACCCCAGGCAGCCCCTGAGGCTCCGGGGTTCTGCTCTGGAGGAGAAGGACCCTCAGGTGAGAGAGCAGCCGAGGGGCACGCAGGCCGACCCGTCCTCGAGATCACGGACAGCGGCAAGGCTTTTGGCGAGACTCACCCCAACCAACACCGTCCGTGCAGGCCTGAGGCTGGGATCCCGTGCTGCTTCCCCCGTCTCCGCCTGGGGTTTCATCATCCTGGTCGGCCCTTTGCGACTGCTGTCATCAGGAGAGGTTCCCTTCGACCCCGTGGAAAGGTGAGGCCGGAGCCTCAGAGCCTTGGTACCCAAGCACTGCCACGGAGGGCTCCTGCTCTGCCAAGCCTCGGGGACTAGTGTCTAAGACAACCGTGGGAAC…
SST1_chr21_10120443-10121746_19.6_array	ATACAGCAGAGGCATTGAAACACACACACCCAGGCAACCCCTGAGGCTCCGAGGCTCCGGGGTTCTGCTCTGGAGGAGAACGACCCTCGGGTGAGAGAGCAGCCCAGGGGCACGCAGGCCGACCCGTCCTCGAGATCACGGACAGCGGCGCGACTTTTGGCGAGACTCACCCCAACAAACACCGTCCGTGCAGGCCTGAGGCTGGGATCCCGTGCTGCTTCCCCGGTCTCCACCTGGGGTTTCATCTTCATAGTCGGCCCTTTGCGACTGCTGGCATCAGGAGAGTTTCCCTTCGAGCCAGTGGAGAGGTGAGACCGGAGCCTCAGAGCCTCGATACCCAAGCACTGCCACGGAGGGCTCCTGCTCTGCAAAGCCTCGGGGACTGGTTTCTAAGACAAC…
SST1_chr13_12976578-12977873_18.7_array	ATACAGCAGAGGCATTGAAACACACACCCCCAGGCAGCCCCTGAGGCTCCGGGGTTCTGCTCTGGAGGAGAACGACCCTCGGGTGAGAGAGCAGCCCAGGGGCACGCAGCCCGACACGTCCTCGAGATCACGGACAGCGGCAAGGCTTTTGGCGAGACTCACCCCAACCAACACCGTCCGTGCAGGCCTGAGGCTGGGATCCCGTGCTGCTTCCCCCGTCTCCGCCTGGGGTTTCATCATCATGGTCGGCCCTTTGCGACTGCTGTCATCAGGAGAGGTTCCCTTCGACCCCGTGGAGAGCTGAGGCCCGAGTCTCAGAGCCTCGATACCCAAGCACTGCCACGGAGGGCTCCTGCTCTGCCAAGCCTCGGGGACTGGTGTCTAAGACAACCGTGGGAA…
SST1_chr13_12982225-12983519_19.1_array	ATACAGCAGAGGCATTGAAACACACACCCCAGGCAGCCCCTGAGGCTCCGGGGTTCTGCTCTGGAGGAGAACGACCCTCAGGTGAGGGAGCAGCCCAGGGGCACGCAGCCCGACACGTCCTCGAGATCACGGACAGCGGCAAGGCTTTTGGCGAGACTCACCCCAACCAACACCGTCCGTGCAGGCCTGAGGCTGGGATCCCGTGCTGCTTCCCCCGTCTCCGCCTGGGGTTTCATCATCATGGTCGACCCTTTGCGACTGCTGTCATCAGGAGAGGTTCCCTTCGACCCTGTGGAGAAGTGAGGCCGGAGTCTCAGAGCCTCGATACCCAAGCACTGCCACGGAGGGCTCCTGCTCTGCCAAGCCTCGGGGACTGGTGCCTAAGACAACAGTGGGAAC…
SST1_chr13_12987887-12989181_19_array	ATACAGCAGAGGCATTGAAACACACACCCCAGGCAGCCCCTGAGGCTCCGGGGTTCTGCTCTGGAGGAGAACGACCCTCAGGTGAGGGAGCAGCCCAGGGGCACGCAGCCCGACACGTCCTCGAGATCACGGACAGCGGCAAGGCTTTTGGCGAGACTCACCCCAACCAACACCGTCCGTGCAGGCCTGAGGCTGGGATCCCGTGCTGCTTCCCCCGTCTCCGCCTGGGGTTTCATCATCATGGTCGACCCTTTGCGACTGCTGTCATCAGGAGAGGTTCCCTTCGACCCTGTGGAGAAGTGAGGCCGGAGTCTCAGAGCCTCGATACCCAAGCACTGCCACGGAGGGCTCCTGCTCTGCCAAGCCTCGGGGACTGGTGCCTAAGACAACAGTGGGAAC…
SST1_chr9_48359222-48360519_19.2_array	ATACAGCAGAGTCATTGAAACACACACCTCCAGGCAACCCCTCAGGCTGCGGGGTTCTGCTCTGGAGGAGAAAGACCCTCAGGTGAGAGAGCAGCCCAGGGGCACGCAGGCCGAACCGTCCTCGAGATCACAGACGGCGGCACGACTTTGGGGAGACTCACCCCAACCAACACCGTCCGTGCAGGCCTGAGGCTGGGATCCCGTGCTGCTTTCCCCGTTTCCGCCTGGGGTTTCATCATAATGGTCCGCCCTTTGCGACTCCTGGCATCCGGAGACTTTCCCTTCGACTCATGGAGAGGTGAGGCCTTAGCCTCAGAGCTTCGACACCCAAGCACTGCCACGGAGGGCTCCTGCTCTGCCAAGCCTCGGGGACTGGTTTCTAAGACAACCGTGGGAACC…
SST1_chr14_7043970-7045265_19.9_array	CATACAACAGAGGCATTGAAACACACACCCTCTGGCAACCCCTGAGGCTGCGGGATTCTGCTCTGGAGGAGAACGACCCTCGGGTGAGAGAGCAGCCCAGGGGCACGCAGGCCGACCCGTCCTCGAGATCACGGACGGCGGCACGACTTTTGGTGAGACTCACCCCAACCAAAACCGTCGGTGCAGGCCTGAGGCTGGGATCCCGTGCTGCTTCCCCCGTCTCCGCCTGGGGTTTCATCATCATGGTCGGCCCTTTGCGACTGCTGTCATCAGGAGAGGTTCCCTTCGACCCCGTGGAAAGGTGAGGCCGGAGCCTCAGAGCCTGGATGCCCAAGCAGTGCCAAGGAGGGCTCCTGCTCTGCCAAGCCTCGGGAACTGGTGTCTAAGACAACCGTGGGA…
SST1_chr14_7042563-7043858_18.8_array	CATACAGCAGAGGCATTGAAACACACACCCCCAGGCAACCCCTGAGGCTCCGGGGTTCTGCTCTGGAGGAGAACGACCCTCGGGTGAGAGAGCAGCCCAGGGGCACGCAGGCCGACCCGTCCTCGAGATCACGGACAGCGGCAAGGCTTTTGGAGAGACTCACCCCAACCAACACCGTCCGTGCAGGCCTGAGGCTGGGATCCCGTGCTGCTTCCCCCGTCTCCGACTGGGGTTTCATCATCATGGTCGGCCCTTTGCGACTGCTGTCATCAGGAGAGGTTCCCTTCGACCCCGTGGAGAGGTGAGGCCGGAGTCTCAGAGCCTCGATACCCAAGCACTGCCACGGAGGGCTCCTGCTCTGCCAAGCCTCGGGGACTGGTGTCTAAGACAACCGTGGGA…
SST1_chr1_126825422-126825915_15.7_array	ATACAGCAGCGGCATTGAAACACACACCCCCAGTCAACCCCTGAGGCTGTGGGGTTCTGCTCTCAATGAGAACCACCCTCGGGTGAGAGAGCAGCCCAGGTGCACACAGGCGGACCTGTCCTCGAGATCATGGTGGCACGACTTTTGGGGAGACTCACCCCAACCAACACCGTCCGGGCAGGCCTGAGGCTGGGATGCCTTGCTGCTTCTCCCGGACTCTGCCTGGGGTTTCCTCAATCTGGTCTGCGTTTTGCGGCTCCTGGCATCCGGAGACGTTCCAGTCGACCCTGTGGAGAGGTCAGGCCGGAGCCCCAGAGCCCCGACACCCAAGCACTGCCATGGAGGGCTCCTGCTTTGCCAAGCCTCGGGGACCGGTTTCTAAGACAACCATGGGAAGCA…
SST1_chr20_25863427-25864699_19.2_array	AAACACACACCCCAAGGCAACCCTTGAGGCTTCGGGGTTCTGCTCTTGATGAGATCGACCCTCAGGTGAGGGAACACCCCAGGGGTACTCAGGCCGACCTGTCCTCGAGATCACGGCGGCATGACTTTTGGCGAGACTCACCCCAACCAACACCGTCCGGGCAGCCCTGAGGCTGGGATGCCGTGCTGCCTCCCCTGGACTCCGCCTGGGAATTCCTCATTCTGGTCGGCCCTTTGCGTCTCCTGGCATCCAGAGACGTTCCCGTCGACCCTGTGGAGAGGTCAGGCCGGAGCCTCAGAGCCCCGACACACAAGCACTGCCACGGAGGGCTCCTGCTTTGCCAAGCCTCAGGGACTGGTTTCTAAGACAACCGTGGGAACCACTGTGACAGGAGAAGTC…
SST1_chr12_37373405-37374695_17.9_array	ATACAGCAGAGGCATTGAAACACACCCCCAGGCAACCCCTGAGGCTGCGGGGTTCTGCTCTCCACGAGAACGACCCCCGGGTGAGAGAGCAGCCCAGGGGCACGCAGGTGGACCTGGCCTGCAGATCACAGAGGCACGACTTTTGGGGAGACTCACCCCAACCAACACCGTCCAGGCAGGCCTGAGGCTGGGATGCTGTGCTGCTTCCCCCGGACTCCGCCTGGGGTTTCCTCATCCTGGTCGGCCCTTTGCCACTCCTGGCATCCGGAGACGTTCCCGTTGACCCTATGGAGAGGTCAGGCCGGAGCCTCAGAGCCCGACACCCAATCACTGCCACGGAGGGCTCCTGCTTTGCCAAGCCTTGGGGACTAGTTTCTAAGACAATGGTGGGTAGCACTG…
SST1_chr7_57897383-57898668_20_array	ATACAACAGAGGCATTGAAACACACAACCCCATGCAAGCCCTGAGGCTGCGGGGTTCTGCTCTCGACAAGAATGACCCTCAGGTGAGAGAGCAGCCCAGGGACACGCAGGCCAACCTGTCCTCGAGTTCACGGCTGCACGAATTTTGGGGAGGCTCACCCCAACATCATCCGGGCAGGCCTGAGGCTGAGATGCTGTGCTGCTACCCTCGGACTACGCCTGTGGTTTCCTCATCCTGGTCGGCTCCTGGCCGAACGGAGACGTTCCCATCGACCCCGTGGAGAGGTCAGGCCGGAGTCTCAGAGCCGGACACCCAAGCACTGCCACGGAGGGCTCCCGCTTTGCCAAGCCTCAGGGACTAGTTTCTAAGACAACCGTGGGAAGCACTGTGAGGTGAGAA…
SST1_chr9_48304193-48305229_20.2_monomer	TGGGGGCTGTGGCGTGGGGGCTGAGGTCCAGTTTGGGGCGGGGTGGGAGAGGAGTCCTTGAGTATCCTGTCCCAGGGCCAAACCCCCAGGAGTCCAATCTTCAAGACCTCCTTGAGCCGACTTCCACCGATGGAGGGGGATCTTCAGGGTGCCTGCTGGGTTCTCAGGACTCCTCTTCAGATCCTAGTTTGGACCCCTCCGGGTTAGAAAGGATGGGCTCAGCACATCTGGTGAGGCAGGCAGGTCGTCGCTGCAGCACAGAATGATCCCATGGCCCTCAAGGCGTGGTGTCAGCTGAAAGTTCACTGATCTGTGAGCCCTCTGCCTCCCTCCTCCGTTGAAAGAGCAGTGGCGTGCCCCACTTCTAAAAGCCCTGGGGCTCCTGCAAGTGGACACCGC…
SST1_chr20_30459110-30460147_19.9_monomer	TGGGGGCTGTGGCGTGGGGGCTGAGGTCCAGTTTGGGGCGGGGTGGGAGAGGAGTCCTTGAGTATCCTGTCCCCGGGCCAAACCCCCAGGAGTCCAGTCTTCAGGACCTCCTTGAGCCGACTTCCACCGATGGAGGGGGATCTTCAGGGCACCTGCTGGGTTCTCAGGACTCCTCTTCAGATCCTAGTTTGGACCCCTCTGGATTAGAAAGGATGGGCTCAGCACATCTGGTGAGGCAGGCAGGTCCTCGCTGCAGCACAGAATGATCCCATGGCCCTCAAAGCGTGGTGTCAGCTGAAAGTTCATTGATCCGTGAGCCCTCTGCCTCCCTCCTCCGTTGAAAGAGCAGTGGCGTGCCCCGCTTTTAAAAGCCCTGGGGCTCCTGCAAGCGGACACCGC…
SST1_chr20_26059886-26061443_19.9_array	GAAACACACAACCCCAGGCAACCCATGAGGCTGCGTGGTTCTGCTCTCAAAGAAAGCGACCCTCGGTTGACAGAGCAGCCCAGGGGCATGCAGGCCGACCTGTCCTCGAGATCACGGCTGCGGCACGACTTTTGAGGAGACTCACCCCAACCAACACCGTCCAGGCAAGCCTGAGGCTCGGATGCCGTGCTGCTTCCCCAGGACTCTGCCTGGGGTTTCCTCATCTAGGTCTGCCCTTTGCAACTCCTGGCATCCGGAGACATTCCCGTCGACCCCGTGGAGAGGTCAGACCGGAGCCTCAGAGCCCGGACACCCAAGCTCTGCCGCGGAAGGCTCCCGCTTTGCCAAGCCTCGAGGACTTGTTTCTAAGACAACCGTGGGAACCACTGTAATGGGAGA…
SST1_chr17_23042527-23044064_18.3_array	GAAACACACGCCCCCAGGCAACCCCTGCGGCTGCCGGGTTCTGCTCTGGAGGGGAACAACCCTCGGCTGAGAGAACAGCCCTCGGGCACGCAGGCGGACCTGTCCTCGAGATCACGGGGGCACGACTTCTCGGGAGACTCACCCGAACACCGTCCTGGCAGGCCTGAGGCTGGGATGCCACGCTGCTTCCCCCGGACTCCGCCTGTGGTTTCCTCATCCTGCTCGGCCCCTTGTGACTCCTGGCAGCCGGAGACGTTCCTGTGGACCCCGTGGAGAGGTCAGGCCGGAGCCTCGGAGGCCCGACACCCAAGCGCCGCCACGGAGGGCTCCCGCGTTGCCAAGCCTCGGGGACTGGTTCCTAAGACAACCGTGGGAAGCACTGTGAAGCAAAAAGCGGCG…
SST1_chr17_23061381-23062918_18.6_array	GAAACACACGCCCCCAGGCAACCCCTGCGGCTGCCGGGTTCTGCTCTGGAGGGGAACAACCCTCGGCTGAGAGAACAGCCCTCGGGCACGCAGGCGGACCTGTCCTCGAGATCACGGGGGCACGACTTCTCGGGAGACTCACCCGAACACCGTCCTGGCAGGCCTGAGGCTGGGATGCCACGCTGCTTCCCCCGGACTCCGCCTGTGGTTTCCTCATCCTGCTCGGCCCCTTGTGACTCCTGGCAGCCGGAGACGTTCCTGTGGACCCCGTGGAGAGGTCAGGCCGGAGCCTCGGAGGCCCGACACCCAGGCGCCGCCACGGAGGGCTCCCGCGTTGCCAAGCCTCGGGGACTGGTTCCTAAGACAACCGTGGGAAGCACTGTGAAGCAAAAAGCGGCG…
SST1_chr17_23084933-23086470_18.3_array	GAAATACACGCCCCCAGGCAACCCCTGCGGCTGCCGGGTTCTGCTCTGGAGGGGAACAACCCTCGGCTGAGAGAACAGCCCTCGGGCACGCAGGCGGACCTGTCCTCGAGATCACGGGGGCACGACTTCTCGGGAGACTCACCCGAACACCGTCCTGGCAGGCCTGAGGCTGGGATGCCACGCTGCTTCCCCCGGACTCCGCCTGTGGTTTCCTCATCCTGCTCGGCCCCTTGCGACTCCTGGCAGCCGGAGACGTTCCTGTGGACCCCGTGGAGAGGTCAGGCCGGAGCCTCGGAGGCCCGACACCCAAGCGCTGCCACGGAGGGCTCCTGTGTTGCCAAGCCTCGGGGACTGGTTCCTAAGACAACCGTGGGAAGCACTGTGAAGCAAAAAGCGGCG…
SST1_chr19_39686286-39687758_14.7_array	GAAGCACACCCCCCCAGGCAACCCCTGAGGCTGCGGGGCTCTGCTCTCCAGAAGAACGACTCTCGGGTGAGAGAGCAGCCCACGGGCACACAGGCAGACCTGTCCTCGAGGTCACGGGGGTGCACGACTTTCTGGGAGACTCACTCGAACGCCGTCCCGGCAGGCCTGAAGCTGGGATGCCGAGCTGCTTCCCCCAGACTCCGCCTGTGGCTTCATCATGCTGGTCGGACCTCCACCACTCTTGGCATCCGCAGACCATCCTGTTGACACCCTGGAGAGGTCAGGCCGGAGCCTCAGGGCCCCGACACCCAAGCACTGCAATGTAGGGCTCCTGCTTTGCCAAGCCTCAGGGACTGGTTTCTTAGGCAACCATGGGAATCACTGTGACGAGAATCTGTT…
SST1_chr19_39733227-39734758_17.8_array	GAAACAGAAATGCCAGGCAACCCCTGAGGCTGCGGGGTTCTGCTCTCCGCAAGAACGACCCTCAGGTGAGAGGGCGGCCCACGAGCACACAGGCAGACCTGTCCTCGAGATCACGGCGGGCACGACTTTTGCGGAGACTCACCCTAACACGTCCGGGCAGGCCTGAGCCTGGGATGCCGCGCCGCTTCCCCCAGACTCCGCCTGTGGTTTCGTCATCCTCGACAGCTCTGTGCGACTCGTGGCATCCGGAGACGTTCCTGTCGACCCCGTGGAGAGGTCAGGCCGGAGCCTCGGAGCCCCGACAGCCAAGCACTGCCACGGAGGGCTCCTGCTTTGCCAAGCCTCAGGGACTGGTTTCTAAGACAACGGTGAGAATCCGCTCGCGCCTCGCGCATGCGC…
SST1_chr19_40352065-40353587_25.8_array	GAAACACACACACCCAGGCAGCTCCTGAGGCTGCTTGGTTCTCCTGTCCGCCAGAAGCCCCTCCCCGGAGACAGCAGCCCCGGTACACACAGGCAGGCGGTACCTACCTCGCAATCCCAGGCGGGACAACGTTCAAGGAGACGCGCTCCCAGCACCGTCTAGGCAGGCCTGACGCGTCGGGGAGATCCGATAGGGATCACGCGGTGCATCCTTGAAGCTACGCTGGACGTTTCTTTAGCCTGGTTCTGCCCTGCCCGACTCCTAGGGTCGGGGGACCAAGGCGACGATCCCCCGGAGAGGAGGGGGCCATAGCCCAGCGCCGACGCACTGCCAGGGAGGGCTCCAGCTCCGCCAAGCCGCTAGGGCCCGTCCCCAGGCAACGGTGGCTGTCACTGTGAC…
SST1_chr17_23082580-23084115_18.5_array	AATGCACGCCCCCAGGCAACCCCTGCGGCTGCCGGGTTCTGCTCTGGAGGGGAACAACCCTCGGCTGAGAGAACAGCCCTCGGGCACGCAGGCGGACCTGTCCTCGAGATCACGGGGGCACGACTTCTCGGGAGACTCACCCGAACACCGTCCTGGCAGGCCTGAGGCTGGGATGCCACGCTGCTTCCCCCGGACTCCGCCTGTGGTTTCCTCATCCTGCTCGGCCCCTTGTGACTCCTGGCAGCCGGAGACGTTCCTGTGGACCCCGTGGAGAGGTCAGGCCGGAGCCTCGGAGGCCCGACACCCAGGCGCCGCCACGGAGGGCTCCCGCGTTGCCAAGCCTCGGGGACTGGTTCCTAAGACAACCGTGGGAAGCACTGTGAAGCAAAAAGCGGCGCG…
SST1_chr17_23047233-23048768_18.3_array	AATGCACGCCCCCAGGCAACCCCTGCGGCTGCCGGGTTCTGCTCTGGAGAGGAACAACCCTCGGCTGAGAGAACAGCCCTCGGGCACGCAGGCGGACCTGTCCTCGAGATCACGGGGGCACGACTTCTCGGGAGACTCACCCGAACACCGTCCTGGCAGGCCTGAGGCTGGGATGCCACGCTGCTTCCCCCGGACTCCGCCTGTGGTTTCCTCATCCTGCTCGGCCCCTTGCGACTCCTGGCAGCCGGAGACGTTCCTGTGGACCCCGTGGAGAGGTCAGGCCGGAGCCTCGGAGGCCCGACACCCAAGCGCTGCCACGGAGGGCTCCCGCGTTGCCAAGCCTCGGGGACTGGTTCCTAAGACAACCGTGGGAAGCACTGTGAAGCAAAAAGCGGCGCG…
SST1_chr19_39731114-39732427_17.2_array	ACATACAGCAGTGGCACAGAAACACACAGCCCCAGGCAACCCCTGAGGCTTTGGGGTTCTGCTCTCCACGAGATCGACACTGGGATGAGACAGGAGCCTATGGACACACAGGCAGACCTGTCCTCAAGATCATGGCCTGCACAAGTTTTGGGGAGACTCACCCGATCCCCGTCCGGGCAGGCCTGAGGCTTGGATGCCGCACTGCTTCCCCTGGACTCTGCCTGTGGTTTTGTCACCCTGGTCAGTCCTTGGAGACTCCTGGCATCCGGAGACCTTCCTGTCGCCCCCGTGGAGAGGTCAGGCCAGAGCCTCAAAGCCCCGACACCCAAGCACTGCCATGGAGGGCTCCTGCTTTGCCAAGCCTCAGGGAGTGGTTACTCAGGCAACCGTGGGACTCAC…
SST1_chr19_39683975-39685515_16.4_array	ACATAGAGCAGTGGCACAGAAACACATAGCCCCAGGCAACCCCTGAGGCTGCGGGGTTCTGCTCTTTGCGAGAACGATTCTCAAGTGAGAGAGCAGCCCACGGGCACACAAGCAGACATGTCGTCGAGATCACGGGGGGCATGACTTTTGGGGAGACTCACTTGAACACCGTCCCGGCAGTTGAGGCTGGGATGCCGCACTGCTTCTGCCATTTTCCGCCAATGGTTTCCTCATGCTGGTCCGCCCTCCGCGACTCCTGGCATCCAGAGACCGTCCTTTCGACCCCATGGAGAGGTCAGGCCGGAGTCTCGGAGCCCGGACACCCAAGCACTGCCACGGAGGGCTCCTGCTTTGCCAAGCCTCAGGGACTGGTTTCTCAGGCAACTGTGGGAATCACTG…
SST1_chr4_135030297-135031892_10_array	ACATACAGCAGGTAACACCCACCCCCAGGCTGCCCCTGAAGCTGCCGGGTTCTGCTCTCCGCGACTACGAAGCCACCGGTGAGACAGCAGCCCACGGACACCCTGGCAGACCTGTCCTCCACATCACAAGGGCGCCACTTTTGGGGAGACTCACCCGCACACCGTCCGCGCACGCCTGAGGCTGGGATCCCGCGCTGCCTCCCCGGCGATCTGTCTGAGGTTTCTTCCTTCTGGCGTTTCTTCCTGCTGGTGGACCCTCCGCGAATCCCGGCCTCCGGAGACCGTCCTGGTAACTGCCCTGGCCAGGACTGGTCTCAGCCCCGACTCTGACGCACGATCACACAGGGCTCCTACTTCGCAAAGTCTCAGGGACCCATCCCCGGGCAACGGTGGCGGTCA…
SST1_chr4_135052714-135054309_11.1_array	ACATACAGCAGGTAACACCCACCCCCAGGCTGCCCCTGAAGCTGCCGGGTTCTGCTCTCCGAGACTACGAAGCCACCGGTGAGACAGCAGCCCACGGACACCCTGGTAGACCTGTCCTCCACATCACAAGGGCGCCACTATTGGGGAGACTCACCCGCACACCGTCCCCGCAGGCCTCATGCTGGGATCCCGTGCTGCGTCCCCGGCGATCTGTCTGAGGTTTCTTCCTTCTGGCGTTTCTTCCTCCTGGTTGACCCTTCGCGAATCCCGGCCTCCGGAGACCGTCCTGGTAACTGCCCTGGACAGGACTGGTCTGAGCCCCGACTCTGACGCACGATCACACAGGGCTCCTACTTCGCCAAGTCTCAGGGACCCATCCCCGGGCAACGGTGGCGGTCA…
SST1_chr4_135082565-135084161_10.8_array	ACATACAGCAGGTAACACCCACCCCCAGGCTGCCCCTGAAGCTGCCGGGTTCTGCTCTCCGAGACTACGAAGCCACCGGTGAGACAGCAGCCCACGGACACCCTGGTAGACCTGTCCTCCACGTCACAAGGGCGCCACTATTGGGGAGACTCACCCGCACACCGTCGCCGCAGGCCTCAGGCTGGGATCCCGTGCTGCGTCCCCGGCGATCTGTCTGAGGTTTCTTCCTTCTGGCGTTTCTTCCTCCTGGTTGACCCTCCGCGAATCCCGGCCTCCGGAGACCGTCCTGGTAACTGCCCTGGCCACGACTGGTCAGAGCCCCGACTCTGACGCACAATCACAAAGGGCTCCTACTTCGCCAATTCTCAGGGACCCATCCCCGGGCAACGGTGGCGGTCA…
SST1_chr4_135077583-135079162_10.5_array	ACATACAGCAGGTAACACCCACCCCCAGGCTGCCCCTGAAGCTGACGGGTTCTGCTCTCCGCGACTACGAAGCCACCGGTGAGACAGCAGCCCACGGACACCCTGGCAGACCTGTCCTCCACATCACAAGGGCGCTACTTTTGGGGAGACTCACACGCACACCGTCCGTGCACGCCTGAGGCTGGGATCCCGCGCTGCGTCCCCGGCGAACTGTCTGAGGTTTCTTCCTCCTGGCGGACCCTCCGCGAATCCCAGCCTCCGGAGACCGTCCTGGTAACTGCCCTGGCCAGGACTGGTCTGAGCCCCGACTCTGACGCACAATCACACAGGGCTCCTATTTCGCCAAGTCTCAGGGACCCATCCCCGGGCAACGGTGGCGGTCACTGTGACCAAAGCGGC…
SST1_chr4_135032775-135034377_10.8_array	ACATACAGCATGTAACACCCACCCCCAGGCTGCCCCTGAAGCTGCTGGGTTCTGCTCTCCGCGACTACGAAGCCACCGGTGAGACAGCAGCCCACGGACACCCTGGTAGACCTGTCCTCCACATCACAAGGGCGCCACTTTTGGGGAGACTCACCCGCGCACCGTCCGCGCACGCCTGAGGCTGGGATCCCGCGCTGCGTCCCCGGCAATCTGTCTGAGGTTTCTTCCTCCTGGCGTTTCTTCCTGCTGGTGGACCCTCCGCGAATCCCGGCCTCCGGAGACCAACCTGGTAACTGCCCTGGCCAGGACTGGTCTTAGCCCCGATTCTGACGCACGATCACACAGGGCTCCTACTTCGCCAAGTCTCAGGGACCCATCCCCGGGCAACGGTGGCGGTCA…
SST1_chr4_135065142-135066737_10.9_array	ACATACAGCAGGTAACACCCACCCCCAGGCTGCCCCTGAAGCTGCCGGGTTCTGCTCTCCGAGACTACGAAGCCACCGGTGAGACAGCAGCCCACGGACACCCTGGTAGACCTGTCCTCCACATCACAAGGGCGCCACTATTGGGGAGACTCACCCGCACACCGTCCCCGCAGGCCTGAGGCTGGGATCCCGTGCTGCGTCCCCGGCGATCTGTCTGAGGTTTCTTCCTTCTGGCGTTTCTTCCTCCTGGTTGACCCTCCGCGAATCCCGGCCTCCGGAGACCGTCCTGGTAACTGCCCTGGCCAGGACTGGTCTGAGCCCCGACTCTGACGCACGATCACACAGGGCTCCTACTTCGCCAAGTCTCAGGGAACCATCCCCGGGCAACGGTGGCGGTCA…
SST1_chr19_38804952-38806515_11.5_array	ACATACAGCAGGTAACACCCAGCCCCAGGCAGCCCCTGAAGCTGCTGGGTTCTGCTCTCCGCGACTACGACCCACCGGTGAGAGAGCAGCCCACGGGCACACGGGCAGACCTGTCCTCGACATCACAAGGGCACCACTTTTGGGGAGACTCACGGGCACACCGTCCGCACACACCTGAGGCTGGGATCCCGCGCTGCCTCCCCGGCGATCCGTCTGAGGTTTCTTCCTCCTGAGGCTTCTCCCTGCTGGTCGACCCTCCGCGAATCCCGGCCTCCGAGACCATCCTGTTAATGCCCTGGCCAGGACTGATCTCAGCCCCGACTCTGACGCTCGGTCACAGAGGGCTCCTACTTGGCCCAGTCTCAGGGACTCACCCCGGGGCAACGGTGGTGATCCCTG…
SST1_chr19_38813912-38815477_12.5_array	ACATACAGCAGGTAACACCCAGCCCCAGGCAGCCCCTGAAGCTGCCGGGTTCTGCTCTCCGCGACTACAACCCAGAGGTGAAAGAGCAGCCCACGGGCACACGGGCAGACCTGTCCTCGACATCACAAGGGCACCACTTTTGGGGAGACTCACGGGCACACCGTCCGCGCACACCTGAGGCTGGGATCCCGCGCTGCCTCCCCGGCGATCCGTCTGAGGTTTCTTCCTCCTGAGGCTTCTCCCTGCTGGTCGACCCTCCGCGAATCCCGGCCTCCGGAGACCATCCTGTTAACGCCCTGGCCAGGACTGGTCTCAGGCACGACTCTGACGCACGGTCACACAGGTCTCCTACTTGGCCCAGTCTCAGGAATCCACCCCGGTGCAACGGTGGTGATCACT…
SST1_chr20_25992579-25993427_22.8_array	GTCAGGCTGGAGGCTCAGGGCCCCAATAACGAAGCAGGGCCACAGAGAACTCCTGCTTTGCCAAGCCTCAGGGACTGGATTCTAAGACAACCATGGAAATCAATGTGATGGGAGAATCAGCTAGAGCCTCGCGGATACGCATTTGCTGGGCCGACTCGCGTTGCGCTCCTGGAAGGCAGGCTGTGGCCTCTTTAAACAATGGCGACTGCACAGTGGCAGGGGGAATCCTGCTGCAGCCGCGGCGATGGCGGGATGCAGGTTCCAGTAGGGGGCGGCAGGGGAGAGAGGGCCACGGGGGTCCCAGGGCCAAATCCCGAGGAGTCCTGTCTCAAAGACTTCCTTAAGCTGACTTCCACCGGTGGAGGGAGAGCTTCAGGGCACCTGCTGGCATCTGAAGAC…
SST1_chr17_22964111-22965190_22.3_array	GTCAGGCTGGAGGCTCAGAGCCCTGACAACGAAGCAGGGCCACGGAGAACTCCTGCTTTGCCAAGCCTCAGGGACTGGATTCTAAGACAACCATGGAAATCAATGTGATGGGAAAATCAGCTAGAGCCTCGCGGATAGGCATTTGCTGGGCCGACTCGTGCTTCGCTCCTGGAAGTCAGGCTGTGGCCCCTTTAAACAATGGCGACTGCGCGGTGGCAGGGGGAATCCTGCTGCAGCCACAGCAATGGCGGGATGCAGGTTCCAGTAGGGGGCGGCAGGGGAGAAGGGGCTGCGGGGGTCCCAGGGCCAAACTCCGAGGAGTCCTGTCTTAAAGACTTCCTTGAGCTGACTTCCACCGGTGGAGGGAGAGCTTCAGGGTACCTGCTGGTATCTCAAGAC…
SST1_chr17_21625424-21626396_22.2_array	GCCCCTTCACTGAAGCACAGCCATGGAGAACTCCTTCTATGCCAAAATTCAGGGACTGGATATCAAGACAACAGTGGAAATCACTGTGACGAGACAATCAGCTAGAGCCTCGTGGAGGCACATTGGCTAGGCCGACTAAAGCTCCGGTGCTGGAAGTCAGGCTGCTGCCCCTTGAAACAATGGCTACTGCGCGGTAGCAGAGGGGCTCCTGTTGCAGCCTCGGCAGTGACTGGATCCGAGGTCCAGTTTGCGGTGGCGTGGGAGAGGGTACCGCGGGTGTGCTGTCCTGGGGCCAAACCCCCAGGAGTCCTGTCGTCAGGACCTCCTTGAACCAACTCCCACCAAGGGAGCGGGAGCTTTGGGATGCCTGCTGGGTTCTTGGGACTCCCCTTCAGATCC…
SST1_chr7_57892834-57893818_23.7_array	GCCCCTTCACTGAAGCACAGCCATGGACAACCCCTGTTATGCCAAAATTCAGGGACTGGATATTAAGACAACAGTGGAAATCACTGTGACAAGACAATCAGCTAGAGCCTCATGGAGGCACATTGTCTAGGCTGACTAAAGCTCCGGTGCTGGAAGTCAGGCAGCTGCCCCCTTAAACAATAGCCACTGCGCGGTAGCAGAGGGGCTCCTGTTGCAGCCTCGGCAGTGACTGGATCCGGGGTCCAGTTTGCGGCAGCCTGGGAGAGGGTGCCGCCGGTGTCCTGTCCCAGGGCCAAACCCCCAGGAGTCCTGTCATCAGGACCTCCTTGAGCCGACTCCCACCAAGGGAGGGGGAGCTTCAGGACGCCTGCTGGGTTCTTGGGACTCCCCTTCAGATGT…
SST1_chr12_37495107-37496462_20.1_array	GGAAACACACCCTCCTCAGCCCTAATGCCACCCCTGAGGCTGGGGGTTTCTGCTCTTGACGAGAACGACCTTCGGGTGACAGAGCGGCCTGAGGGCACGCACGCAGGCCTGTCCTAGAGATCACGGGGGCATGACTTTTGGGGAGACTCACCCGAACACCGTCTGGGCAGGCCTGAGGCTAGGCTGCCGTGGTGCTTCCCACGGACTTCGCCGGGGGTTTCTTCATCCTGGTCGGCCCTTTGAGACTCTTGGCATCCAGAGACGTTCCTGTCGACCCCGTGGAGAGGTCAGGCCAGAGTCTCGGAGCCCGGACGCCCAAGTACTGCCACAGAGGGCTCCTGCTTTGCCAAGCCTCCTGGACTGGTTTCTAAGACAACCATGGGAATCACTGTGACGGGA…
SST1_chr18_11351206-11351416_16.7_monomer	CTGAACACCATCAGGGCAGGCCTGAGGCTGGGATCCCAGGCTGCTTCCCCAGGACTCCACCTGAGGTTTCTTCATCAGGGTCGGCCCTTCAGGACTCCTGGCATCTGGAGACCATCCTGTCGACCCCCTGGAGAGGTCAGGCCGGAGCCTCGACACCGACGCACTGCCACGGAGGGCTCCTGCTTCACCAAGCCTCAGGGAGCCATCCTC
SST1_chr19_39682541-39683232_18.3_array	CGCCCGCCCCAGGCAACTCCTGAGGCTGCGGGGTTCTGCTCTCTGTGAGAACGACCCTCGGGTGAGAGAGTAGCCTACAGGCACACAGGCAGACCTGTCCTCGAATTGACAGGGGCACGACTTTTGGGGAGACTCACCCGCACACCGTCCGGGCAGGCCTGAGGCAGGGACGCCGTACTGCTTCCCCTAGACTCCGCCTGTGGTTTCTTCATCCTGCTCTGCCCTCTGCGACTCCTGGCATTCGGAGAACGTCCTGTCGTTCTGTCGACCTCCTGGAGAGGTGAGGCCGGAGCCTCGGAGCCTCGACACCGACGCACTGCCGCGGAGGGCTCCTGCTTTCCCAAGCCTCAGGGACTGGTTTCTTAGGCAACCGTGGAGGTCATTGTGAACGGGGAAACA…
SST1_chr13_13391736-13393026_10.6_monomer	TATACAGCAGGTAACACCCACCCCCAGGCAGCCCCTGAAGCTGCCGGGTTCTGCTCTCCGCGACTACGAGCCACCGGTGAGACAGCAGCCCACGGGCACACAGCGAGACCTGTCCTCGACATCACAAGGCCGCCACTTTTGGGGAGACTCACCCGCACACCGTCCGCGCACGCCTGAGGCTGGGATCCCGCGCTGCCTCCCCGGCGATCTGTCTGAGGTTTCTTCCTCCTGGGGTTTCTTCCTGCTGGTGGAACCTCCGCGAATCCCGGCCTCCGGAGACCGTCCCGGTAACTACCCTGGCCGGGGCTGGTCTCAGCCCCGACTCTGACGCACGATCACACAGGGCTCCCACTTCGCCAAGTCTCAGGGACCCATCCCTTGGCAACGGTGGCGGTCACT…
SST1_chr9_40120497-40121776_9.7_monomer	CATACAGCAGGTAACACCCACCCCCAGGCAGCCCCTGAAGCTGCCGGGTTCTGGTCTCCGCGACTACGAGCCACCGGTGAGACAGCAGCCCACGCGCACACAGGGAGACCTGTCCTCGACATCACAAGGGCGCCACTTTTGGGGAGACTCACCCGCACACCGTCCGCGCACGCCTGAGGCTGGGATCCCGCGCTGCCTCCCCGGCGATCTGTCTGAGTTTTCTTCCTCCTGGGGTTTCTTCCTGCTGGTGGACCCTCCGCGAATCCCGGCCTCCGGAGACCGTCCTGGTAACTGCCCTGGCCAGGGCTGGTCTCAGCCCCGACTCTGACGCACGATCACACAGGGCTCCTACTTCGCCAAGTCTCAGGGACCCATCCCCGGGCAATGGTGGCGGTCACT…
SST1_chr14_6738060-6739351_10.4_monomer	ATATACAGCAGGTAACACCCACCCCCAGGCAGCCCCTGAAGCTGCCGGGTTCTGCTCTCCGCGACTACGAGCCACCGGTGAGACAGCAGCCCACGGGCACACAGCGAGACCTGTCCTCGACATCACAAGGCCGCCACTTTTGGGGAGACTCACCCGCACACCGTCCGCGCACGCCTGAGGCTGGGATCCCGCGCTGCCTCCCCGGCGATCTGTCTGAGGTTTCTTCCTCCTGGGGTTTCTTCCTGCTGGTGGACCCTCCGCGAATCCCGGCCTCCGGAGACCGTCCCGGTAACTGCCCTGGCCGGGGCTGGTCTCAGCCCCGACTCTGACGCACGATCACACAGGGCTCCCACTTCGCCAAGTCTCAGGGACCCATCCCTTGGCAACGGTGGCGGTCAC…
SST1_chr19_39979320-39980915_7.9_array	CGTACAGCAGGGAACACCCACCCGCAGGCAGCCCCTGAAGCTGCCGGGTTCTGCTCTCCGCGACTAAGAGCCACCGGTGAGAGAGCAGCCCACGGGCACACAGGCGGACCTGTGCTCGTCATCACAAGGGCTCCACTTTTGGGGAGACTCACCCGCACACCGTCCGCGCACGCCTGAGGCTGGGATGCCGCGCTGCCTCGCCGGCGATCTGTCTGAGTTTTCTTCCTCCTGGGGTTTCTTCCTGCTGGTGGACCCTCCGCGAATCCCGGCCTCCGGAGACCGTCCTGGTAACTGCCCTGGCCAGGACTGGTCTCAGCCCAGACTCAGACGCACGATCACACAGGGCTCCTACTTCGCCAAGTGTCAGGGACCCATCCCCGGGCAACGGTGGCTTTCACT…
SST1_chr19_40002041-40003636_8_array	CGTACAGCAGGGAACACCCACCCGCAGGCAGCCCCTGAAGCTGCCGGGTTCTGCTCTCCGAGACTAAGAGCCACCGGTGAGAGAGCAGCCCACGGGCACACAGGCGGACCTGTGCTCGTCATCACAAGGGCTCCACTTTTGGGGAGACTCACCCGCACACCGTCCGCGCACGCCTGAGGCTGGGATGCCGCGCTGCCTCGCCGGCGATCTGTCTGAGTTTTCTTCCTCCTGGGGTTTCTTCCTGCTGGTGGACCCTCCGCGAATCCCGGCCTCCGGAGACCGTCCTGGTAACTGCCCTGGCCAGGACTGGTCTCAGCCCAGACTCAGACGCACGATCACACAGGGCTCCTACTTCGCCAAGTGTCAGGGACCCATCCCCGGGCAACGGTGGCTTTCACT…
SST1_chr19_40044947-40046542_7.9_array	CGTACAGCAGGGAACACCCACCCGCAGGCAGCCCCTGAAGCTGCCGGGTTCTGCTCTCCGCGACTAAGAGCCACCGGTGAGAGAGCAGCCCACGGGCACACAGGCGGACCTGTGCTCGTCATCACAAGGGCTCCACTTTTGGGGAGACTCACCCGCACACCGTCCGCGCACGCCTGAGGCTGGGATGCCGCGCTGCCTCGCCGGCGATCTGTCTGAGTTTTCTTCCTCCTGGGGTTTCTTCCTGCTGGTGGACCCTCCGCGAATCCCGGCCTCCGGAGACCGTCCTGGTAAATGCCCTGGCCAGGACTGGTCTCAGCCCAGACTCAGACGCACGATCACACAGGGCTCCTACTTCGCCAAGTGTCAGGGACCCATCCCCGGGCAACGGTGGCTTTCACT…
SST1_chr19_40092899-40094488_8_array	CGTACAGCAGGGAACACCCACCCGCAGGCAGCCCCTGAAGCTGCCGGGTTCTGCTCTCCGCGACTAAGAGCCACCGGTGAGAGAGCAGCCCACGGGCACACAGGCGGACCTGTGCTCGTCATCACAAGGGCTCCACTTTTGGGGAGACTCACCCGCACACCGTCCGCGCACGCCTGAGGCTGGGATGCCGCGCTGCCTCGCCGGCGATCTGTCTGAGTTTTCTTCCTCCTGGGGTTTCTTCCTGCTGGTGGACCCTCCGCGAATCCCGGCCTCCGGAGACCGTCCTGGTAACTGCCCTGGCCAGGACTGGTCTCAGCCCAGACTCAGACGCACGATCACACAGGGCTCCTACTTCGCCAAGTGTCAGGGACCCATCCCCGGGCAACGGTGGCTTTCACT…
SST1_chr19_40022249-40023844_7.9_array	CGTACAGCAGGGAACACCCACCCGCAGGCAGCCCCTGAAGCTGCCGGGTTCTGCTCTCCGAGACTAAGAGCCACCGGTGAGAGAGCAGCCCACGGGCACACAGGCGGACCTGTGCTCGTCATCACAAGGGCTCCACTTTTGGGGAGACTCACCCGCACACCGTCCGCGCACGCCTGAGGCTGGGATCCCGCGCTGCCTCGCCGGCGATCTGTCTGAGGTTTCTTCCTCTTGGGGTTTCTTCCTGCTGGTGGACCCTCCGCGAATCCCGGCCTCCGGAGACCGTCCTGGTAACTGCCCTGGCCAGGACTGGTCTCAGCCCAGACTCAGACGCACGATCACACAGGGCTCCTACTTCGCCAAGTGTCAGGGACCCATCCCCGGGCAACGGTGGCTTTCACT…
SST1_chr19_40042421-40044016_7.9_array	CGTACAGCAGGGAACACCCACCCGCAGGCAGCCCCTGAAGCTGCCGGGTTCTGCTCTCCGAGACTAAGAGCCACCGGTGAGAGAGCAGCCCACGGGCACACAGGCGGACCTGTGCTCGTCATCACAAGGGCTCCACTTTTGGGGAGACTCACCCGCACACCGTCCGCGCACGCCTGAGGCTGGGATCCCGCGCTGCCTCGCCGGCGATCTGTCTGAGGTTTCTTCCTCTTGGGGTTTCTTCCTGCTGGTGGACCCTCCGCGAATCCCGGCCTCCGGAGACCGTCCTGGTAACTGCCCTGGCCAGGACTGGTCTCAGCCCAGACTCAGACGCACGATCACACAGGGCTCCTACTTCGCCAAGTGTCAGGGACCCATCCCCGGGCAACGGTGGCTTTCACT…
SST1_chr16_38985812-38986877_17.5_array	TGGCGATGGCGCGGCATGGCAGCGGCTTCAGCTGCGGTGGTGGTGACAGAAGCTGGGGACGGGTAGGGGGAAGCATGAGTGGGGGGGCTGCACGCGAGCCAGGACCAGGCCCCAGGATTCCTGTCCCCAAGGCCTCCATGAGCCATCTTCCGCTTCGGTGCCCGGTGGAGGAGGAGCTTCAGGACATTAGCAGAGACTCCTCTTCGGATCCTATTTTGGATCCCACCAGGTGAACAGGGATGGGCTCACAATCTGGTGAGGCAGGGAGGGCATGGCTGAGGCACAGAAAGATATCATGGGCCTCAAGGTGTGGTGTCAGCTGAAAATTCACTGACCCATGAGCCCACTGCCTCCCTCCTCCTTGGGTGAAGCAGTGGCCTGCCAAGGTCTCCAAAGCTC…
SST1_chr17_21623493-21624886_15.3_array	AGGCCTGAGGCTGGGATCTCGCGCTGCCGCCCTGGCGATCCGCCTGAGGTTTCTTCCTTCTGAGGTTTCTTCCTGGTGGTCGACCCTCCGAGAATCCCAGGCTCCGGAGACCATCCTCTTAATGCCCTGGCCAGGACTGCTCTCAGACCCGACTCTGACGCACAATCACACGGGGCTCCTACTTCGCAAAGTCTCAGGGACCCATCCTCGGGCAACAGTGGCAATCACTACGACCAAAGCGGAGGTTCAGGCCTTGTGCATGCGCACTGGCGAGGCCGAATCCCCGCTTGCTCCGGAGTCAGGCGGCGGGTCCTTTAAAAAATGGCGGCGACGCGCGGCTGAGGGGACTGGGGACTGGGGCAGCGGTGGCGGCGGCAGCGCAGTCCGAGGCGGCGGGTG…
SST1_chr20_25857630-25859018_14.6_array	GGGCCTGAGGCTGGGATCTCGCGCTGCCGCCCCGGCGATCCGCCTGAGGTTTCTACCTTCTGAGGTTTCTTCCTGGTGGTCAGCCCTCCGAGAATCCCAGGCTCCGGAGACCATCCTGTTAAAGCCCTGGCCAGGACTGCTCTCAGGCCCGACTCTGACGCACTATCACACAGGGCTCCTACTTCGCAAAGTCTCAGGGACCCATCCACGGGCAACAGTGGCAATCACTACGACCAAAGCGGAGGCTCAGGCCTTGCGCATGCGCACTGGCGAGACTGAATCCCCGCTTGCTCCGCAGAGTTCGGCGGCGGATCCTTTAAAAAATGGCGGCGACGCGCGGCTGAGGGGACTGGGGCAGCGGTGGCGGCGGCAGCGCAGTCCGAGGCGGCGGGTGGGAAG…
SST1_chr7_57890923-57892310_15.1_array	AGGCCTGAGGCTGGGATCTCGCGCTGCCGCCCAGGTGATCCGCCTGAGGTTTCTTCCTTGTGAGGTTTCTTCCTGGTGGTCGACCCTCCGAGAATCCCAGGCTCCGGAGACCATCCTGTTAATGCCCTGGCCAGGACTGCTCTCAGACTTGACCCTGACGCACTATCACACGGGGCTCCTACTTCGCAAAGTCTCAGAAACCCATCCCCGGGCAACAGTGTCAATCACTACGACCAAAGCGGAGGCTCAGGCCTTGCGCATGCGCACTGGCAAGGCCGACTCCCAGCTTGCTTCGGAGAGTCAGGCCTCAGATCCTTTAAAAAATGGCGGCGATGCGCGGCCGGGGGTCTGGGGCAGCGGTGGCGGTGGCAGCGCAGTCCGAGGCGGCGGGTGGGAAGA…
SST1_chr12_37498932-37500308_15.6_array	GGCCTGAGGCTGGGATCTTGCGCTGCCTCCCCTGCGATCTGCCTGAGGTTTCTTGCTCCTGAGGTTTCTTCCTGGTTGTCGACCCTCCGAGAATACCGGTCTCCAGAGACCATCCTGTTAACACCCTGGCCAGGACTGCTCTCAGCCTCGACTCTGACGCACTATCACACAAGGCTTCTACTTTGCCAAGTCTCAGGGACCTATTTCTGGGCCGCAGTGCGGGACACTGTTACCAAAGCGGCGGCTCGGACCTCGCGCATGCGCACTGACGAGGCCGACTCCGCCCTTGCTCCGGAGAGTCAGGCTGCGGACCCTTTAAAAAATGGCTTCAACACAGCTGACTGAGGGGACTGGGGCGGCGGTACAGTCCGAGGCGGCGAGTGGGAAGGGTACTAGGAG…
SST1_chr7_58019569-58020945_16_array	GGCCTGAGGCTGGGATCTCGCGCTGCCTCCCCTGCGATCTGCCTGAGGTTTCTTGCTCCTGAGGTTTCTTCCTGGTTGTCGACCCTCCGAGAATACCGGTCACTGGAGACCATCCTGTTAACACCCTGGCCAGGACTGCTCTCAGTCTCGACTCTGACGCACTATCACACAAGGCTCCTACTTTGCCAAGTCTCAGGAACCTATTTCTGGGCAGCAGTGCTGGACACTGTTACCAAAGCTGTGGCTCGGACCTCGCGCATGCGCGCTGGCGAGGCCGACTCTGCCCTTGCTCTGGAGAGTCAGGCTGCGGACCCTTTAAAACATGGCTGCAACACAGCTGACTGCGGGGACTGGGGCGGTGGTACAGTCCGAGGCGGCGGGTGGGAAGGGTACTAGGAG…
SST1_chr20_25993962-25995338_15.8_array	GGCTTGAGGCTGGCATCTCGCGCTGCCTCCCTTGCGATCTGCCTGAGGTTTCTTGCTCCTGAGGTTTCTTCCTGGTTGTCCACCCTCCGAAAATACCGGTCTCCGGAGACCATCCTGTTAACACCCTGGCCAGGACTGCTCTCAGCCTCGACTCTGACGCACTATCACACATGGCTCCTACTTTGCCAAGTCTCAGGGACCTATTTCTGGGCAACAGTGGCGGACACTGTTACCAAAGTGGTGGCTCAGTCGTCGAGCATGCTCACTGGAGAGGCCGACTCCGCCCTTGCTCCGGAGAGTCAGGCTGCGGACCCTTTAAAAAATGGCTGCAACACAGCTGACTGCGGCGACTGGGGTGGCGGTACAGTCCGAGGCGGCAAGTGGGAAGGGTACTAGGAG…
SST1_chr12_37375329-37376012_23.1_array	CATACAGCAGTGGCAGAGGGACACACACCCCAGGCAATCACTGAGTCTGCGGGTTTCTGCTCTTTGGGAGAATGACCCTCGGGTGGCAGAGTAGTCCTTGGGCACACAGGCAGACCTGTCCTCGAGATCACGAGGGGCACGACTTTGGGGGACTCACCCAAACACCGTACTGGCAGGCCTGAGGCTGGGATGCCACACTGCTTTCCCCGGACTGTCTGCTGTTTCTGCATCCTGGTAGCCCCTCCGTGTAGCATAGTGTCCCGAATCTGTTTTGTCGACCCCCTGGATTGGTCAGGCTGGAGCCTCGACACCAACGCACTGCCACGGAGGGCCCCTGCTTTGTCAAGGCTCAGGGAATCGTCCTCAGCCAACCGTTGGAGTCACCGTCACAGGAGAATG…
SST1_chr7_57899302-57899990_24_array	CATACAGCAGAGTCAGAGGGACACCCCCCCCCAAGGCAATCACTGAGGCTGCGGGTTTCTGCTCTTTGGGAGAATGACCCTCGGGTCAGAGAGTAGTCCTTGGGCACACAAGCAGACCTGTCCTCGAGATCACGAGGGGCACGACTTTGGTGGACTCACGCAAACACCGTAATGGCAGCTCTGAGGCTGGGATGCCACACTGCTTTCCCCGGACTCCGTCTGCTGTTTCTGCATCCTGGTAGCCCCTCCGTGTAGCATAGTGTCCAGAATCTGTTTTGTCGACCCCCTGGATTGGTCAGGCTGGAGCCTCGACACCGACGCACTGCCACAGAGGGCTCCTGCTTTGTCAAGGCTCAGGGAATCGTCCTCAGCCAACCGTTGGAGTCAGCATCACAGGAG…
SST1_chr22_17453584-17454269_20.7_duplication	CATACAGCAGTGGCAGAGAGACACAACCCCCAGGCAATCACTGAGGCTGCGGGTTTCTGCTCTTTGGGAGAATGACCCTCGGGTGAGACAGTAGTCCTTGGGCACACAGGCAGACCTGTCCTCGAGATCACGGGGGGCACGGCTTTGGGGGAACTCACCCGAACACCGTACGGGCAGGCCTGAGGCTGGGATGCCGCACTGCTTTCCCCGGACTCCGTCTGCTGTTTCTGCATCCTGGTAGGCCCTGCGTGTAGCATGGTGTCCCGAATCTGTTTTGTCGACCCCCTGGATTGGTCAGGCTGGAGCCTCGACCCCGACGCACTGCCACGGAGGGCTCCTGCTTTGCCAAGGCTCAGGGAATCGTCCTCAGCCAACCGTTGGAGTCACCGTCACGGGAGA…
SST1_chr17_23036723-23037392_26.6_array	GAAATACTGGCCCCCAGGCAACCCCTGTGGCTGCCGGGTTCTGCTCTCGTCGGGAACGAAACTTGTGTGAGCGAATAGCCCCCGGGCACGCTGGCAGTCCTGTCCTCGAGATCTCGGGGGCACGACTTCTGGGGAGACTCACCCGAACACCGTCCGGGCAGGCCTGAGTCTGGGATGTTGCGCTTCTTTCACAGGACTCCGTCTGTTCTTTCTGCTTCCTGGTTAGCCCTCAGTGTATCGTGGTGTCCTGAAACTGTTTTTTCGACCCCCTGGGTTGGTCATGCTAGATCCTCAACGCCGACGCACTGTCCGAAAGTGCTCTTGCTTTGATAAGGTTTAAGGAGTGGTCCTCAGCCAACTGTTGGAGTCACTGTGACTGGAGAATGGGCTGGCGCCTCG…
SST1_chr19_39730357-39731014_22.8_array	GGAAACACACCACCCCAGGCAACCCCTGAGGCTGCGGGGTTCTGCTTTTCAAAAGAACAACCATCGGTTTAGAGAGTAGTCCACGGGCACACAGGCAGACGCTTCCTCGAGATGATGTGGGGCACGACTTTTGGGGAGACTCACCCAAACACCATCCGGGCAGGCCTCGGGCTGGAATTCCGCCCTGCTTTTCCCAGACTCCGCCTGCTGTTTCTTCATCCTGTTTGCCCCTCCGTGTCTCCTGGAATCCTGAAACAGTTTTGTTGACCTTCTGGAGATGTCAGCCTGGCGCCTCAACACTGACGCACTGCCACGGACGGCTCCTGCTTTGTCAAGGTTGATGGAGTCGTCCTCAGGCAACCATTGGGGTCACTGTGACAGGAGTAGCGGTGTCGCCTC…
SST1_chr16_38987840-38988707_20.1_array	CATACAGCAGTGGCACAGAAACACCCACCTCCAGGCAGCCCCAGAGGCTGCCGGGTTCTGCTCTCGGCAAGAATGACCCTCGGGTAAGAGAGCAGCCCACAGGCCCACAGTCAGGCCTGTCCTCGAGATCACAGGCGGCACGACTTGTGGTGAGACTCTCCCACACACCATCTGGGGCAGGCCTGAGGCTTGGATGGCGCGCTGCTTCCCCGGGACCCCTCTACCTGAGGTTTCTTCATCCCGGTCGGCCCTCCGCGACTCCCGGCGTCCAAAAACCATCCTGTCGACCCCCGGGAGAGGTTAGGCTGGAGCCTTAACGCCTAGGCACTGCCACGGAGGGCTCCTGCTTCTCCAAGCATCAGGGACCCATCCATCCCCTGGGCGATGATGGGGGTCACT…
SST1_chr7_57890350-57890650_16.1_array	CATACAGCAGTGGCACGGTAACACCTACCCCCAGGTAGCCCCTGAATTTTCAGGGTTCTGCTCTCCACGACTACAACCCACTGGTGAGAGAGCAGCCCAGGGGCACACAAGAAAACCTCTCCTTTTTTGAAGAGACTCACTGGCACACTGTCCGTGCAGGCCTGAGGCTGGGATCCCGCACTGCTTCCCCGGCCCTCCGCCCGCAGCTTCTTCCTCCTGGACGACCCTCCGTGAATCCCGGCCTCCAGAGACTATCCTGTTGATGCCCTGGCCATGACTGGTCTTAGCCCCGGCCATGAC
SST1_chr17_22694152-22694452_14.1_array	ACATACAGCAGTGGCACGGTAACACCTACCCCCAGGCAGCCCCTGAATTTTCAGGGTTCTGCTCTCCACGACTACAACCCACTGGTGAGAGAGCAGCCCACGGGCACACAAGCAAACCTCTCCTTTTTTGAAGAGACTCACTGGCACACCGTCCGTGCAGGCCTGAGGCTGGGAACCCGCGCTGCTTCCCTGGCCCTCCGCCCGCAGTTTCTTCCTCCTGGACGACCCTCCGTGAATCCCGGCCTCCAGAGACTATCCTGTTGATGCCCTGGCCAGGACTGGTCTCAGTCCCGACTCTGA
SST1_chr20_25995583-25995865_17.1_array	GGTAACACTCACCCCCAGGCAGCCCCTGAAGCTGCCGTGTTCTGCTCTCCGCAACTACGACCCATCAGTGAGAGAGCAGCTCATGGACACACAAGCAAAACTCTCCTTTTTTGAAAAGACTCACTGGCACACGGTCCATGCAGGCCTGAGGCTGGGACCCCGCCCTGCTTCTTCGGCCCTCTGCCCGCGGTTTCTTCCTCTGGGATGACCCTCCGTGAATTCCGGCCTCCAGAGACCATCCTGTTGATGCCCTGGCCAGGACTGGTTTTAGCCTCGACTCTG
SST1_chr12_37500548-37500830_15.7_array	GGTAACACCCACCCCCATGCAGCCCCTGAAGCTGCCGTGTTCTGCTCTCCGCACCTACGACCCACCGGTGAGAGTGCAGCTCATGGGCACACAAGCAAACCTCTCCTTTTTTGAAGAGATTCACTGGCACACCGTCCATGCAGACCTGAGGCTGGGATCCCGCCCTGCTTCTTCGGCCCTCCGCCCGCGGTTTCTTCCTCTTGGAGGACCCTCCGTGAATCCCGGCCTCCAGAGATCATCCTGTTGATGCCCTGGCCAGGACTGTTCTCAGCCTCGACTCTG
SST1_chr6_2504357-2505245_24.4_duplication	ACACACACACCCAGGCTGCCCCTGAGGCTGCGGGGTTCTGCGGCTGCCAGGAAGCCCCTCTGGGAAGAGAGCAGCCCATGGCCATACAGACAGGCCAGCCCTTGAAGTCACAGTGGGACGATCTCAGGGGAGACTCATCCACACATCACCTAGGCAGGACTGAGACAGGGATCCCGCAGTGCATCACTGGGGCTCTGATTGACGTTTGTTCATCCTGGTCGGCCCTCTGCGACTCCTAAGATCCCAGGACCATCCCGGCGACACCCTGGAAAAAACAGGCCACAGCAGCACGACACTGAGGCACTGCCACAGAAGGCTCCTGCTGTGCTGATCCTCAGGAACTCACCCTCAGGCAGCGGAGGCAGGCGCTGTGACCAGGCTCGCTAGCAGGTGGAGTGA…
SST1_chr6_2503071-2503279_24.8_duplication	CAGGAACACACACATACCCAAGCTGCCCCTGAGGCTGTGGAGTCCTGCTGCCGCAAGCAAGTTCCTCTGGGAAGAAAGCAGCTCACGGCCACACAGGCAGGCTGGCCCTCGAGGTCACAGCGGGGAGAATCTCTGGGATACTCATTCACATACTGTCTAGGCAGGCCCGAGGCAGGGATCCCACGGCGCCTCCCCAGGGCTTTGCTTG
SST1_chr20_25982415-25982819_27.7_array	GAAACACACAGCCTGGCAGCTCCTGAGGCTGCACGGTTCTGCAGAAAGCTCCTTCTGAGAGAGAGCAGCCTCAGAAAACAGAGGCGGGATGTACCTAGAAATCACAGGGAGGGAAGTTTCAAAAAGACTCACTCCCACACTGTCTAGGCAGGCCTGACTCATCGTGGGTATCCTTTTGGATCCTTAGGGATTTTGTGGTTTATTCCTGGGGCTCCACTTGATGTGTCTTCAGGCTGACTCGCCACTGCCCACTCCTAGGATTGTGGGAATATCCCATAGAGCCCTCAGAGTAGACAGGTGATAGTTCAATGCCAACACACATCCACAGAGGACTCCTTCTCCACCAAGATGAAGGGACTTGTCACCAGGTAATGGTGGCATTCACTGTGACATGAGCCA…
SST1_chr12_37487399-37487821_27.2_array	GAAACACACAGCCTGGCAGCTCCTGAGGCCGCACGGTTCTGCAGAAAGCCCCTTCTGAGAGAGAGCAGCCCCAGAAAACAGAGGCGGACTGTACCTAGAAATCACAGGGAGGGAAGTTTCAAAAAGACTCACTCCCACACCGTCTAGGCAGGCCTGACTTATCGTGGGTATCCTTTTCGATCCTTAGGGATTTCGTGGTTTATTCCTGGGTCTCCACTTGATGTTTCTTCAGGCTGGCTCACCACTGCCCACTCCTAGGATTGTGGGAATATCCCATAGAGCCCTCAGAGTAGACAGGTAAGAGTTCAATGCTGACACATATCCACAGAGGACTCCTTCTCCGCCAAGATGAAGGGACTTGTCACCAGGCAATGGTGGCTTCACTGTGACGTGAGACGC…
SST1_chr16_38332947-38333388_26.9_array	GAAACACACAGCCCGACTGCTTCTGAGGCTGTGCGTTTCTGGTCTGCCAGAAAGGACCTCTGGGGAGAGAGCAGCCCTGGGGAACACAGGTGGGCTGTACCTAGAAATCATAGAGGGTTACCTTTCAAGGAGACTCACCCCTACACCATCTAGGCAGGCCTGAGGCATCCTGCGAATCCTTTTGGATCCTTAGAAATTTCGCAGCGTATCCTTGTGTCTCCGCTTGACCTTTCTTCAGGCTGGCTCGGCCCTGCCAATTCCTAGGATCGTGGGACTATCCCGTGGATCCCCCAGAGAAAACAGGCTAAAGTGCAACACGATGCACTTCCACAGAGGTCTCCTGCTCCGCCAAGCCGCAGGGACCCGTCGCCAGGCAACAGTGGCTTTCATTGTGAAGCG…
SST1_chr16_38339974-38340417_26.5_array	GAAACACACAGCCCAGCAGCTTCTGAGGCTGCATGGCTTTGCCCTGCCAGGAAGCCTTTCCGGAGAGAAAGCAGCCATGGGAAACACAAGCAGGCTGGACCTAGAAATCACAGGGGGGCACCTTTCAAGGAGACTCACCCCCACACCGTCTAGGGAGGACTGATGCATCCTACAGATCCCTTTGGATCTTTACGGATTTCGCAGTTCATCCCTGGGGCTCCAATTGACTTTTCTTCAGGCTGGCTTGGTCCTGCCCACTCTTAGGATCCTGGGACTATCCCGTGAATCCACTGGGGAGAACAGGCGAGAGTCCAATGCTGATACATGTCCACAGAGGTCTCCTGTTCCGCCAAGCCACAGGGACCCATCACCAGGCAAAGGTGGCGTTCACTGTGATGC…
SST1_chr7_66076269-66076709_26.2_array	GAAATACACAACCCAGCACATTCTGAGGCAACCCGGTTCTGCTCCACCAGGAAGTCCCTCCGGGGAGAGAGCAGCCCCGGGAAACACAGGCAGGGTTTACCTAGAAATCACCGGGGGGCAACTATCAAATAGACTCACCCCCACACCGCCTAGGCATGCCTGACACATCCTGCGGGTCCCCTGGGATCCTTAGGGATTTCGATCTGCAGCCCTGGGAGTCCGCTTGAGGTTTCTTCACCCTGGGTCGGCCCTGCCCAATTCTAGGATCAGGGGACTATCCCGTGGATCTCTCAGAGAAGACGGGTGAGAGTCCAGCGGCGATGCACGTCCACAGAAGTCTACTGGTTTGCCAAGCCGCAGGGACCCGTGGCCAGGCAACGGTGGCGTTCACTGTGACGA…
SST1_chr7_66074161-66074379_25.7_array	GGGATTTTGCGGTGTATCCCTGGGGCTCCGCTTGAGGTTTCTTCAGGCTGGTTCGCCGCTGCCCTCTCCTAGGGTCATGGGACTATCCCGTGGATCCCACAGAGAAGACAGACTAGAGTCCATCGCTGACGCACCTCCACAGAGGACTCCTTTTCTGCCAAGCCACAGGGACTAGTCGCCAGGCAAAGGTGGTGTTCACTGTGATGCGAGCCGTGGCT
SST1_chr7_66086252-66086650_30.8_array	GAAACACCCAGCCCGGCAGTTTCTGAGGCAGCGCGGTTCTGCTTCGCCAGGAAGCCCCTCCTGGGGAGGGCAGCCCCAGGGAATACAAGAGTGCTGTAGTCAGAAATCATAGAAGTGCAACTTTCAAGGAGACTCACCCCCACTCCGTCTAGGCATGCCTGAAGCATCCTGCCGATCTTTTTGGATTCTTAGGGATTTCGCGATGTATCCCTTGGCCTTACCTTGACATTTCCTCAGAATGGTCTGCCTCTATTGTATCCTGGATCGTGGGAGTATCCCATGGATCCCCAGAGAAGACAACCGGAAGTCCAACTCCGACGCACGTCACAGAGGACCCCCTCTTTGCCAAGAGTCAGAGACTTGTCGAGATGCAACGAAGGCATTCACTGTGACTCGAG
SST1_chr7_58004894-58005567_28.3_array	GATGTCAGCTGAAAATGGCAGGGCCCTTGAGCTCACTGCCTCCCTTCATCCTGGGCCTCACAGGGGCTCCTGCTTCTCAACATGGCTCTCTGGGAAAGGCAGGAACCATGACAAAGGCAAGTTCAAGGTGAAGAAGAGTCTCACACTTCGAACTGACCTCACGGGTGCAGATGCAGTTCAGAGAGTGTCTCAGTGGCTGTCTGAGGCAATTGCAAGCCAAAAAAGTGTGTTTAGGAGCGCTGATGAAGAGTAGTATGGACTCCTTATGAAAACAATGGAAAATCAATGCTTGCCTTGGCAAATAAGAGGGCCTGTGCTAGAGTCCAAGCCATGTTCAAGGATTCCTGCCAGAGGACCCAAAAGCCTCCTGCAAACACCCCAATCCCCCACGGTGAGACC…
SST1_chr12_37484261-37484895_27.2_array	GCCTCCCTTCATCTTGGGCCTCACAGGGGCTCCTGCTTCTCAACATGGCTCTCTGGGAAAGGCAGGAACCATGACAAAGGCAAGTTCAAGGTGGAGCAGAGTCTCACACTTCGAACTGACCTCACGGGTGCAGATGCAGTTCAGAGAGTGTCTCCGTGGCCGTCTGAGGCAATTGCAAGCCAAAAAAGTGTGTCTAGGAGCGCTGATGAAGAGTAGTATGGACTCCTCATGAAAGCAATGGAAAATCAATGCTTGCTTGGAGAATGAGAGGGCCTGTGCTAGAGTCCAAGCCATGTTCAAGGATTCCTGCCAGAGGACCCAAAAGCCTCCTGCAAACACCCCAGTCCCCCACAGTGAGACTACTACTCAAACCTGGAGTGCGGCCAGCCTACCCGAAGT…
SST1_chr20_25979243-25979880_29.9_array	CTGCCTCCCTTCATCCTGGGCCTCACAGGGGCTCCTGCTACTCAACATGGCTCTCTGGGAAAGGCAGGAAACATGAGAAAGGCAAGTTCAAGGTGAAGCAGAAGTCTCACACTTCGAACTGACCTCATGGGTGCAGATGCAGTTCAGAGAGTGTCTCAGTGGCCGTCTGAGGTAATTGCAAGCCAAAAAAGTGTGTTTAGGAGCACTGATGAAGAGTAGTATGGACTCCTCATGAAAGCAATGGAAAATCAATGCTTGCCTTGGAGAATGAGAGGGCCTGTGCTAGAGTCCAAGCCATGTTCAAGGATTCCTGCCAGAGGACCCAAAAGCCTCCTGCAAACACCCCAATCCCCCATAGTGAGACCACTACTCACAACCTGGAGTGCAGCCAGCCTACTG…
SST1_chr9_48372503-48373143_29_array	TGCCTCCCTTCATCCTGGGCCTCACAGGGGCTCCTGCTACTCAACATGGCTCTCTGGGAAAGGCAGGAACTATGACAAAGGCAAGTTGAAGGTGAAGCAGAAGTCTTACACTTTGAACAGACCTCACGAGTGCAGATGCAGTTCAGAGAGTGTCTCAGTCACCGTCTGAGGCAATTGCAAACCAAAAAAAGTGTGTTTAGGAGCGCTGATGAAGAGTAGTATGGACTCCTCATGAAAGCAATGGAAAATCAATTCTTGCCTTGGAGAATGAGAGGGCCTGTGCTAGCGTCCAAGCCATGTTCAAGGATTCCTGCCAGAGGACCCAAAAGCCTCCTGCAAACACCCCAATCCCCCACAGTGAGACCATTACTCACAACCTGGAGTGCAGCCAGCCTACCC…
SST1_chr7_58007015-58007645_28.1_array	CCTGCCTTCCTTCATCCTGGGCCTCACAGGGGCTCCTGCTTCTCAGCACGGCTCTCTGGGAAAGGCAGGAACCATGACAAAGGCAAGTCCAAGGTGGAACAGTGTTCTCACACCTAAAACAGGCCCCTCACAAGTGCACTTGAGGTTGAGAGAGTGTCTCAGAGGCTGTCTGGGGCAATTTGAAACCTGAAAATAAAGTCCAGGAGTGCTGTTGATGGGCACTGTGGACCCCCAATGAAAGCAAAGAAAAATCAAGTCTCTCCTGGGAGAATGAGCAGACTTGTGCCGGAATCCAAGCCATGTTCAAGGATTCCTGCCAGAGGACTTAAAAGCCTCCTGCAAAGTGCAAACAATGCCAGCCACCACTATGAGACCACTACCCACAACCTGGTGTGCAAC…
SST1_chr20_25981361-25981991_30_array	CCTGCCTTCCTTCATCCCAGGCCTCACAGGGGCTCCTGCTTCTCAGCACAGCTCTCTGGGAAAGGCAGAAACCACGACAAAGGCAAGTCCAAGGTGGAGCAGTGTTCTCACACCTAAAACAGGCCTCTCGTGGGCGCACATGAGGTTGAGAGAGTGTCTCAGAGGCTGTCTGGGGCAATTTGAAACCTGAGAATAATGTCCAGGAGTGCTGTTGATTGGCAATGTGGACAAACCATGAAAGCAAAGAAAAATCAAGGCTCTCCTGGGAGAATGAGCAGACTTGTGCAGGAGTCCAAGCCATGTTCAAGGATTCCTGCCAGAGGACTTAAAAGCCTCCTGCAAAGTGCAAACAATGCCAGCCACCACTATGAGACCACTACCCACCACCTGGTGTGTGGC…
SST1_chr17_23358792-23359431_29.5_array	GCCTTCCTTCATCCCGGGCCTCACAGGGGCTCCTGCTTCTCAGCACGGCTCTCTGGGAAAGGCAGAAACCATGACAAAAGCAAGTTCAAGGTGGAGCAGTGTTCTCACACCTCTAACAGGCCTCTCACGGGTGCACTTGAGGTTGAGAGAGTGTCTCAGAGGCTGTCTGGGGCAATTTGAAACCTGAAAATAACGTCCAGGAGTGCCATTGATGGGCACTGTGGACCCCCCATGAAAGCAAAGAAAAATCAAGGCTTTCCTGGGAGAATGAGCAGACTTGCGCAGGAGTCCAAGCCATGTTCAAGGATTCCTGCCACAGGACTTAAAAGCTTCCTGCAAAGTGCAAACAATGCCAGCCACCACTATGAGACCACTACCCACAACCTGGTGTGCAGGCAG…
SST1_chr7_66075232-66076158_28.1_array	GCCTGCGACAACCCACTGTGGGACCCTAGAAGTCTCGACAGTACAGCCTCTTTGGGGCGTCTCCGTGGTTCATCCCGCTGGAGGAGGAGGCGTTTCGAGACTGTAAGTTGGGCGCTGGAAACTGTTCTTCTGACTCCTTTCCCCAAAGAGGCTGTGTGCAGGAATCAGGTCCCAGAAGGATGGGTATACAGTCTGGTGAGATGTTGAGGGGTATCCGGGTGATGGAATCATACCTGAGATCCCAGAGGAGGGTGTCAGCAGAAGAATGCCAGGCCCTTGAGCTCACTGACTCCCTTCATCCTGGGCCTCCAAGGGGCTTCTGCTTCTCAGCACTGCTATCTGGAAAAGGCAGGAACCACGACAAAGGCAAGTCCAAAGTGGAGCAGAGGTCTCACACCT…
SST1_chr16_38334430-38335163_26.8_array	GGGGATGGGGATACAGCCTGGTGAGTTGTTGAGGGGTCTCCGGGAGTTGGAATCATACCTGAGATCCCAGAGGTGCATGTCAGCGGAAGATTACCAGGCCCTTGAGCTCACTGCCTCCCTTTATCCTGGGCCACCCAGGGGCTCCTGTTTCTCAACACAGCTATCTGGGAAAGGCAGGAACCATGACAAAGGCAAGTCCAAGGTGGAGCAGAGGTCTCACACTTGGGACTCGATTCTCACTGGGGCAGATGAGGTTGAGAGAGTGTCTTAGAGGCCATCTGGGGCAATTGCAAGCTGAAGAGGGTGTCCAGGAATACTGTGGAGGGGCACTGTGAAAGCAAAGAGAAATCAAGGCTCACCTGGGTTCATGACAGGCCTGTGCTGGAATCCAAGCCGTGT…
SST1_chr7_66077693-66078396_26.8_array	GGTGTCAGCAGAAAATTGCCAGGCCCTTAAGCTCACTGCCTCCCTTCATCCTGGGCCTCCCAGGGACCCCTGCCTCTCTGCACGGCTGTCTGGAAAGGGCAGGAACCACATCCAAGGCAAGTCCAAGGTGGAGCAGAGGTCTCAGGCCTGGAACTGGCACCCCACGGGGGTAAATGAGGTTGAGAGAGTGTCTCAGAAGCCGTCTGGGGGCGATTGCAAGCCTGATAAGTGTATCCAGGAGTGCTGATGAGGGGCACTGTGGACCGTCCATGAAAGCAAATGAAAATCAAGGCTCACCTGGGAGCACCGGAGGGCCCATGCTGGAGTCCAACCCACGTTGAGAGATTGCTGCCTGTGGAACCAAGAGCCTCCTGCAAAGTGCAAACCAACCCAGCCCCC…
SST1_chr16_38336936-38337815_28.8_array	CCCTAAATGTCTTGACCATAGGGCCTCCTCGGGCTAACTCCTTGACCAGGTCCCGCCAGAGGAATAGTTGCTTGGAGACTGTGAGGTGGGCACTGGAAACTGCTCTTTTGATTCCATTCCTGAAGGAGGCTGTGTGCAGGAATCGTATCCCATGCGGATGGGGATACAGTCTGGTGGGGTCTCTGAGATTTGGAATCATACCTGAGACCCCAGAGGTGTGTGTCAGCCCAAGATTGTTGGGCCATTGATCTCACTACCTCCCTTCATCCTTTGTCTCCCAGGGGCTCCTGCTTCTCAGCATGGCTGTCTGGGAAAGAGAGAAACAATGACAAAGGCAAGTCCAAGGTGGAGCAGGGGTCTCACACCTGGAACTGAAATCTCACTGGGGCAGATGAGGTT…
SST1_chr19_38803679-38804157_19.5_array	ACATACTGCAGTGGCACAGTAACATTCATCTCCAGGCAGCCCCTGAAGCCTCTGGGTTCTGCTCTGAGCGACAACGACCCTGGGGTGAGAGAGCAGCCCTTGGGCATACAAGCAGACCTGTCCTGGAGATCGCAAGGGCACGACTTTTGGGGAGACTCACCGGCACACCGTCCACGCAGGCCTGAGCCTGGGATACTGCGCTGCTTCCCAGACGCTCCGCCTGAGGTTTCTTCCTCCTGGTCGAACCTCCGCGAATCCTGGCCTCCGGATACCATCCCGTCGACGCCCCAGTGAGGACTAGACTTAGCCCCGAGCCGATGCGCTGCTACAGAAGGCTCCTCCTTCGCAGAGAGTGAAGAACTCATCTCCAGGCAACGGTGGCGGTCTCTGTGACGTGAG…
SST1_chr19_38803341-38803397_12.3_array	TCCACCCAGGAGCAGAGGACCCGGATGTCTCTCAAGAATTAGAAAGGAAGTGCAGA
SST1_chr10_92359665-92359714_10_monomer	AGACCTAGAAAGCTTCCCTGTCCCAGGCAGGTATGGAAGCCCAGAGCTC
SST1_chr13_12757715-12758206_14.9_monomer	ATACAGCAGAGGCATTGAAACACACACCACCGGCAACCCCTGAGGCTGCGGGGTTCTGCTCACGACGAGAACGACCCTCAGGTGAGAGAGCAGCCCAGGGGCACGCAGGCCAACCTGTCCTCGAGATCACGGATGGCGGCACGACTTTTGGGGAGACTCACCCCAACCAACACCATCCGGGCAGGCCTGAGGCTGGGATCCCGTGCTGCTTCCCCCGTCCCCGCCTGGGGTTTCCTCATGGTGGTCGGCCCTTTGCGACTCCTGGCATCTGGAGAAGTTCCCGTCGCCCCTGTGGAGAGGTCAGGCCAGAGCCTCGGAGCCCCGACACACAAGCACTGCCACGGAGGGCTTCTGCTTTGCCAAGCCTCGGGGACTGGTTTCTAAGACAACCGTGGGAAC…
SST1_chr22_17452978-17453107_18.8_duplication	CCAAACCCCCAGGAGTCCTGTCCTCAGGACCTCCCTGAGCCGACTTCCACCGAGGGAGGGGGAGCTTCAGGAGGCAGAGCTTCAGGATGCCTGCTGTGTTCTGGGGACATCCTTGTCATATCCGGTTTT
