## Supplementary material for "From telomere to telomere: the transcriptional and epigenetic state of human repeat elements": Supplmentary Excel Tables: TableS16_SST1_Subset_Phylogeny_Orderv3 (1).xlsx

### Sheet: Sheet1
Table S16. SST1 PRO-seq read counts (column G) and average methylation (Column I) as shown in Fig 4A. Chromosome location for each SST1 sequence represented is listed.
Chrm	start	end	Div from consensus	Proseq reads rep 1	Proseq reads rep 2	Combined PRO-seq coverage	Cen	avg methylation
chr13	12975172	12976466	20.2	847	466	2322	cen13	0.436973
chr21	10113408	10114702	20.9	553	321	1490	cen21	0.416808
chr14	7043970	7045265	19.9	1876	1146	5039	cen14	0.497961
chr21	10183853	10185147	20.3	578	498	1924	cen21	0.475216
chr21	10119037	10120331	20.4	1092	569	2916	cen21	0.390253
chr21	10120443	10121746	19.6	1373	805	3536	cen21	0.443075
chr13	12982225	12983519	19.1	663	541	2128	cen13	0.620112
chr13	12987887	12989181	19	697	527	2119	cen13	0.502387
chr13	12976578	12977873	18.7	1446	1150	4270	cen13	0.550667
chr14	7042563	7043858	18.8	2207	1385	6050	cen14	0.425513
chr9	48359222	48360519	19.2	5268	4117	14802	cen9	0.274444
chr9	48360636	48362215	19.3	1804	1919	6476	cen9	0.448117
chr9	79506522	79507801	18.3	5424	3969	14987	cen9	0.154318
chr14	7263124	7263615	15.7	1380	1235	4521	cen14	0.38175
chr13	12757715	12758206	14.9	1123	892	3425	cen13	0.473212
chr9	41650345	41651166	14.9	13445	8075	29054	cen9	0.06915
chr9	48141203	48142024	15.6	5012	3159	13241	cen9	0.293291
chr20	30509635	30509866	14	230	171	688	cen20	0.256786
chr21	10112370	10112576	20.9	119	142	475	cen21	0.1555
chr13	12974134	12974340	20.9	119	142	475	cen13	0.07825
chr14	7046097	7046303	22.3	61	21	122	cen14	0.169333
chr9	41649229	41649479	18.2	297	352	1248	cen9	0.722
chr17	21625424	21626396	22.2	140	54	282	cen17	0.393914
chr7	57892834	57893818	23.7	224	180	646	cen7	0.337792
chr20	26064575	26065834	21.2	884	888	3166	cen20	0.41278
chr7	57897383	57898668	20	222	290	908	cen7	0.368196
chr12	37373405	37374695	17.9	4449	2932	10857	cen12	0.382852
chr20	25863427	25864699	19.2	2477	1378	6259	cen20	0.239246
chr7	58065175	58066704	17.6	1942	1277	5504	cen7	0.542538
chr17	21626450	21626700	22.2	39	101	261	cen17	0.1424
chr7	58067636	58067886	22.8	120	290	831	cen7	0.1465
chr22	17452978	17453107	18.8	29	28	104	cen22	0.0876667
chr1	126825422	126825915	15.7	163	127	515	cen1	0.336391
chr20	31319650	31321220	19.6	1310	1484	4870	cen20	0.284485
chr9	48363087	48364374	19.2	723	180	1495	cen9	0.3643
chr1	126826140	126826996	20.7	519	232	1241	cen1	0.405421
chr7	57895042	57896532	18.2	4548	2038	10084	cen7	0.472836
chr12	37369872	37370125	23.2	225	383	1094	cen12	0.0718
chr1	126824312	126824560	23.7	13	157	197	cen1	0.239667
chr17	23042527	23044064	18.3	542	418	1657	cen17	0.441928
chr17	23061381	23062918	18.6	483	403	1552	cen17	0.360181
chr17	23082580	23084115	18.5	126	159	533	cen17	0.322771
chr17	23047233	23048768	18.3	530	402	1636	cen17	0.444073
chr17	23084933	23086470	18.3	527	415	1646	cen17	0.324649
chr20	26059886	26061443	19.9	229	711	1576	cen20	0.6065
chr7	58062751	58064322	20.8	415	549	1558	cen7	0.396016
chr20	25871617	25873184	20	517	400	1496	cen20	0.317986
chr9	48304193	48305229	20.2	38	78	149	cen9	0.1975
chr20	30459110	30460147	19.9	49	26	104	cen20	0.16136
chr7	58013641	58014918	19.2	529	150	1056	cen7	0.399118
chr12	37493001	37494285	18.5	464	213	1094	cen12	0.417311
chr20	25987720	25989302	18.6	682	689	2535	cen20	0.551754
chr20	25992579	25993427	22.8	19	1	23	cen20	0.59364
chr17	22964111	22965190	22.3	9	33	79	cen17	0.172682
chr12	37495107	37496462	20.1	245	45	345	cen12	0.18313
chr17	23099071	23100417	19.8	202	259	850	cen17	0.318966
chr19	39733227	39734758	17.8	518	583	1825	.	0.636226
chr19	39731114	39732427	17.2	33	144	250	.	0.53
chr19	39683975	39685515	16.4	174	116	458	.	0.433328
chr19	39686286	39687758	14.7	166	116	444	.	0.413187
chr12	37375329	37376012	23.1	4	6	14	cen12	0.148806
chr7	57899302	57899990	24	8	43	61	cen7	0.264733
chr22	17453584	17454269	20.7	6	14	22	cen22	0.334884
chr17	23036723	23037392	26.6	3	.	1	cen17	0.409459
chr19	39730357	39731014	22.8	5	.	5	.	0.313343
chr19	39682541	39683232	18.3	92	57	257	.	0.231423
chr16	38987840	38988707	20.1	3	.	2	cen16	0.174769
chr16	38985812	38986877	17.5	47	54	102	cen16	0.479222
chr18	11351206	11351416	16.7	2	.	2	cen18	0.404857
chr20	25979243	25979880	29.9	.	.	0	cen20	0.097
chr9	48372503	48373143	29	.	.	0	cen9	0.0853333
chr7	58004894	58005567	28.3	.	.	0	cen7	0.1126
chr12	37487399	37487821	27.2	.	3	3	cen12	0.1376
chr20	25981361	25981991	30	2	.	2	cen20	0.06625
chr17	23358792	23359431	29.5	2	.	2	cen17	0.121333
chr7	66075232	66076158	28.1	5	.	5	cen7	0.184647
chr7	58007015	58007645	28.1	1	.	1	cen7	0.134333
chr16	38334430	38335163	26.8	.	.	0	cen16	0.324
chr16	38336936	38337815	28.8	.	.	0	cen16	0.143286
chr7	66077693	66078396	26.8	1	1	2	cen7	0.2718
chr19	40352065	40353587	25.8	52	69	182	.	0.195671
chr20	25982415	25982819	27.7	2	.	2	cen20	0.17625
chr12	37484261	37484895	27.2	.	.	0	cen12	0.0962222
chr16	38332947	38333388	26.9	.	.	0	cen16	0.332444
chr16	38339974	38340417	26.5	.	.	0	cen16	0.126889
chr7	66074161	66074379	25.7	5	.	5	cen7	0.3307
chr7	66076269	66076709	26.2	11	.	11	cen7	0.336045
chr7	66086252	66086650	30.8	.	.	0	cen7	0.513938
chr6	2504357	2505245	24.4	1	.	1	.	0.414708
chr6	2503071	2503279	24.8	.	.	0	.	0.493429
chr19	38803341	38803397	12.3	6	23	10	.	0.176
chr4	135052714	135054309	11.1	188259	153142	395815	.	0.935679
chr4	135065142	135066737	10.9	187626	154014	401138	.	0.937308
chr4	135082565	135084161	10.8	146331	131636	332961	.	0.938964
chr4	135032775	135034377	10.8	127165	98511	275954	.	0.700912
chr4	135077583	135079162	10.5	188473	161494	406843	.	0.953417
chr4	135030297	135031892	10	208221	178581	452828	.	0.61612
chr13	13391736	13393026	10.6	196264	159573	418112	cen13	0.150873
chr14	6738060	6739351	10.4	206170	169420	438703	cen14	0.356632
chr9	40120497	40121776	9.7	262070	226600	557164	cen9	0.138588
chr19	40002041	40003636	8	126272	104531	276528	.	0.745581
chr19	39979320	39980915	7.9	142389	117124	303936	.	0.724467
chr19	40044947	40046542	7.9	129730	106142	281641	.	0.820034
chr19	40092899	40094488	8	117657	94929	258512	.	0.712846
chr19	40022249	40023844	7.9	151909	123625	328799	.	0.761805
chr19	40042421	40044016	7.9	150710	120899	322730	.	0.802361
chr19	38804952	38806515	11.5	17217	19421	50110	.	0.309102
chr19	38813912	38815477	12.5	23334	22812	61089	.	0.67793
chr10	92359665	92359714	10	107	44	189	.	0
chr17	21623493	21624886	15.3	7091	3579	14628	cen17	0.316073
chr7	57890923	57892310	15.1	2711	1532	6513	cen7	0.302649
chr20	25857630	25859018	14.6	9754	5071	20949	cen20	0.243377
chr12	37498932	37500308	15.6	398	367	1239	cen12	0.382636
chr7	58019569	58020945	16	3570	4675	12312	cen7	0.367522
chr20	25993962	25995338	15.8	275	307	793	cen20	0.511608
chr17	22694152	22694452	14.1	87	21	201	cen17	0.291154
chr7	57890350	57890650	16.1	44	.	44	cen7	0.405909
chr20	25995583	25995865	17.1	7	56	101	cen20	0.483667
chr12	37500548	37500830	15.7	36	4	53	cen12	0.454786
chr19	38803679	38804157	19.5	94	31	251	.	0.549517
