## Supplementary material for "From telomere to telomere: the transcriptional and epigenetic state of human repeat elements": Supplmentary Excel Tables: TableS17_SST1-Stats.xlsx

### Sheet: SST1
Table S17. Two-sided t test statistics for genomic, epigenetic, and transcriptional comparisons of SST1 repeats between length, percent divergence, percent deleted, percent inserted, and average methylation. The mean value of each category with standard deviation in parentheses is reported. Below, the t statistic and p value are shown. P values are color coded by significant at p<0.01 (green), si…
GENOMIC/EPIGENETIC FEATURES							TRANSCRIPTION
Mean (standard deviation)
SST1	cen v. non cen		chr 19 v. elsewhere		methylation		PRO-seq overlap (unfiltered)		PRO-seq overlap (21-mer filtered)		PRO-seq overlap (51-mer filtered)		default
	cen	non cen	chr 19	elsewhere	meth below 0.5	meth above 0.5	<200 read overlap	> 200 read overlap	<200 read overlap	> 200 read overlap	<200 read overlap	> 200 read overlap	<200 read overlap	> 200 read overlap
n	425	188	157	456	283	330	229	384	548	65	551	62	585	28
Length	1025.12 (652.21)	1448.21 (384.77)	1461.82 (367.83)	1049.2 (646.87)	913.34 (750.07)	1362.02 (357.53)	670.00 (487.27)	1444.03 (488.24)	1100.40 (506.44)	1614.14 (1087.91)	1100.64 (504.08)	1636.94 (1113.24)	1142.23 (624.82)	1419.07 (222.73)
Percent Divergence	20.37 (3.81)	10.05 (4.61)	9.76 (4.75)	19.77 (4.39)	20.75 (4.70)	14.16 (5.83)	21.99 (4.54)	14.35 (5.34)	17.71 (6.26)	12.97 (4.47)	17.71 (6.24)	12.74 (4.50)	17.46 (6.26)	11.75 (2.96)
Percent Deleted	4.88 (1.81)	0.73 (1.87)	0.75 (1.95)	4.59 (2.07)	4.95 (2.23)	2.45 (2.41)	5.22 (2.40)	2.65 (2.30)	3.79 (2.62)	2.03 (2.32)	3.80 (2.62)	1.93 (2.28)	3.72 (2.62)	1.32 (2.20)
Percent Inserted	4.60 (1.72)	2.24 (0.94)	2.30 (1.00)	4.42 (1.79)	4.02 (1.88)	3.75 (1.85)	3.65 (1.90)	4.01 (1.85)	3.99 (1.89)	2.93 (1.42)	3.98 (1.89)	2.96 (1.44)	3.92 (1.87)	2.82 (1.50)
Avg Methylation	0.40 (0.18)	0.74 (0.18)	0.72 (0.17)	0.43 (0.21)	0.29 (0.15)	0.68 (0.13)	0.30 (0.18)	0.62 (0.19)	0.50 (0.23)	0.54 (0.28)	0.50 (0.23)	0.56 (0.28)	0.50 (0.23)	0.52 (0.37)
T-score
Length	8.28		7.58		9.66		19		6.59		6.74		2.34
Percent Divergence	28.94		24.11		15.23		18.1		5.93		6.09		4.8
Percent Deleted	25.98		20.32		13.24		13.18		5.2		5.37		4.77
Percent Inserted	17.6		14.06		1.81		2.31		4.37		4.12		3.07
Avg Methylation	21.55		15.27		34.62		20.36		1.32		2.03		0.4856
P value																Key
Length	<0.0001		<0.0001		<0.0001		<0.0001		<0.0001		<0.0001		0.0198			Significant p<0.01
Percent Divergence	<0.0001		<0.0001		<0.0001		<0.0001		<0.0001		<0.0001		<0.0001			Significant p<0.05
Percent Deleted	<0.0001		<0.0001		<0.0001		<0.0001		<0.0001		<0.0001		<0.0001			Not significant p<0.1
Percent Inserted	<0.0001		<0.0001		0.0709		0.021		<0.0001		<0.0001		0.0023			Not significant
Avg Methylation	<0.0001		<0.0001		<0.0001* (split by methylation)		<0.0001		0.1869		0.0433		0.6274			Not applicable
