## Supplementary material for "From telomere to telomere: the transcriptional and epigenetic state of human repeat elements": Supplmentary Excel Tables: TableS19_TEAgeGroups.xlsx

### Sheet: Sheet1
Table S19. TE subfamilies (or families for LTR) grouped by approximate evolutionary age. DNA transposons not included in analysis.
LINE	L1HS	youngest
	L1PA2-3, L1P1	^
	L1PA4-6, L1P2	^
	L1PA7-9, L1P3	^
	L1PA10-17, L1P4, L1PREC2	^
	L1PB1-3, L1PBa-b, L1P5, L1PB, L1P	^
	L1PB4	^
	L1M, MARE6, X9-LINE, HAL1	oldest
SINE	AluY	youngest
	AluS	^
	AluJ	oldest
LTR	ERVK	youngest
	ERV1/H	^
	ERVL	^
	ERVL-MaLR	^
	Gypsy-LTR	oldest
Retroposon (SVA)	SVA_F, SVA_E	youngest
	SVA_D, SVA_C	^
	SVA_B, SVA_A	oldest
