## Supplementary material for "From telomere to telomere: the transcriptional and epigenetic state of human repeat elements": Supplmentary Excel Tables: TableS21_TEembedsInCENSAT.xlsx

### Sheet: TableS22. Legend
Table S21. TEs overlapping (and hence, "embedded" in) the major satellite annotations (alpha satellite, human satellite or HSAT, and beta satellite or BSAT) from the centromere satellite annotation track (7). Each tab represents one of the three satellites. Alpha satellite and HSAT are further broken down into more specific classifications also based on the centromere satellite annotation track (…

### Sheet: EmbedsInAlpha
cenSAT annotation	repeat class	counts	repeat family	counts	repeat subfamily	counts
HOR	SINE	5	Alu	5	AluYa5	3
					AluY	2
	LINE	19	L1	19	L1HS	19
	LTR	1	ERV1	1	HERVH-int	1
dHOR	SINE	14	Alu	14	AluY	3
					AluYa5	4
					AluYb8	3
					AluSc8	1
					AluJb	1
					AluYe5	1
					AluYc	1
	LINE	67	L1	65	L1PA2	42
					L1PA3	7
					L1P1	6
					L1PA14	2
					L1HS	7
					L1ME3G	1
			L2	1	L2c	1
			CR1	1	L3	1
	LTR	1	ERVK	1	LTR5_Hs	1
	Retroposon	1	SVA	1	SVA_C	1
	DNA	3	TcMar-Tigger	3	Tigger5b	1
					MER2B	2
MON	SINE	176	Alu	170	Alu	3
					AluJb	7
					AluJo	1
					AluSc	1
					AluSc8	1
					AluSg4	1
					AluSg7	1
					AluSp	5
					AluSq	3
					AluSq10	1
					AluSq4	1
					AluSx	16
					AluSx4	1
					AluSz	1
					AluSz6	3
					AluY	57
					AluYa5	27
					AluYb8	10
					AluYc	1
					AluYe5	2
					AluYe6	1
					AluYg6	3
					AluYi6	3
					AluYk2	11
					AluYk4	1
					AluYm1	7
					FLAM_C	1
			MIR	6	MIR	2
					MIR1_Amn	1
					MIR3	2
					MIRc	1
	LINE	958	L1	956	L1HS	59
					L1M2	1
					L1M3	3
					L1M3f	1
					L1M4	2
					L1M4c	1
					L1M5	1
					L1MA2	9
					L1MA9	1
					L1MB7	1
					L1MC	1
					L1MC1	4
					L1MC3	4
					L1MC4	2
					L1ME1	2
					L1ME3G	1
					L1ME4b	1
					L1ME5	1
					L1MEg	4
					L1P1	107
					L1P2	5
					L1PA10	2
					L1PA2	166
					L1PA3	387
					L1PA4	155
					L1PA5	23
					L1PA6	3
					L1PA7	7
					L1PB1	1
					L1PB4	1
			L2	1	L2b	1
			CR1	1	L3	1
	LTR	196	ERVK	169	HERVK-int	9
					HERVK11-int	41
					HERVK11D-int	2
					HERVK14-int	5
					HERVK14C-int	2
					HERVK3-int	2
					HERVK9-int	11
					HERVKC4-int	2
					LTR13	4
					LTR14	2
					LTR14A	3
					LTR14B	1
					LTR14C	5
					LTR22	1
					LTR3A	2
					LTR5	6
					LTR5_Hs	2
					LTR5A	3
					LTR5B	5
					MER11A	5
					MER11B	2
					MER11C	32
					MER11D	8
					MER9a1	5
					MER9a2	7
					MER9a3	2
			ERV1	20	HERV17-int	2
					HERVS71-int	6
					HUERS-P1-int	1
					LTR12C	3
					LTR17	1
					LTR6A	3
					LTR6B	1
					LTR7	1
					LTR7B	1
					MER41C	1
			ERVL	1	MER21B	1
			ERVL-MaLR	5	MLT1A1	1
					MLT1H	1
					MLT1K	3
			undefined	1	MamRep605b	1
	Retroposon	23	SVA	23	SVA_A	6
					SVA_C	10
					SVA_D	2
					SVA_F	5
	DNA	9	TcMar-Tigger	1	Tigger4a	1
			hAT-Charlie	6	Charlie1b	1
					Charlie5	1
					MER5A	1
					MER5A1	2
					MER5C	1
			hAT-Tip100	2	MamTip2b	1
					Arthur1B	1

### Sheet: EmbedsInHSAT
cenSAT annotation	repeat class	counts	repeat family	counts	repeat subfamily	counts
HSAT1	SINE	462	Alu	462	AluY	460
					AluSc8	2
	DNA	66	TcMar-Tigger	66	X26_DNA
HSAT2	LINE	19	L1	19	L1M5	11
					L1MEd	6
					L1PA2	2
HSAT3	SINE	2618	Alu	2618	Alu	973
					AluSz6	127
					AluYk2	136
					AluYk3	162
					FRAM	169
					AluSc	26
					AluY	204
					AluYa5	157
					AluJb	361
					AluSx	67
					AluYh7	85
					AluYe5	32
					AluYj4	33
					AluYg6	13
					AluYh9	13
					AluYi6_4d	6
					AluYk11	5
					AluYi6	17
					AluSq10	7
					AluJo	5
					AluJr4	3
					AluYd8	1
					AluYk12	1
					AluYk4	3
					Alu-VAR_rnd-5_family-1084	11
					AluYb8	1
	LINE	41	L1	41	L1M1	10
					L1P1	21
					L1M4	1
					L1PA2	3
					L1MCb	3
					L1HS	2
					L1MB4	1
	LTR	5	ERV1	5	MER31A	5
	Retroposon	130	SVA	130	SVA_A	128
					SVA_F	1
					SVA_C	1
HSAT4	SINE	16	Alu	16	AluSc	1
					AluSg	1
					AluSp	2
					AluSx	4
					AluY	5
					AluYa5	2
					AluYk2	1
	LINE	4	L1	4	L1HS	1
					L1PA4	2
					L1PA5	1
	LTR	6	ERVK	4	HERVK-int	2
					LTR5_Hs	1
					LTR5B	1
			ERV1	2	LTR10B1	1
					LTR10E	1
	Retroposon	1	SVA	1	SVA_F	1
HSAT5	SINE	2	Alu	2	AluSg4	1
					AluY	1
	LTR	44	ERVK	1	LTR13	1
			ERV1	3	LTR49-int	1
					MER4A	1
					MER4A1	1
			ERVL	2	LTR16C	2
			ERVL-MaLR	38	MSTA	38

### Sheet: EmbedsInBSAT
cenSAT annotation	repeat class	counts	repeat family	counts	repeat subfamily	counts
BSAT	DNA	4	hAT-Charlie	1	Chap1_Mam	1
			TcMar-Tigger	3	Tigger1	2
					Tigger3d	1
	LINE	32	L1	30	L1HS	2
					L1P1	5
					L1PA2	1
					L1PA3	1
					L1PA4	3
					L1PA5	6
					L1PA8	4
					L1PA10	1
					L1M4	1
					L1MA6	1
					L1MC	1
					L1MB3	2
					L1ME3A	2
			L2	2	L2b	1
					L2c	1
	Retroposon	6	SVA	6	SVA_B	1
					SVA_D	1
					SVA_E	2
					SVA_F	2
	LTR	99	ERV1	57	HERV1_LTRd	1
					HUERS-P3-int	10
					LTR17	2
					LTR43	11
					LTR43-int	6
					LTR7B	1
					LTR7C	1
					LTR9B	1
					LTR9C	2
					MER41-int	2
					MER41B	5
					MER4E	1
					MER50	8
					MER50-int	5
					MER51-int	1
			ERVK	20	HERVK22-int	4
					LTR22A	4
					LTR22B	1
					LTR3	1
					LTR5B	2
					MER11C	5
					MER9a3	3
			ERVL	13	HERVL-int	1
					HERVL66-int	1
					LTR18C	2
					LTR66	5
					MLT2A1	4
			ERVL-MaLR	8	THE1B	2
					THE1D	6
			Gypsy	1	MamGypsy2-LTR	1
	SINE	248	Alu	246	Alu	4
					AluJb	13
					AluJr4	2
					AluSc	3
					AluSc5	1
					AluSc8	7
					AluSg	12
					AluSg4	5
					AluSg7	2
					AluSp	16
					AluSq	1
					AluSq10	2
					AluSq2	8
					AluSx	91
					AluSx1	7
					AluSx3	8
					AluSx4	1
					AluSz	15
					AluSz6	4
					AluY	16
					AluYa5	8
					AluYa8	6
					AluYb9	1
					AluYc	1
					AluYe5	2
					AluYg6	1
					AluYj4	2
					AluYk12	1
					AluYm1	1
					FRAM	5
			MIR	2	MIR	1
					MIR3	1
