## Supplementary material for "From telomere to telomere: the transcriptional and epigenetic state of human repeat elements": Supplmentary Excel Tables: TableS22_L1Hs_EmbedsStats.xlsx

### Sheet: L1HS
Table S22. Two-sided t test statistics for genomic, epigenetic, and transcriptional comparisons of L1Hs elements between length, percent divergence, percent deleted, percent inserted, and average methylation. The mean value of each category with standard deviation in parentheses is reported. Below, the t statistic and p value are shown. P values are color coded by significant at p<0.01 (green), s…
GENOMIC/EPIGENETIC FEATURES							TRANSCRIPTION
Mean (standard deviation)
L1HS	cen v. non cen		methylation		full length vs truncated		PRO-seq overlap (unfiltered)		PRO-seq overlap (21-mer filtered)		PRO-seq overlap (51-mer filtered)		default
	cen	non cen	meth below 0.5	meth above 0.5	full length	truncated	<200 read overlap	> 200 read overlap	<200 read overlap	> 200 read overlap	<200 read overlap	> 200 read overlap	<200 read overlap	> 200 read overlap
n	253	1534	1206	581	354	1433	1096	691	1121	666	927	860	870	917
Length	1927.05 (2026.73)	2226.76 (2278.00)	2373.99 (2254.31)	1790.63 (2178.53)	6031.06 (18.05)	1234.05 (1315.31)	970.02 (1127.30)	4110.34 (2232.48)	1107.32 (1481.51)	3997.11 (2416.05)	828.38 (1000.09)	3645.91 (2299.50)	736.41 (1011.81)	3558.03 (2232.61)
Percent Divergence	2.21 (2.01)	1.98 (2.67)	1.96 (2.28)	2.11 (3.13)	1.59 (0.34)	2.11 (2.87)	1.76 (2.82)	2.40 (2.01)	1.92 (3.04)	2.17 (1.55)	1.80 (3.14)	2.24 (1.77)	2.02 (3.40)	2.00 (1.45)
Percent Deleted	0.15 (0.82)	0.21 (1.82)	0.18 (1.96)	0.24 (1.06)	0.04 (0.08)	0.24 (1.91)	0.21 (2.15)	0.17 (0.52)	0.23 (2.15)	0.14 (0.36)	0.17 (0.92)	0.23 (2.28)	0.21 (0.99)	0.19 (2.19)
Percent Inserted	0.06 (0.17)	0.14 (0.76)	0.08 (0.43)	0.23 (1.07)	0.01 (0.04)	0.16 (0.79)	0.15 (0.85)	0.10 (0.40)	0.17 (0.87)	0.07 (0.27)	0.17 (0.92)	0.09 (0.37)	0.20 (0.98)	0.06 (0.26)
Avg Methylation	0.28 (0.22)	0.39 (0.26)	0.23 (0.12)	0.72 (0.14)	0.38 (0.21)	0.37 (0.26)	0.36 (0.26)	0.37 (0.24)	0.39 (0.26)	0.35 (0.24)	0.39 (0.27)	0.36 (0.24)	0.39 (0.27)	0.36 (0.24)
T-score
Length	1.97		5.18		68.6		39.3		33.59		34		34.1
Percent Divergence	1.3		1.15		3.44		5.16		2.01		3.65		0.17
Percent Deleted	0.51		0.68		1.96		0.5		1.11		0.83		0.21
Percent Inserted	1.71		4.09		3.5		1.31		2.76		2.24		4.22
Avg Methylation	6.25		73.95		0.9		0.41		2.74		2.15		2.69
P value																Key
Length	0.0492		<0.0001		<0.0001		<0.0001		<0.0001		<0.0001		<0.0001			Significant p<0.01
Percent Divergence	0.1951		0.2507		0.0006		<0.0001		0.0446		0.0003		0.8616			Significant p<0.05
Percent Deleted	0.6091		0.4976		0.0505		0.6202		0.2689		0.408		0.8334			Not significant p<0.1
Percent Inserted	0.0879		<0.0001		0.0005		0.1913		0.0059		0.0254		<0.0001			Not significant
Avg Methylation	<0.0001		<0.0001* (split by methylation)		0.3686		0.6841		0.0062		0.0316		0.0073			Not applicable

### Sheet: L1HS Embeds
EMBEDS
Mean (standard deviation)
L1HS	hor embeds		dhor embeds		mon embeds		combined embeds		hor v. dhor		hor v. mon		dhor v. mon
	embed	not	embed	not	embed	not	embed	not	hor	dhor	hor	mon	dhor	mon
n	19	1768	7	1780	56	1731	82	1705	19	7	19	56	7	56
Length	2327.32 (2223.83)	2182.79 (2246.85)	2326.29 (2605.37)	2183.77 (2245.34)	1863.48 (1745.35)	2194.70 (2260.02)	2010.46 (1928.04)	2192.69 (2260.36)	2327.32 (2223.83)	2326.29 (2605.37)	2327.32 (2223.83)	1863.48 (1745.35)	2326.29 (2605.37)	1863.48 (1745.35)
Percent Divergence	1.76 (0.77)	2.01 (2.60)	1.39 (0.75)	2.01 (2.59)	3.14 (2.18)	1.97 (2.59)	2.67 (1.97)	1.98 (2.61)	1.76 (0.77)	1.39 (0.75)	1.76 (0.77)	3.14 (2.18)	1.39 (0.75)	3.14 (2.18)
Percent Deleted	0.02 (0.05)	0.20 (1.73)	0.14 (0.38)	0.20 (1.72)	0.16 (0.36)	0.20 (1.74)	0.13 (0.32)	0.20 (1.76)	0.12 (0.05)	0.14 (0.38)	0.12 (0.05)	0.16 (0.36)	0.14 (0.38)	0.16 (0.36)
Percent Inserted	0.00 (0.00)	0.13 (0.71)	0.01 (0.04)	0.13 (0.71)	0.07 (0.17)	0.13 (0.72)	0.05 (0.14)	0.14 (0.73)	0.00 (0.00)	0.01 (0.04)	0.00 (0.00)	0.07 (0.17)	0.01 (0.04)	0.07 (0.17)
Average Methylation	0.43 (0.24)	0.37 (0.25)	0.26 (0.10)	0.37 (0.25)	0.15 (0.09)	0.38 (0.25)	0.23 (0.18)	0.38 (0.25)	0.43 (0.24)	0.26 (0.10)	0.43 (0.24)	0.15 (0.09)	0.26 (0.10)	0.15 (0.09)
T-score
Length	0.2789		0.17		1.09		0.72		0.001		0.93		0.62
Percent Divergence	0.4177		0.64		3.34		2.38		1.12		2.69		2.11
Percent Deleted	0.46		0.08		0.14		0.37		1.48		1.8		0.15
Percent Inserted	0.81		0.44		0.7		1.11		1.71		1.73		0.82
Average Methylation	1.06		1.14		6.6		5.28		1.76		7.26		2.47
P value																Key
Length	0.7803		0.867		0.2775		0.4731		0.9992		0.3545		0.5345			Significant p<0.01
Percent Divergence	0.6762		0.5224		0.0008		0.0173		0.275		0.0088		0.0394			Significant p<0.05
Percent Deleted	0.6437		0.9334		0.8849		0.7097		0.1513		0.0761		0.8822			Not significant p<0.1
Percent Inserted	0.4172		0.6618		0.4841		0.27		0.1002		0.0873		0.4155			Not significant
Average Methylation	0.2897		0.2554		<0.0001		<0.0001		0.0921		<0.0001		0.0164			Not applicable
