## Supplementary material for "From telomere to telomere: the transcriptional and epigenetic state of human repeat elements": Supplmentary Excel Tables: TableS23_chrX-RepeatMethylDifferences.xlsx

### Sheet: Table S25. Legend 
Table S23. Average methylation frequencies of repeat families across the Tsix and Xist loci in CHM13v1.0 and HG002. The CHM13 tab includes CHM13v1.0 repeat loci and corresponding average methylation frequencies for each cluster (presumed allele), as well as the difference between the two alleles (shown in Fig. 7A). The HG002 tab includes HG002 repeat loci and corresponding average methylaiton fre…

### Sheet: CHM13
chromosome	start	end	repeat_family	cluster 1: average methylation frequency	cluster 2: average methylation frequency	difference in average methylation frequency between cluster 1 and cluster 2
chrX	72219970	72220272	Alu	0.185256	0.549667	-0.364411
chrX	72220382	72223396	L1	0.175	0.203798	-0.0287982
chrX	72223399	72223833	ERV1	0.0555556	0.415741	-0.360185
chrX	72223835	72223995	Alu	0	0.214286	-0.214286
chrX	72223996	72224241	L1	0.666667	0.272727	0.393939
chrX	72224542	72224610	L1	0.225	0.180556	0.0444444
chrX	72224612	72224922	Alu	0.361905	0.367394	-0.0054894
chrX	72225289	72225545	hAT-Charlie	0.2	0	0.2
chrX	72225546	72225843	Alu	0.0416667	0.1	-0.0583333
chrX	72226003	72226334	ALu	0.252564	0.356255	-0.103691
chrX	72227270	72227576	ALu	0.21875	0.171036	0.0477137
chrX	72228422	72228885	ERVL-MaLR	0.333333	0	0.333333
chrX	72228895	72229197	Alu	0.6	0.672222	-0.0722222
chrX	72229363	72229747	ERVL-MaLR	0.166667	0.166667	0
chrX	72230090	72230146	MIR	0.111111	0	0.111111
chrX	72230415	72230713	L2	0.285714	0.7	-0.414286
chrX	72230728	72231028	Alu	0.04	0.117143	-0.0771429
chrX	72231901	72232184	Alu	0.428571	0.2	0.228571
chrX	72232656	72232943	Alu	0	0.0833333	-0.0833333
chrX	72233352	72234058	ERV1	0.292914	0.593831	-0.300917
chrX	72234146	72234472	ERV1	0	0.545455	-0.545454
chrX	72234775	72235137	ERV1	0	0.203704	-0.203704
chrX	72235138	72235694	ERV1	0	0.238462	-0.238461
chrX	72235688	72237677	ERV1	0.130833	0.125214	0.00561966
chrX	72237945	72240446	ERV1	0.174242	0.280441	-0.106199
chrX	72240447	72241514	ERVK	0.336857	0.435991	-0.0991339
chrX	72241515	72242335	ERV1	0.346528	0.582761	-0.236233
chrX	72242336	72242702	ERV1	0	0.025	-0.025
chrX	72243060	72243865	ERV1	0.454545	0.375	0.0795455
chrX	72243885	72244192	Alu	0	0.333333	-0.333333
chrX	72246485	72246628	hAT	0.0769231	0.5	-0.423077
chrX	72247245	72247338	hAT-Charlie	0.333333	0.75	-0.416667
chrX	72247393	72247796	ERVL-MaLR	0	0.571429	-0.571429
chrX	72248065	72248209	hAT-Tip100	0	0.727273	-0.727273
chrX	72249841	72250148	Alu	0.342872	0.867644	-0.524772
chrX	72250583	72250702	MIR	0.642857	0.9375	-0.294643
chrX	72252536	72252833	Alu	0.598639	0.846563	-0.247923
chrX	72252964	72253257	Alu	0.331399	0.734808	-0.403409
chrX	72253575	72253867	Alu	0.363589	0.905187	-0.541598
chrX	72258880	72259051	hAT-Charlie	0	0.842105	-0.842105
chrX	72260150	72260225	Simple_repeat	0	0.133333	-0.133333
chrX	72262826	72263127	Alu	0.468889	0.870058	-0.40117
chrX	72265369	72265658	Alu	0.40888	0.895467	-0.486587
chrX	72266201	72266472	ALu	0	0.61991	-0.61991
chrX	72267443	72267523	HAL1	0	0.833333	-0.833333
chrX	72267979	72268019	MIR	0.0769231	0.684211	-0.607287
chrX	72268020	72268324	ALu	0.322279	0.828962	-0.506683
chrX	72268594	72268834	hAT-Charlie	0	0.705882	-0.705882
chrX	72268975	72269074	L1	0	0.769231	-0.769231
chrX	72269754	72271048	L1	0.0142857	0.707039	-0.692753
chrX	72275133	72275257	MIR	0.15	0.478261	-0.328261
chrX	72280721	72280835	Alu	0	0	0
chrX	72283122	72283257	Low_complexity	0.419173	0.156923	0.26225
chrX	72286597	72286663	MIR	0.785714	0.5	0.285714
chrX	72287535	72287834	Alu	0.738143	0.742987	-0.0048442
chrX	72287973	72288189	hAT-Tip100	0.386905	0.03125	0.355655

### Sheet: HG002
chromosome	start	end	repeat family	average methylation frequency
chrX	70346375	70346678	Alu	0.607783
chrX	70346787	70349802	L1	0.514773
chrX	70349804	70350239	ERV1	0.875
chrX	70350240	70350401	Alu	0.442308
chrX	70350401	70350647	L1	0.709677
chrX	70350947	70351016	L1	0.916667
chrX	70351017	70351328	Alu	0.710896
chrX	70351694	70351951	hAT-Charlie	0.25
chrX	70351951	70352249	Alu	0.247032
chrX	70352408	70352744	Alu	0.777628
chrX	70353679	70353986	Alu	0.611528
chrX	70354836	70355300	ERVL-MaLR	0.0714286
chrX	70355309	70355612	Alu	0.441551
chrX	70355777	70356162	ERVL-MaLR	0.529412
chrX	70356504	70356561	MIR	0.0769231
chrX	70356829	70357128	L2	0.814815
chrX	70357142	70357443	Alu	0.473489
chrX	70358315	70358599	Alu	0.842593
chrX	70359070	70359358	Alu	0.666667
chrX	70359766	70360387	ERV1	0.467031
chrX	70360560	70360887	ERV1	0.933333
chrX	70361189	70361552	ERV1	0.103448
chrX	70362102	70364092	ERV1	0.366544
chrX	70364359	70366861	ERV1	0.390112
chrX	70366861	70367929	ERVK	0.619697
chrX	70367929	70368750	ERV1	0.565478
chrX	70368750	70369117	ERV1	0.0899471
chrX	70369474	70370280	ERV1	0.806452
chrX	70370299	70370607	Alu	0.461538
chrX	70372899	70373043	hAT	0.0666667
chrX	70373659	70373753	hAT-Charlie	0.129032
chrX	70373807	70374211	ERVL-MaLR	0
chrX	70374479	70374624	hAT-Tip100	0.375
chrX	70376255	70376563	Alu	0.703327
chrX	70378950	70379248	Alu	0.545
chrX	70379378	70379671	Alu	0.750071
chrX	70379988	70380281	Alu	0.526674
chrX	70385294	70385466	hAT-Charlie	0.0294118
chrX	70386564	70386640	undefined	0.0322581
chrX	70389240	70389542	Alu	0.764759
chrX	70391783	70392073	Alu	0.663986
chrX	70392615	70392887	Alu	0.463141
chrX	70394393	70394434	MIR	0.135135
chrX	70394434	70394739	Alu	0.857158
chrX	70395008	70395249	hAT-Charlie	0.928571
chrX	70395389	70395489	L1	0.0277778
chrX	70396168	70397463	L1	0.305952
chrX	70401547	70401672	MIR	0.605263
chrX	70407135	70407250	Alu	0.166667
chrX	70413010	70413077	MIR	0.6
chrX	70413948	70414248	Alu	0.763104
chrX	70414386	70414603	hAT-Tip100	0.621429
